# In utero Bisphenol A exposure developmentally reprograms mammary gland fibroblasts

**DOI:** 10.64898/2026.07.08.737306

**Authors:** Jillian M. Poska, Bader Albalawi, Madeline R. Price, Craig J. Burd

## Abstract

In utero exposure to estrogens is known to increase breast cancer risk in adulthood. The plasticizer bisphenol A (BPA) increases tumor susceptibility in rodent models of in utero exposure, but the mechanism of this increase is unclear. Our lab has previously shown that in utero BPA exposure causes alterations to the tissue microenvironment that are conducive to tumor initiation. We thus sought to understand when these alterations arise and how they are regulated using bulk and single-nuclei epigenomics in adult mammary glands following in utero BPA exposure. Our results indicate that in utero BPA exposure causes developmental reprogramming of mammary fibroblasts that is initiated during puberty and persists into adulthood. Fibroblast-specific changes in chromatin accessibility were identified at enhancers and annotated to genes involved in fibroblast differentiation, suggesting that BPA may exert its effects by reprogramming fibroblast heterogeneity. Single-nuclei multiomics confirmed changes in fibroblast heterogeneity and uncovered estrogen signaling as a putative regulator of the fibroblast cell state that is altered by BPA exposure. Together, these studies support a model whereby BPA acts on mesenchymal ERα to reprogram the chromatin landscape of mammary fibroblasts, leading to their altered differentiation.
