## Supplementary material for "In utero Bisphenol A exposure developmentally reprograms mammary gland fibroblasts": Folder of DEG lists in each cell type: Basal 1.csv

p_val	avg_log2FC	pct.1	pct.2	p_val_adj	cluster	gene
3.41931080252176e-165	3.30531468018439	0.545	0.094	1.10392449259415e-160	Basal 1	Mpp7
7.63149034309736e-84	1.21278029251562	0.849	0.575	2.46382665726898e-79	Basal 1	Mt2
6.68325813571659e-71	1.3086176859787	0.578	0.247	2.1576898891161e-66	Basal 1	Ptn
3.39428930520033e-64	-1.67710004205665	0.265	0.47	1.09584630218393e-59	Basal 1	Gm30613
2.09379694104426e-58	-3.10301177845123	0.043	0.242	6.7598234241614e-54	Basal 1	Plxna4
1.89634778726816e-53	0.949717627577751	0.68	0.389	6.12235883119526e-49	Basal 1	S100a6
9.79943508144409e-51	1.00764383212122	0.492	0.225	3.16374761604422e-46	Basal 1	Col14a1
2.06817214994428e-33	-0.740730880176347	0.727	0.744	6.67709378609512e-29	Basal 1	Errfi1
1.2101601410063e-32	0.731198059479603	0.749	0.537	3.90700201523884e-28	Basal 1	Lrp6
1.99900304997625e-31	0.903472829045172	0.539	0.319	6.45378134684833e-27	Basal 1	Rbp1
2.27294763924733e-30	0.695848401611219	0.66	0.456	7.33821145330999e-26	Basal 1	H2-D1
3.2453828466154e-30	1.23837610127768	0.269	0.105	1.04777185202978e-25	Basal 1	Rtn1
1.24947131447483e-29	-0.938915424215298	0.283	0.329	4.03391813878198e-25	Basal 1	Clca3a1
1.45147398760248e-29	-0.536999491565374	0.773	0.74	4.68608376897462e-25	Basal 1	Mylk
2.91912228239691e-29	-1.57705273417352	0.171	0.274	9.42438628871841e-25	Basal 1	Dmd
2.03837927994153e-28	-0.641466290423643	0.709	0.747	6.58090750529124e-24	Basal 1	Pitpnc1
4.54967673738017e-28	-0.538325744353815	0.561	0.576	1.46886313466319e-23	Basal 1	Pqlc1
6.52123056538557e-28	0.892627550437659	0.382	0.194	2.10537928803473e-23	Basal 1	Rin2
7.73212177678732e-28	-1.81759692043404	0.082	0.229	2.49631551563579e-23	Basal 1	Plin2
2.95599463975884e-27	0.794673749142252	0.4	0.215	9.54342869446143e-23	Basal 1	Krt5
4.33908861590963e-27	0.678304695596568	0.31	0.158	1.40087475964642e-22	Basal 1	Adamts18
1.8191875601381e-26	-0.849250243811619	0.298	0.329	5.87324703790586e-22	Basal 1	Fam49b
2.28551504144027e-25	0.604530649460444	0.503	0.309	7.37878531128991e-21	Basal 1	Slc12a2
2.47582930451681e-25	0.604182151342635	0.723	0.53	7.99321490963253e-21	Basal 1	Pcdh7
3.70470041271171e-25	-0.933767861888043	0.229	0.265	1.19606252824397e-20	Basal 1	Kcnma1
4.48788487625358e-25	-0.595383073869672	0.398	0.421	1.44891363229847e-20	Basal 1	Sobp
4.98859501406802e-23	-0.737595021463535	0.435	0.51	1.61056790029186e-18	Basal 1	Kirrel3
7.98134885492143e-23	0.732477472095167	0.644	0.469	2.57677847781138e-18	Basal 1	Tsc22d1
1.08571552203227e-22	-0.733510747762449	0.473	0.575	3.50523256288118e-18	Basal 1	Naaladl2
1.24951528576229e-22	-1.34741336606452	0.094	0.234	4.03406010008356e-18	Basal 1	Apod
2.13171408222052e-22	-0.59775827379609	0.609	0.668	6.88223891444896e-18	Basal 1	Plcb1
2.32652904931715e-22	0.975515335856084	0.378	0.207	7.51119903572042e-18	Basal 1	Has2
2.37198852719919e-22	-0.66004828746642	0.217	0.229	7.65796496006258e-18	Basal 1	Snrnp48
3.5617927393631e-22	0.714934801601976	0.332	0.176	1.14992478590338e-17	Basal 1	Ehd4
1.16719543891897e-21	-0.518829961717614	0.934	0.887	3.76829047454988e-17	Basal 1	Cald1
1.21184018756482e-21	-0.69075680945769	0.717	0.768	3.91242604555302e-17	Basal 1	Fos
1.28788822837825e-21	-0.616987952372517	0.528	0.555	4.15794714531918e-17	Basal 1	Bbx
1.60996647793728e-21	1.11882287135112	0.268	0.157	5.19777677402052e-17	Basal 1	mt-Nd6
1.70753411167905e-21	0.521171020927265	0.494	0.313	5.5127738795558e-17	Basal 1	Slit2
1.8198502735582e-21	-0.536121229901267	0.287	0.292	5.87538660818266e-17	Basal 1	Ell
8.05295863888701e-21	-0.590425283092513	0.441	0.482	2.59989769656467e-16	Basal 1	Klf9
8.60540900129136e-21	0.834901259635433	0.303	0.156	2.77825629606692e-16	Basal 1	Nkain2
3.55184699469035e-20	-0.53339658298861	0.251	0.252	1.14671380223578e-15	Basal 1	Usp53
5.30036786088426e-20	0.557511610058243	0.309	0.177	1.71122376388648e-15	Basal 1	Ephb1
6.31117255284545e-20	0.608157752860625	0.21	0.108	2.03756205868615e-15	Basal 1	Phlda3
8.58062143282974e-20	0.648804183274383	0.212	0.104	2.77025362958908e-15	Basal 1	Chmp4c
9.59488863481102e-20	-0.51297075208569	0.273	0.276	3.09770979574874e-15	Basal 1	Zc3h15
1.00273133336328e-19	0.558102485403814	0.575	0.399	3.23731810976336e-15	Basal 1	Cdk14
1.06904086456706e-19	-0.545916331643823	0.204	0.204	3.45139843125475e-15	Basal 1	Sdk2
1.70962206210545e-19	-0.935403882725765	0.266	0.374	5.51951482750744e-15	Basal 1	Il17b
4.50297577380472e-19	-0.765887150595317	0.397	0.477	1.45378572857285e-14	Basal 1	Csmd1
1.14625653334702e-18	-0.89124345890291	0.192	0.24	3.70068921791086e-14	Basal 1	Moxd1
1.57090379996819e-18	-0.597233839380175	0.204	0.209	5.0716629181973e-14	Basal 1	Pdlim3
1.70135725820617e-18	-0.504102972350111	0.54	0.575	5.4928319081186e-14	Basal 1	Rapgef2
1.78090272749427e-18	0.525315723970553	0.416	0.261	5.74964445571525e-14	Basal 1	Dpysl3
2.08945631474398e-18	0.665508958694258	0.274	0.148	6.74580971215095e-14	Basal 1	Snrpf
2.39709524546099e-18	0.549500792271418	0.258	0.142	7.7390219999708e-14	Basal 1	Prss23
2.4416535524188e-18	0.784851047745191	0.35	0.2	7.8828784939841e-14	Basal 1	Slc8a1
3.91738224435847e-18	0.625358984352623	0.223	0.118	1.26472685759113e-13	Basal 1	Bcam
4.97438791152796e-18	-0.909367972004082	0.163	0.204	1.6059811372368e-13	Basal 1	Pxk
5.04797114592711e-18	0.88085880044621	0.27	0.137	1.62973748446257e-13	Basal 1	Fbln2
5.12179883237522e-18	-1.1861131452558	0.131	0.2	1.65357275303234e-13	Basal 1	Por
9.00987799338066e-18	-0.601733919737438	0.201	0.2	2.90883911016294e-13	Basal 1	Itga1
1.68096425402079e-17	0.684479847573229	0.315	0.178	5.42699309410612e-13	Basal 1	Ltbp2
7.22514774052942e-17	-1.01979794590162	0.274	0.378	2.33263894802992e-12	Basal 1	Rhoj
1.16061644556753e-16	0.89615888926816	0.223	0.108	3.74705019451476e-12	Basal 1	Tuba1a
1.3597439955503e-16	0.504399087096957	0.509	0.349	4.38993348963413e-12	Basal 1	Hnrnpa1
1.91493147590522e-16	-0.504600024522129	0.262	0.269	6.18235626995999e-12	Basal 1	Ap3b1
3.02336540588205e-16	0.54103147758	0.35	0.212	9.76093521289019e-12	Basal 1	Anxa1
1.65018602854658e-15	-1.0544768301738	0.186	0.288	5.32762559316263e-11	Basal 1	Sec61g
1.80873581991413e-15	-0.648203600198593	0.284	0.317	5.83950359459277e-11	Basal 1	Smad3
8.36073325768674e-15	-0.671110326243452	0.397	0.458	2.69926273224416e-10	Basal 1	Nedd9
1.80693658596415e-14	0.601992431507583	0.417	0.275	5.83369476778527e-10	Basal 1	Xkr4
2.74727853613303e-14	0.500094069990806	0.201	0.113	8.86958875390549e-10	Basal 1	Amotl2
3.29865103856773e-14	0.617100524760122	0.269	0.158	1.06496948780159e-09	Basal 1	D130009I18Rik
2.09673914420908e-13	-0.511792878989723	0.494	0.553	6.76932232707901e-09	Basal 1	Gmds
2.19017168577157e-13	-0.604194739078315	0.251	0.284	7.07096928751353e-09	Basal 1	Ddi2
3.77522335485704e-13	0.770854635010201	0.2	0.102	1.2188308601156e-08	Basal 1	Maf
6.42477708693322e-13	-0.518577010511527	0.263	0.26	2.07423928251639e-08	Basal 1	Dgkh
1.52733910274812e-12	0.632620429849632	0.259	0.153	4.9310142932223e-08	Basal 1	Lgals1
1.72500303554199e-12	0.654757311955606	0.232	0.134	5.5691723002473e-08	Basal 1	Ctif
2.11964656753081e-12	-0.596893355681251	0.398	0.391	6.84327894327321e-08	Basal 1	Dclk1
2.20985771475126e-12	-0.739878086818032	0.319	0.393	7.13452563207444e-08	Basal 1	Rps27l
4.7994136474391e-12	0.803217393551143	0.244	0.14	1.54949069607571e-07	Basal 1	Ptx3
1.17872567491135e-11	0.774072628556176	0.434	0.311	3.8055158414513e-07	Basal 1	Slpi
1.7896826168627e-11	-0.656599730899129	0.201	0.24	5.77799032854123e-07	Basal 1	Sf3b3
4.78786155610088e-11	-0.538624387485438	0.208	0.23	1.54576110338717e-06	Basal 1	Zcchc14
4.86333921872968e-11	-0.523256220927746	0.229	0.256	1.57012906676688e-06	Basal 1	Vps13b
5.43945782039544e-11	-0.620457085361644	0.302	0.383	1.75612895731467e-06	Basal 1	Magi2
5.46485613768549e-11	0.658449956528711	0.269	0.163	1.76432880405176e-06	Basal 1	Celf2
6.5077932382096e-11	-0.549998634220761	0.197	0.214	2.10104104695597e-06	Basal 1	Hivep3
1.32930785984423e-10	0.607038821518993	0.229	0.138	4.29167042550709e-06	Basal 1	Klf12
1.45101924441244e-10	-0.55594230517109	0.197	0.213	4.68461563058557e-06	Basal 1	Itm2c
3.62215824955607e-10	-0.798903585267011	0.274	0.333	1.16941379086918e-05	Basal 1	Lsmem1
3.85247252726065e-10	0.533264948403293	0.215	0.131	1.2437707554261e-05	Basal 1	Gm10076
4.17349490093205e-10	0.501838779728788	0.215	0.133	1.34741282876591e-05	Basal 1	Nectin3
5.4161637512387e-10	-0.53190914510373	0.279	0.267	1.74860846708741e-05	Basal 1	Nr3c2
1.74200693510182e-09	0.538667510830594	0.217	0.134	5.62406938997623e-05	Basal 1	Plec
2.2186347737061e-09	-0.633558573016092	0.296	0.339	7.16286236691014e-05	Basal 1	Mgst1
3.05347477389727e-09	-0.525262324127038	0.319	0.361	9.85814330752733e-05	Basal 1	Nr4a1
8.44426958524039e-09	-0.656512973577666	0.188	0.217	0.000272623243559486	Basal 1	Xdh
2.60789402129813e-08	-0.716348096807899	0.204	0.26	0.0008419585847761	Basal 1	Ssr4
2.9253189268155e-08	0.677561149586991	0.231	0.145	0.000944439215522383	Basal 1	St5
5.48091550111321e-08	-0.502060730951156	0.21	0.221	0.0017695135695344	Basal 1	Man2a1
7.0645738868204e-08	-0.693034249832048	0.231	0.289	0.00228079767935997	Basal 1	Apoc1
2.6194836895978e-07	0.743341461897755	0.209	0.132	0.00845700309186649	Basal 1	Cxcl1
2.84524685705316e-07	-0.63194392767422	0.192	0.225	0.00918587947799612	Basal 1	Chsy3
