## Supplementary material for "In utero Bisphenol A exposure developmentally reprograms mammary gland fibroblasts": Folder of DEG lists in each cell type: Basal 2.csv

p_val	avg_log2FC	pct.1	pct.2	p_val_adj	cluster	gene
2.16004494519395e-49	-10.510198320305	0	0.717	6.97370510555866e-45	Basal 2	Lsamp
5.24040625407748e-36	3.12466140552678	0.809	0.23	1.69186515912891e-31	Basal 2	Mpp7
8.23453882036145e-23	2.37392456833377	0.348	0.019	2.6585208581537e-18	Basal 2	Ablim1
5.41636741342015e-22	1.74456963864948	0.896	0.462	1.7486742194227e-17	Basal 2	S100a6
2.39731032711899e-19	2.47331844590023	0.27	0.009	7.73971639110366e-15	Basal 2	Il1r1
3.7028922480781e-18	3.30003722286426	0.252	0.006	1.19547876229201e-13	Basal 2	Col6a3
7.98295579433677e-18	1.38102205667277	0.878	0.522	2.57729727820163e-13	Basal 2	H2-D1
4.65481399894889e-16	1.44244995917214	0.661	0.223	1.50280669956065e-11	Basal 2	Ptn
7.74280818658663e-15	1.98611856836049	0.487	0.113	2.49976562303949e-10	Basal 2	Col14a1
1.08661271071845e-14	-2.66486317690031	0.174	0.56	3.50812913655452e-10	Basal 2	Cwc22
9.30546115052353e-14	4.0784899625662	0.2	0.003	3.00426813244652e-09	Basal 2	Retnla
2.46928486337112e-13	1.87494430599099	0.461	0.11	7.97208618139366e-09	Basal 2	mt-Nd6
5.56596275341524e-12	1.28737699695138	0.861	0.616	1.79697107494011e-07	Basal 2	Mt2
6.50517379128177e-12	0.553234215630736	0.565	0.217	2.10019535851532e-07	Basal 2	Gsn
1.10685490915737e-11	1.42260211314194	0.696	0.324	3.57348107421458e-07	Basal 2	Tacstd2
3.66353208349845e-11	1.79946133774052	0.339	0.069	1.18277133315748e-06	Basal 2	Eppk1
1.04089024122798e-10	0.914155388908613	0.913	0.648	3.36051414380455e-06	Basal 2	H2-K1
2.12014812298444e-10	1.55321574488692	0.6	0.261	6.84489821505527e-06	Basal 2	Cldn1
4.20049404000495e-10	1.52877062331966	0.713	0.431	1.3561295008156e-05	Basal 2	Cst3
5.39551576388629e-10	1.63210838476752	0.522	0.217	1.74194226437069e-05	Basal 2	S100a16
1.22358738331599e-09	0.761164280877263	0.939	0.701	3.95035186703566e-05	Basal 2	Anxa1
1.2835067769676e-09	1.50766809442023	0.53	0.214	4.14380162943989e-05	Basal 2	Anxa3
1.41497603084843e-09	0.903787469843814	0.852	0.604	4.56825011559414e-05	Basal 2	Fxyd3
2.13878979623409e-09	0.688364778241055	0.957	0.862	6.90508285714175e-05	Basal 2	Rps2
2.98854880868973e-09	0.975976744571142	0.661	0.327	9.6485298288548e-05	Basal 2	Tagln2
3.75545501459098e-09	-4.35452804553189	0.026	0.236	0.00012124486514607	Basal 2	Plxna4
6.40032019329995e-09	1.87494578220174	0.4	0.123	0.000206634337440689	Basal 2	Krt5
2.42227929775967e-08	1.01009460187928	0.774	0.528	0.000782032871281708	Basal 2	H2afz
2.55259763619309e-08	0.664503345785996	0.817	0.516	0.00082410614684494	Basal 2	Msn
2.62480731419984e-08	0.604575544078025	0.704	0.387	0.000847419041389418	Basal 2	Dusp1
2.79117286182878e-08	-1.13509722607851	0.635	0.701	0.00090113015844142	Basal 2	Khdrbs3
3.6585369848483e-08	0.800476777879537	0.896	0.654	0.00118115866555827	Basal 2	Cldn4
3.86106983507287e-08	-1.46816262573635	0.417	0.676	0.00124654639625327	Basal 2	Pdk4
4.56223641198358e-08	-0.858970944919883	0.922	0.937	0.0014729180256089	Basal 2	Magi3
7.6418798592653e-08	0.614721462709932	0.974	0.805	0.0024671809125638	Basal 2	Tm4sf1
1.07512523528878e-07	0.703425511356671	0.817	0.547	0.00347104182212982	Basal 2	Ppp1r15a
1.20243354618515e-07	0.686004056472195	0.791	0.497	0.00388205670385876	Basal 2	Tsc22d1
1.53130826719463e-07	1.45971027380374	0.409	0.148	0.00494382874063788	Basal 2	Crip1
1.54966090776501e-07	0.953654454872415	0.765	0.513	0.00500308024071933	Basal 2	B2m
1.78053243435001e-07	-0.729395674344457	0.974	0.931	0.005748448964299	Basal 2	Prkca
1.84954041511517e-07	-0.711345134511705	0.87	0.871	0.00597124123019934	Basal 2	Nav2
1.95034914754033e-07	0.686280275934881	0.913	0.774	0.00629670222283397	Basal 2	Myl12a
1.98316393865678e-07	-0.795596650518797	0.522	0.503	0.00640264477595341	Basal 2	Man1a2
2.21553676811533e-07	0.97466333161753	0.722	0.465	0.00715286045586035	Basal 2	Ifitm3
2.38001402973062e-07	-0.639614116086959	0.539	0.484	0.00768387529498531	Basal 2	Fam172a
3.55449171468405e-07	0.776704628618812	0.748	0.472	0.0114756765008574	Basal 2	Icam1
3.87023312887529e-07	0.972761750312256	0.687	0.428	0.0124950476565739	Basal 2	Tpm4
4.00047575454122e-07	-0.547802622135548	0.974	0.994	0.0129155359735363	Basal 2	Neat1
4.00397489788323e-07	1.11540151754054	0.565	0.296	0.012926832957816	Basal 2	Fcgbp
4.06449367001227e-07	0.742722051405242	0.826	0.604	0.0131222178136346	Basal 2	Canx
6.61485504676021e-07	0.580985172737923	0.948	0.783	0.0213560595184653	Basal 2	Mbnl1
8.39146887472411e-07	0.735226120056165	0.765	0.528	0.0270918572620468	Basal 2	Hnrnpa1
1.09537337896801e-06	0.716879076424958	0.783	0.513	0.0353641295399822	Basal 2	Rab11fip1
1.13421799977655e-06	0.60997948620758	0.809	0.541	0.0366182281227859	Basal 2	Sptlc2
1.16641115591384e-06	1.36806384299276	0.287	0.082	0.0376575841686783	Basal 2	Ugdh
1.34917430039443e-06	1.53529049180977	0.252	0.063	0.0435580922882343	Basal 2	Ifi203
1.36596179338688e-06	0.789720789681796	0.896	0.748	0.0441000764994954	Basal 2	Lcn2
