## Supplementary material for "In utero Bisphenol A exposure developmentally reprograms mammary gland fibroblasts": Folder of DEG lists in each cell type: bulk_bas_degs.csv

	p_val	avg_log2FC	pct.1	pct.2	p_val_adj	gene
Mpp7	2.56774142334149e-193	3.30624974774965	0.568	0.116	8.28995318525798e-189	Mpp7
Lsamp	1.79699756335156e-109	-8.26366994326004	0.005	0.245	5.80160663328052e-105	Lsamp
Mt2	7.92401733671901e-102	1.28191153536603	0.85	0.582	2.55826899715973e-97	Mt2
Ptn	2.54171513113818e-86	1.38418826158721	0.585	0.243	8.20592730087961e-82	Ptn
S100a6	3.33413771698255e-67	1.04360731648602	0.698	0.401	1.07642636192782e-62	S100a6
Col3a1	1.26858066789583e-66	3.4576410235525	0.132	0.003	4.09561268630169e-62	Col3a1
Col14a1	4.7337164477098e-66	1.13495339190231	0.492	0.206	1.52828035514311e-61	Col14a1
Fabp3	2.2843659494076e-65	-4.08711889002868	0.01	0.18	7.37507546766244e-61	Fabp3
Plxna4	3.17485679313376e-64	-3.08957000095875	0.041	0.241	1.02500251566324e-59	Plxna4
Retnla	5.83509249694037e-62	4.12996377896209	0.169	0.016	1.8838596126372e-57	Retnla
Cwc22	1.75930866027229e-59	-2.85772062302509	0.046	0.242	5.67992800968909e-55	Cwc22
Ablim1	3.21597934761336e-58	3.07127895235319	0.156	0.013	1.03827893237697e-53	Ablim1
Gm30613	3.52501313336496e-57	-1.57609137684402	0.27	0.456	1.13805049010688e-52	Gm30613
Cxcl2	7.20477080192219e-53	2.52358110634693	0.124	0.007	2.32606025340058e-48	Cxcl2
Col6a3	5.34382538133603e-51	5.46399944000452	0.1	0.001	1.72525402436434e-46	Col6a3
H2-D1	4.13932375949465e-43	0.786979233298279	0.679	0.467	1.33638067575285e-38	H2-D1
Lrp6	1.11770994606884e-39	0.772517063680441	0.756	0.546	3.60852656088325e-35	Lrp6
Rbp1	1.27474430684621e-36	0.950198224774281	0.543	0.325	4.11551199465298e-32	Rbp1
Krt5	2.00406707343123e-35	0.926563848951983	0.4	0.2	6.47013054657271e-31	Krt5
Ext1	4.74980391356341e-33	0.503780508429651	0.947	0.853	1.53347419349395e-28	Ext1
Rtn1	7.04492824021207e-33	1.30645906896493	0.266	0.103	2.27445508235247e-28	Rtn1
Rps2	1.12590473795311e-31	0.518265252595079	0.849	0.727	3.63498344648161e-27	Rps2
Pcdh7	1.26501454266189e-31	0.68623580210125	0.718	0.518	4.08409945098391e-27	Pcdh7
Plin2	3.41211899193285e-30	-1.60878945540468	0.118	0.274	1.10160261654552e-25	Plin2
Gm10320	1.03915868599585e-29	-2.5856292332539	0.034	0.144	3.3549238177376e-25	Gm10320
Tsc22d1	1.26412542558554e-29	0.788111594397837	0.656	0.474	4.08122893650293e-25	Tsc22d1
Adamts18	8.44145896613857e-29	0.757098907040901	0.307	0.152	2.72532502721784e-24	Adamts18
Naaladl2	1.24202824134569e-28	-0.760812569885731	0.509	0.631	4.00988817718455e-24	Naaladl2
mt-Nd6	6.90700056580307e-27	1.22355619935885	0.284	0.149	2.22992513266952e-22	mt-Nd6
Cdh2	1.78539219738989e-26	0.725981431693504	0.193	0.082	5.76413870927327e-22	Cdh2
Errfi1	2.76940303929365e-26	-0.658022659078795	0.746	0.764	8.94101771235955e-22	Errfi1
Apod	3.11737350400415e-26	-1.62047867746117	0.104	0.248	1.00644403576774e-21	Apod
Pitpnc1	5.25033519311663e-26	-0.608943023798878	0.719	0.763	1.69507071709771e-21	Pitpnc1
Has2	6.49832165643658e-26	1.04074632061849	0.377	0.206	2.09798314678055e-21	Has2
Cck	1.04031715656193e-25	-1.8963003268209	0.066	0.188	3.35866393996021e-21	Cck
Nav2	1.70279365935036e-25	-0.537719433186547	0.681	0.732	5.49746932921263e-21	Nav2
Dmd	1.74907398964217e-25	-1.42498543455587	0.186	0.27	5.64688537555976e-21	Dmd
Fzd7	3.03647568055389e-24	0.521215138235044	0.323	0.183	9.80326173466822e-20	Fzd7
Slit2	3.19216541799999e-24	0.551694039396838	0.501	0.319	1.0305906052013e-19	Slit2
Ephb1	1.0826487374541e-23	0.65710376466728	0.308	0.167	3.49533144887058e-19	Ephb1
Clca3a1	3.74768502322808e-22	-0.855521338611911	0.281	0.324	1.20994010974918e-17	Clca3a1
Ltbp2	1.18875815424731e-21	0.788116584658267	0.32	0.173	3.83790570098746e-17	Ltbp2
Nox4	1.20375038800705e-21	1.34245512057597	0.179	0.068	3.88630812768077e-17	Nox4
Kcnma1	1.49055998408368e-21	-0.823469406655336	0.235	0.257	4.81227290861415e-17	Kcnma1
Ptgs2	2.98180689726081e-21	1.67727383985646	0.192	0.082	9.62676356780652e-17	Ptgs2
Nkain2	4.58025855227094e-21	0.880075649890161	0.301	0.159	1.47873647360067e-16	Nkain2
Fkbp11	5.59891443475773e-21	-1.86918226336552	0.053	0.156	1.80760952526153e-16	Fkbp11
Colec12	9.05906411338939e-21	-0.529114818819642	0.436	0.466	2.92471884900777e-16	Colec12
Enox1	1.12493082452584e-20	2.0035741212365	0.116	0.032	3.63183916698166e-16	Enox1
Btn1a1	1.34234038961045e-20	-1.54210956257288	0.095	0.215	4.33374594785733e-16	Btn1a1
Slc8a1	2.32763966107345e-20	0.845085366533131	0.347	0.198	7.51478464577564e-16	Slc8a1
Dpysl3	5.1370956963377e-20	0.615673874204443	0.405	0.249	1.65851134556263e-15	Dpysl3
Phlda3	5.48471524740056e-20	0.706482493419563	0.205	0.102	1.77074031762327e-15	Phlda3
Rin2	8.82827964121108e-20	0.74453688159887	0.401	0.247	2.850210082165e-15	Rin2
Gsn	1.23993221632423e-19	0.521578850224456	0.522	0.36	4.00312116040278e-15	Gsn
Fbln2	2.19725320175861e-19	0.955044409165689	0.266	0.135	7.09383196187769e-15	Fbln2
Rgs2	2.49092832967007e-19	0.512305644790104	0.472	0.313	8.04196211233981e-15	Rgs2
Sobp	3.88227582446348e-19	-0.50605596990707	0.397	0.406	1.25339274992803e-14	Sobp
Hnrnpa1	7.4512890687221e-19	0.54969209917806	0.531	0.378	2.40564867583693e-14	Hnrnpa1
Fam49b	9.29280574185077e-19	-0.770942066101686	0.316	0.35	3.00018233375652e-14	Fam49b
Prss23	1.12570406560678e-18	0.642094540070871	0.251	0.135	3.63433557581149e-14	Prss23
Rhoj	2.29253362399284e-18	-0.984632169799773	0.303	0.427	7.4014448050609e-14	Rhoj
Igfbp3	2.45773833457183e-18	0.531007522454394	0.587	0.427	7.93480821316515e-14	Igfbp3
Bcam	2.67296411791364e-18	0.721068518618263	0.224	0.115	8.62966465468418e-14	Bcam
S100a10	2.93232228033523e-18	0.507399891366319	0.624	0.472	9.46700248206229e-14	S100a10
Car2	8.19521341151901e-18	-1.61980474632803	0.047	0.138	2.64582464990891e-13	Car2
Lmo1	1.66503618644795e-17	1.14584709544897	0.153	0.061	5.37556932794721e-13	Lmo1
Eppk1	1.83989929090774e-17	1.09630189442098	0.121	0.044	5.94011486069563e-13	Eppk1
Tuba1a	1.84663498096082e-17	0.955036874574688	0.222	0.108	5.961861036032e-13	Tuba1a
Xkr4	1.86200100076635e-17	0.719035155071997	0.41	0.264	6.01147023097417e-13	Xkr4
Plcb1	2.11305901655903e-17	-0.529209422216049	0.615	0.673	6.82201103496084e-13	Plcb1
Fos	2.16571417797974e-17	-0.608958856997686	0.725	0.766	6.99200822360757e-13	Fos
Anxa3	2.21161279781077e-17	1.27999800091251	0.179	0.079	7.14019191773207e-13	Anxa3
Il17b	3.31161312787996e-17	-0.857610434163426	0.269	0.368	1.06915429833605e-12	Il17b
Snrnp48	3.36903861244412e-17	-0.619043259361709	0.227	0.241	1.08769411602758e-12	Snrnp48
Slc12a2	4.41869654747375e-17	0.502190628487065	0.517	0.364	1.4265761803519e-12	Slc12a2
Kirrel3	8.03763353452777e-17	-0.668669205549096	0.433	0.513	2.59494998662229e-12	Kirrel3
Tcf7l2	3.67426644388816e-16	-0.503342573277327	0.606	0.653	1.18623692140929e-11	Tcf7l2
Ntrk3	6.45288999771885e-16	-1.08213349912693	0.146	0.185	2.08331553576353e-11	Ntrk3
Bbx	8.32593971159114e-16	-0.542388256156028	0.543	0.567	2.6880296358872e-11	Bbx
Dlg1	9.41319725102576e-16	-0.562439806824955	0.459	0.488	3.03905073249367e-11	Dlg1
Klf9	1.46955232223337e-15	-0.580440580867647	0.454	0.517	4.74444967233043e-11	Klf9
Usp53	1.96818364984571e-15	-0.524169514134024	0.272	0.278	6.35428091352686e-11	Usp53
Por	2.38840453891902e-15	-1.16059013142835	0.138	0.218	7.71096405390006e-11	Por
Snrpf	3.50037665771014e-15	0.662032355188006	0.286	0.166	1.13009660394172e-10	Snrpf
Crip1	3.57738646468328e-15	1.07479501228909	0.197	0.098	1.154959220123e-10	Crip1
Smad3	3.66049004751504e-15	-0.674390959658531	0.308	0.354	1.18178921184023e-10	Smad3
C4b	4.24097093612646e-15	-1.50325567897203	0.071	0.152	1.36919746672843e-10	C4b
Slpi	5.20168325942633e-15	0.860908471333375	0.44	0.317	1.67936344030579e-10	Slpi
Samd5	6.39889703820012e-15	1.06858293820002	0.168	0.077	2.06588390878291e-10	Samd5
Khdrbs3	6.69202003237885e-15	-0.612249148383823	0.326	0.369	2.16051866745351e-10	Khdrbs3
Scd1	7.05389896053979e-15	-1.20236190146631	0.118	0.226	2.27735127941027e-10	Scd1
Vim	1.82391844735346e-14	0.523958571128418	0.462	0.327	5.88852070728063e-10	Vim
Gmds	3.2284970549104e-14	-0.504785574755561	0.52	0.593	1.04232027417782e-09	Gmds
Moxd1	4.96526311494134e-14	-0.834534670715974	0.188	0.239	1.60303519665881e-09	Moxd1
Ell	6.9503934378663e-14	-0.53015096938354	0.305	0.325	2.24393452141514e-09	Ell
Csmd1	1.64042141289395e-13	-0.647986184364491	0.406	0.473	5.29610053152812e-09	Csmd1
Zc3h7b	2.24263214819994e-13	0.507780922840823	0.118	0.061	7.2403378904635e-09	Zc3h7b
Tacstd2	2.65589857769333e-13	0.849370918668443	0.201	0.105	8.57456855808291e-09	Tacstd2
Sfrp1	3.23966261464732e-13	0.840872250128076	0.171	0.085	1.04592507513889e-08	Sfrp1
Muc15	3.36620643407943e-13	-1.36567336834678	0.088	0.164	1.08677974724254e-08	Muc15
D130009I18Rik	3.58407924474531e-13	0.673552869619094	0.289	0.176	1.15711998416602e-08	D130009I18Rik
Ephb2	3.74274198756205e-13	-0.995188870047426	0.115	0.17	1.20834425068441e-08	Ephb2
Maf	3.94025674301575e-13	0.808184676038301	0.194	0.101	1.27211188948264e-08	Maf
Ptx3	4.92406000288596e-13	0.841801266608624	0.246	0.142	1.58973277193173e-08	Ptx3
Pdlim3	5.33720524238183e-13	-0.516635041036789	0.21	0.213	1.72311671250297e-08	Pdlim3
Itga1	7.80985443034155e-13	-0.512374769805863	0.201	0.194	2.52141150283577e-08	Itga1
Dlc1	8.79964136595028e-13	1.46901072229873	0.12	0.055	2.84096421499705e-08	Dlc1
Uri1	1.47162591198119e-12	0.511042458717459	0.174	0.1	4.75114425683126e-08	Uri1
Tubb5	1.60388109062253e-12	0.556797776163884	0.344	0.227	5.17813010107484e-08	Tubb5
Dnajc10	1.60992234952318e-12	0.856972909264851	0.117	0.052	5.19763430543559e-08	Dnajc10
Ctif	1.66426039312336e-12	0.662397280228169	0.245	0.145	5.37306467919877e-08	Ctif
Ank	2.2130076627652e-12	-0.984728111197473	0.124	0.154	7.14469523923744e-08	Ank
Kansl2	2.41987011509527e-12	-0.513245931434393	0.168	0.165	7.81255066658507e-08	Kansl2
Sec61g	2.71368226221297e-12	-0.928590078599396	0.202	0.307	8.76112318355458e-08	Sec61g
Lgals1	3.67603285953129e-12	0.721899116550862	0.255	0.152	1.18680720869968e-07	Lgals1
Lipa	6.74587291334897e-12	-1.45836161280942	0.074	0.141	2.17790507007471e-07	Lipa
Cacna1d	7.29194531115423e-12	-0.970280423547555	0.124	0.186	2.35420454370614e-07	Cacna1d
Synm	9.39314521767047e-12	-0.666535314055848	0.149	0.168	3.03257693352491e-07	Synm
Dpyd	1.01943545485146e-11	-1.15340473137261	0.096	0.145	3.29124736598793e-07	Dpyd
Snx16	1.35576614519767e-11	0.938647994667456	0.127	0.058	4.37709099977069e-07	Snx16
Sorcs1	1.78877135847982e-11	0.546835847607068	0.415	0.296	5.7750483308521e-07	Sorcs1
Stmn1	1.81193559121881e-11	0.894191686656118	0.125	0.057	5.84983405624992e-07	Stmn1
Hspa2	2.24485108643931e-11	0.66705975212403	0.171	0.091	7.24750173256932e-07	Hspa2
Nedd9	3.02988368660808e-11	-0.616014078273824	0.412	0.471	9.78197948221418e-07	Nedd9
Lsmem1	4.27901797104295e-11	-0.797829995558912	0.293	0.372	1.38148095195122e-06	Lsmem1
Kcnh1	5.1767704692509e-11	-0.702397477673959	0.163	0.2	1.67132034599765e-06	Kcnh1
Tbx3	1.53137768606297e-10	0.982208287003178	0.126	0.058	4.94405285945429e-06	Tbx3
Pxk	1.58509904312573e-10	-0.833168878196521	0.164	0.211	5.11749226073141e-06	Pxk
Chmp4c	2.19101697823563e-10	0.50949722168467	0.243	0.152	7.07369831423372e-06	Chmp4c
Nectin3	2.65860807515627e-10	0.530073051576663	0.213	0.132	8.58331617064203e-06	Nectin3
Cxcl1	2.78786389906236e-10	0.832540935153976	0.225	0.138	9.00061859812282e-06	Cxcl1
Fry	2.83373273232278e-10	-1.05126998938557	0.132	0.208	9.14870612630408e-06	Fry
Htra1	2.969874117527e-10	-0.754482335431583	0.133	0.151	9.58823858843593e-06	Htra1
Ckap4	3.70642591843194e-10	0.625261355911189	0.169	0.095	1.19661960776575e-05	Ckap4
Vkorc1	5.09099185379675e-10	0.778612156248857	0.121	0.059	1.64362671999828e-05	Vkorc1
Col5a2	5.8966569133817e-10	0.880163656064963	0.161	0.087	1.90373568448528e-05	Col5a2
1200007C13Rik	7.08763560362592e-10	-0.55838119772871	0.126	0.135	2.28824315463063e-05	1200007C13Rik
Ap3b1	7.19888212132079e-10	-0.51353897235617	0.281	0.31	2.32415909286842e-05	Ap3b1
Cd14	9.18367088121331e-10	-0.932021677102453	0.131	0.217	2.96494814399972e-05	Cd14
Shank2	1.02346595833891e-09	-1.23349673991779	0.085	0.15	3.30425984649717e-05	Shank2
Vps13b	1.53042216327387e-09	-0.511396924448456	0.249	0.279	4.94096795412969e-05	Vps13b
Tln2	1.64735038245941e-09	-0.785029801122237	0.156	0.196	5.31847070977022e-05	Tln2
Dtna	1.8830612582808e-09	0.646599893923158	0.149	0.084	6.07946327235958e-05	Dtna
Rcn3	1.89826617821739e-09	0.550607104417588	0.124	0.068	6.12855235637484e-05	Rcn3
Map2k5	2.48870660683779e-09	-0.634874114532445	0.118	0.127	8.03478928017582e-05	Map2k5
Trp53inp1	3.87915831985141e-09	-0.943837614384878	0.124	0.178	0.000125238626356403	Trp53inp1
Tmem184b	4.09294589224723e-09	1.09736685330721	0.113	0.059	0.000132140758131202	Tmem184b
Ddi2	4.29194966747637e-09	-0.546212865164467	0.266	0.301	0.000138565595014475	Ddi2
Itpkb	5.10627704053946e-09	-1.06122487900625	0.106	0.165	0.000164856154253816	Itpkb
Aars	5.87158553612328e-09	0.846103691114903	0.141	0.075	0.00018956413903374	Aars
Plec	5.88606572055094e-09	0.585514927539672	0.233	0.147	0.000190031631787987	Plec
Tango6	7.44119278127755e-09	-0.573347143008304	0.169	0.181	0.000240238908943546	Tango6
Zfp106	7.97627385952186e-09	0.50875473310621	0.164	0.097	0.000257514001554663	Zfp106
Spsb1	1.14565979306472e-08	-0.628783173479122	0.137	0.151	0.000369876264190943	Spsb1
Rps27l	1.25122026820991e-08	-0.675958245578906	0.338	0.416	0.000403956463591568	Rps27l
Fmn1	1.49775631278994e-08	-0.675732188543928	0.16	0.191	0.000483550625584231	Fmn1
Plch2	1.73783883586863e-08	0.628512383100511	0.106	0.056	0.000561061268160186	Plch2
Sf3b3	2.07955875636167e-08	-0.632119944023603	0.213	0.262	0.000671385544491366	Sf3b3
Lncppara	2.41545787344879e-08	0.529698466291422	0.153	0.091	0.000779830574442942	Lncppara
Ammecr1l	2.41861259501474e-08	-0.524145936845549	0.183	0.197	0.00078084907630051	Ammecr1l
Ugdh	2.90383945107907e-08	0.90251262321253	0.189	0.124	0.000937504566780879	Ugdh
Cited2	2.92356394591711e-08	-0.564260938977545	0.275	0.319	0.000943872619939339	Cited2
Morc4	3.81066656768762e-08	0.691141542371343	0.163	0.095	0.00123027370137795	Morc4
Gm49890	4.60743480102645e-08	0.682009306003407	0.153	0.088	0.00148751032551139	Gm49890
Ckb	6.91632276343396e-08	-0.579372567127995	0.124	0.131	0.00223293480417465	Ckb
Tns1	8.12210289077645e-08	-0.727031429446301	0.124	0.161	0.00262222091828718	Tns1
2900026A02Rik	9.06094851900686e-08	-0.524564812079257	0.174	0.194	0.00292532722936137	2900026A02Rik
Gm10076	9.11205952635548e-08	0.538619217676959	0.232	0.153	0.00294182841808387	Gm10076
Atp5g1	9.66897336252852e-08	-1.00318873022612	0.106	0.175	0.00312162805009233	Atp5g1
Fam184a	1.0414766104652e-07	0.709236862540952	0.105	0.055	0.00336240723688691	Fam184a
P2rx7	1.07830954737121e-07	-0.505532383716902	0.177	0.19	0.00348132237368795	P2rx7
Magi2	1.09087294656139e-07	-0.516729310991299	0.304	0.372	0.00352188330797345	Magi2
Cpne3	1.16977132459468e-07	0.537612648664068	0.159	0.095	0.00377660672145393	Cpne3
Pak3	1.21186973573294e-07	0.730855178973427	0.15	0.088	0.00391252144181379	Pak3
Barx2	1.27284161403007e-07	-1.1145585934266	0.064	0.118	0.00410936915089607	Barx2
Galnt16	1.35562745363458e-07	-0.966924873512698	0.079	0.109	0.00437664323405925	Galnt16
Hivep3	1.52608582167688e-07	-0.541189662501897	0.223	0.255	0.00492696807528382	Hivep3
Psmd2	2.01869795531659e-07	0.566310859105772	0.135	0.078	0.00651736634873961	Psmd2
Robo2	2.21469098138582e-07	-0.797052995677008	0.146	0.176	0.00715012983340412	Robo2
Sppl2a	2.27679835418988e-07	-0.579653064915472	0.213	0.249	0.00735064348650202	Sppl2a
Agbl3	2.65335388510859e-07	-0.929148502480874	0.133	0.153	0.00856635301807308	Agbl3
Slc31a1	2.70561088764193e-07	0.668680831645789	0.118	0.064	0.00873506475075196	Slc31a1
Dock4	2.88167545142173e-07	0.511332909618836	0.276	0.202	0.00930348919491506	Dock4
St5	2.91532780213469e-07	0.660197689641647	0.247	0.173	0.00941213580919185	St5
Clmn	3.43471728147146e-07	-0.618834148101615	0.129	0.143	0.0110889847432306	Clmn
Vti1a	4.34698581120749e-07	-0.583651134294086	0.18	0.208	0.0140342436914834	Vti1a
Cryab	4.42692945093229e-07	0.518686560216896	0.118	0.069	0.0142923417323349	Cryab
Tpm3-rs7	4.62679380297788e-07	-0.807767272413716	0.138	0.204	0.0149376037929141	Tpm3-rs7
Wee1	5.38286771308181e-07	-0.641775424428974	0.144	0.167	0.0173785884116846	Wee1
Krt19	6.46481313888541e-07	-0.660747283359902	0.272	0.34	0.0208716492188915	Krt19
Slc7a11	6.56659454920615e-07	0.772890522802951	0.104	0.054	0.021200250502112	Slc7a11
S100a13	6.75021234427856e-07	0.597439104282275	0.159	0.097	0.0217930605535033	S100a13
Cyth2	6.81648089298813e-07	0.776388260715798	0.123	0.068	0.0220070085630122	Cyth2
Plb1	6.95123232012183e-07	-1.15699559288887	0.062	0.113	0.0224420535455133	Plb1
Nlgn1	7.95924773624946e-07	-0.804618901687968	0.137	0.192	0.0256964313164814	Nlgn1
Spry1	9.35311508776022e-07	-0.669503164904071	0.107	0.119	0.0301965320608339	Spry1
Glo1	9.53619305291381e-07	-0.801229639210041	0.118	0.156	0.0307875992713322	Glo1
Ovol1	1.07021661840188e-06	0.650332248449036	0.131	0.076	0.0345519435251048	Ovol1
Gm16685	1.1561354034646e-06	1.02493786525131	0.115	0.063	0.0373258315008546	Gm16685
Reps2	1.18433454759392e-06	-0.883332487123909	0.12	0.163	0.0382362408690696	Reps2
Ccdc59	1.3765495800958e-06	0.52658061953338	0.151	0.094	0.0444419031933929	Ccdc59
