## Supplementary material for "In utero Bisphenol A exposure developmentally reprograms mammary gland fibroblasts": Folder of DEG lists in each cell type: bulk_fib_degs.csv

	p_val	avg_log2FC	pct.1	pct.2	p_val_adj	gene
Cwc22	2.28907361935045e-114	-3.13252654910763	0.066	0.382	7.39027418007294e-110	Cwc22
Lsmem1	1.81365982423291e-103	-1.73702809386352	0.399	0.693	5.85540074253594e-99	Lsmem1
H2-D1	3.54413578065229e-96	1.4351985976982	0.777	0.572	1.14422423678359e-91	H2-D1
Fabp3	9.93795800048272e-88	-5.34747997579224	0.006	0.199	3.20846974045585e-83	Fabp3
Retnla	1.802922244967e-68	4.0055677252461	0.178	0.007	5.82073446787596e-64	Retnla
Ptn	6.6714681050529e-68	2.6925984879875	0.321	0.077	2.15388347771633e-63	Ptn
S100a6	7.50756489880878e-63	0.959435724516187	0.814	0.582	2.42381732758041e-58	S100a6
Mpp7	3.18516100136386e-59	2.53745956379685	0.31	0.088	1.02832922929032e-54	Mpp7
Apoe	1.39136217645014e-58	1.58143201507313	0.553	0.311	4.49201278666926e-54	Apoe
H2-K1	2.40120567819826e-55	0.882368461640924	0.792	0.634	7.75229253206307e-51	H2-K1
Col14a1	9.35762614616084e-53	1.2323684285792	0.631	0.375	3.02110960128803e-48	Col14a1
Ahnak	3.43209208926176e-47	0.651022324581591	0.898	0.803	1.10805093101816e-42	Ahnak
B2m	2.0666247401168e-46	0.904291202276048	0.744	0.574	6.67209797346708e-42	B2m
Esr1	7.66626653321546e-45	1.22575554276244	0.442	0.202	2.47505415024861e-40	Esr1
Ubb	1.43536852804828e-35	0.551001084919737	0.848	0.751	4.63408729280386e-31	Ubb
Gm10320	4.80609159376526e-35	-2.43615261009269	0.045	0.177	1.55164667104711e-30	Gm10320
Dcn	1.55673226414659e-34	0.651848233287471	0.966	0.95	5.02591011479726e-30	Dcn
Jmjd1c	4.41076918594132e-31	-0.546422458441506	0.894	0.932	1.42401683168116e-26	Jmjd1c
Mcc	1.22767492221864e-30	0.954820523807276	0.644	0.472	3.96354848638287e-26	Mcc
Fkbp11	2.64328575797995e-29	-2.18111243765114	0.057	0.182	8.53384806963826e-25	Fkbp11
Csrp2	1.01140325268128e-28	0.775224036563717	0.49	0.291	3.26531540128153e-24	Csrp2
Tiparp	2.87820517191011e-28	0.731874495968408	0.738	0.597	9.2922853975118e-24	Tiparp
Col9a1	5.23790694521289e-28	-2.63742479637254	0.024	0.123	1.69105825726198e-23	Col9a1
Akap12	2.12692345443009e-27	1.15290142605732	0.334	0.183	6.86677237262755e-23	Akap12
Rgs6	6.01594268802321e-27	-0.955518629333947	0.318	0.484	1.94224709682829e-22	Rgs6
Gpc6	5.02160573218992e-26	0.539949622252881	0.929	0.854	1.62122541063752e-21	Gpc6
Vim	6.13214031347262e-26	0.542606037864321	0.897	0.809	1.97976150020464e-21	Vim
Mmp27	6.5635400327374e-25	-2.28511628018102	0.039	0.13	2.11903889956927e-20	Mmp27
Hmox1	1.05498676272193e-24	0.972146464798353	0.523	0.37	3.40602476344774e-20	Hmox1
Pdk4	1.0583691729798e-24	-1.92731138021137	0.077	0.201	3.41694487496529e-20	Pdk4
Id1	1.69782750238013e-24	2.8287304168783	0.101	0.016	5.48143609143423e-20	Id1
Serping1	1.46823330461408e-23	0.86090150689447	0.555	0.38	4.74019122394657e-19	Serping1
C1ra	1.6306081197256e-23	0.796475263019746	0.27	0.134	5.26441831453409e-19	C1ra
Fxyd1	2.2740050602412e-23	0.644884567383049	0.198	0.094	7.34162533698872e-19	Fxyd1
Stam	3.2197984526868e-23	0.535771295156488	0.539	0.358	1.03951193044993e-18	Stam
Igf1	6.84791741268488e-23	0.835109296379206	0.451	0.277	2.21085013668531e-18	Igf1
Gsn	8.18969644326028e-23	0.575350887990514	0.938	0.868	2.64404349670658e-18	Gsn
Tuba1a	1.15915316820248e-22	0.999656494129046	0.388	0.223	3.7423260035417e-18	Tuba1a
Htra3	1.22153042572209e-22	-0.743884213876968	0.431	0.489	3.94371097944378e-18	Htra3
Junb	2.28828583434856e-22	0.514397666900038	0.822	0.742	7.38773081619434e-18	Junb
Abcc9	7.75886310113353e-22	1.48489734883793	0.155	0.05	2.50494895220096e-17	Abcc9
Nav3	1.17946920524894e-21	0.530618980595731	0.637	0.461	3.80791632914622e-17	Nav3
mt-Nd6	1.91101177421309e-21	1.2956994364676	0.23	0.12	6.16970151304697e-17	mt-Nd6
Lama2	1.93282555533306e-21	-0.561433511811498	0.891	0.892	6.24012730539277e-17	Lama2
Klf4	2.26958085550507e-21	0.517935909203982	0.932	0.883	7.3273417919981e-17	Klf4
Efemp1	2.32841453249662e-21	0.819675826698117	0.518	0.347	7.51728631816532e-17	Efemp1
Robo2	2.67360481500775e-21	-1.09400325246001	0.193	0.324	8.63173314525251e-17	Robo2
Pmepa1	9.09570413755273e-21	-0.598337896527867	0.622	0.707	2.9365480808089e-16	Pmepa1
Chrdl1	1.08524867283231e-20	1.6292018054254	0.141	0.043	3.50372534023911e-16	Chrdl1
Pcdh9	1.33701303280589e-20	-1.53647863177633	0.107	0.212	4.3165465764138e-16	Pcdh9
Tmeff2	1.38568313395254e-20	0.707512089291427	0.509	0.339	4.47367799796577e-16	Tmeff2
Gpc3	1.42304669492065e-20	0.671903128799822	0.538	0.366	4.59430625455133e-16	Gpc3
Cck	2.91176494532921e-20	-1.50456559877377	0.075	0.187	9.40063312599536e-16	Cck
Khdrbs3	3.27268935468664e-20	-1.54649493828993	0.119	0.218	1.05658775816058e-15	Khdrbs3
Crip1	3.30059327253808e-20	0.823601343815375	0.413	0.258	1.06559653803892e-15	Crip1
Btn1a1	4.0039229077438e-20	-1.46984515745312	0.088	0.204	1.29266651076509e-15	Btn1a1
Tppp3	4.13864962399529e-20	0.619186210299898	0.396	0.242	1.33616303110688e-15	Tppp3
Muc15	6.69697492091161e-20	-1.55935750532197	0.08	0.184	2.16211835321631e-15	Muc15
Slc7a5	1.10435909883972e-19	0.683548669448036	0.345	0.198	3.56542335060404e-15	Slc7a5
Dnaja3	1.28323230839023e-19	0.869944618040177	0.243	0.119	4.14291550763784e-15	Dnaja3
Vegfa	1.45803049184627e-19	0.779367307870913	0.437	0.279	4.70725144292567e-15	Vegfa
Chst11	7.32279204447697e-19	-0.888542265851937	0.335	0.436	2.36416341155939e-14	Chst11
Car2	8.83158713315397e-19	-1.92851297169494	0.052	0.141	2.85127790593876e-14	Car2
Serpinf1	1.01094037779877e-18	0.655933056578359	0.615	0.463	3.26382100972332e-14	Serpinf1
Ptgs2	1.30145668835735e-18	0.771205875162915	0.425	0.269	4.20175291836171e-14	Ptgs2
Srgap1	1.37283487797574e-18	0.526593522879625	0.827	0.715	4.43219740354468e-14	Srgap1
Hsd17b7	1.86288468733861e-18	0.540973417673973	0.252	0.139	6.0143232130727e-14	Hsd17b7
Cadm1	4.08428309753689e-18	-1.43198648491447	0.085	0.191	1.31861079803978e-13	Cadm1
Eml1	4.64681403609483e-18	1.0231169122293	0.396	0.258	1.50022391155322e-13	Eml1
Fbln1	1.15235396751849e-17	0.932971178421606	0.356	0.214	3.72037478413345e-13	Fbln1
Ablim1	1.642047813806e-17	0.700366098484145	0.461	0.313	5.30135136687266e-13	Ablim1
C1s1	1.65114878121152e-17	0.522456264811452	0.622	0.465	5.33073384014141e-13	C1s1
Osr2	1.7209420532266e-17	0.732551879391722	0.264	0.143	5.55606141884206e-13	Osr2
B4galt5	1.83649525398764e-17	0.651468267709406	0.467	0.312	5.92912492749908e-13	B4galt5
S100a10	2.27492141051269e-17	0.515428505669583	0.634	0.502	7.34458377384021e-13	S100a10
Pde4b	2.51124688766377e-17	-1.06985130020345	0.249	0.372	8.10756057682248e-13	Pde4b
Arl6ip5	2.97455217401089e-17	0.656339081575189	0.475	0.321	9.60334169379416e-13	Arl6ip5
Ube2s	3.08720132397549e-17	0.734247392200174	0.414	0.269	9.96702947445487e-13	Ube2s
Zmiz1	7.22196021896148e-17	-0.505010106008336	0.514	0.553	2.33160985669171e-12	Zmiz1
Gata6	8.6831745788601e-17	0.533208016258097	0.182	0.096	2.80336291278498e-12	Gata6
Sfrp2	1.04799911775161e-16	0.950033071210737	0.366	0.226	3.38346515166108e-12	Sfrp2
Twist2	1.12014061615182e-16	0.669878213762614	0.44	0.292	3.61637397924616e-12	Twist2
Creb3l2	1.38664467413868e-16	-0.564569862991337	0.372	0.404	4.47678233045673e-12	Creb3l2
Wwc2	1.41218638825392e-16	-0.538266941737243	0.417	0.466	4.55924375447778e-12	Wwc2
Igf2bp2	1.49175664846332e-16	0.847008892418164	0.295	0.165	4.81613633956381e-12	Igf2bp2
Aff3	2.5976729720281e-16	-0.805059868153648	0.271	0.388	8.38658719019273e-12	Aff3
Fgf7	2.94535759914923e-16	1.39267037860678	0.171	0.072	9.5090870088533e-12	Fgf7
Wnt5b	3.38240007254642e-16	-1.23506298698719	0.203	0.307	1.09200786342161e-11	Wnt5b
St6galnac3	4.30158753920226e-16	-1.09222164578132	0.196	0.299	1.38876753703145e-11	St6galnac3
Dpt	4.4636093321292e-16	0.609923764981838	0.641	0.507	1.44107627287791e-11	Dpt
Pkp4	5.63868855411345e-16	-1.17228976066372	0.224	0.316	1.82045059969553e-11	Pkp4
Tacstd2	5.98656867665298e-16	1.48777460054854	0.167	0.077	1.93276369725742e-11	Tacstd2
Pla1a	6.80940278966859e-16	-0.650644065767796	0.339	0.401	2.1984156906445e-11	Pla1a
Fbn1	9.17619473576419e-16	-0.503652664346196	0.781	0.818	2.96253447044147e-11	Fbn1
Slc7a8	1.2232978707931e-15	1.16087348085951	0.247	0.131	3.94941717585553e-11	Slc7a8
Aars	1.77774676182072e-15	0.940390348246639	0.237	0.123	5.7394554205382e-11	Aars
Lsamp	2.08824757699459e-15	-1.05384909954933	0.249	0.382	6.74190730232703e-11	Lsamp
Ccl11	3.10354003107124e-15	0.829778722516413	0.253	0.139	1.00197789903135e-10	Ccl11
Lgals7	3.53887955229548e-15	-0.763476333574399	0.076	0.167	1.1425272634586e-10	Lgals7
Fgf14	4.20635123933659e-15	-1.57424911247129	0.031	0.102	1.35802049761982e-10	Fgf14
Mmp19	4.27311675841899e-15	0.719447465614503	0.391	0.253	1.37957574545557e-10	Mmp19
Myh11	4.27702253931943e-15	-1.72959083275606	0.057	0.142	1.38083672681928e-10	Myh11
Ecm2	7.35349408084344e-15	0.776213233588305	0.152	0.072	2.37407556400031e-10	Ecm2
Enpep	9.63491420236952e-15	0.606014207758092	0.204	0.112	3.110632050235e-10	Enpep
Clec3b	1.06283771096275e-14	0.542236893729016	0.614	0.473	3.43137154984323e-10	Clec3b
Runx1	1.18669173429098e-14	-1.06910844619197	0.23	0.323	3.83123426415843e-10	Runx1
Cd24a	1.23053911593285e-14	-1.00658450940116	0.127	0.236	3.9727955357892e-10	Cd24a
Hspb8	1.33945157015653e-14	0.541541959889058	0.342	0.22	4.32441939425036e-10	Hspb8
Sgce	1.39891507585123e-14	0.617475883077384	0.167	0.088	4.5163973223857e-10	Sgce
Ssc5d	1.47004589128716e-14	0.702621652825681	0.131	0.061	4.74604316002060e-10	Ssc5d
Gfra1	1.76960575308922e-14	-1.38875110198253	0.052	0.132	5.71317217384855e-10	Gfra1
Tanc1	2.15460768849651e-14	-0.653775553124584	0.337	0.441	6.95615092231097e-10	Tanc1
Sgcd	2.64723315198429e-14	0.666778248476759	0.244	0.137	8.54659223118129e-10	Sgcd
Antxr2	2.77398116038455e-14	0.513689039641352	0.49	0.351	8.95579817630151e-10	Antxr2
Cd109	4.47000378922844e-14	0.769994909121577	0.207	0.109	1.4431407233524e-09	Cd109
Ltbp4	4.65567847350721e-14	0.992440310745665	0.299	0.181	1.5030857951718e-09	Ltbp4
Apba1	5.0166319627329e-14	0.892432581697469	0.218	0.115	1.61961962916832e-09	Apba1
Tpm3	5.29488513317151e-14	0.531275312127114	0.406	0.274	1.70945366524442e-09	Tpm3
Tnfsf9	5.34119512012116e-14	1.31214290637105	0.106	0.037	1.72440484453112e-09	Tnfsf9
Pcsk5	5.58485361777008e-14	-0.522130311982632	0.56	0.611	1.80306999049707e-09	Pcsk5
2610307P16Rik	5.61724529829684e-14	-0.73746943351309	0.359	0.469	1.81352764455513e-09	2610307P16Rik
Sfrp4	6.20400516091025e-14	0.630174080531936	0.25	0.144	2.00296306619987e-09	Sfrp4
Gm8797	7.53446501102765e-14	0.671524937673196	0.396	0.269	2.43250202881028e-09	Gm8797
C2	8.64085281800846e-14	1.00400256855211	0.111	0.044	2.78969933229403e-09	C2
Cavin1	9.28921555960905e-14	0.522523666524348	0.429	0.295	2.99902324341978e-09	Cavin1
Trim35	9.47774111596973e-14	0.569263540376291	0.222	0.131	3.05988871929083e-09	Trim35
Oaf	1.07763429192107e-13	0.739185529085896	0.241	0.136	3.47914231146717e-09	Oaf
Agpat4	1.16979049674849e-13	0.670081978562725	0.271	0.161	3.77666861875252e-09	Agpat4
Frmpd4	1.23638596019195e-13	2.13822161564973	0.1	0.034	3.9916720724797e-09	Frmpd4
Akr1b3	1.56514602143122e-13	0.825139481054142	0.173	0.085	5.05307393019068e-09	Akr1b3
Pcolce	1.67477664296285e-13	0.708373495179538	0.241	0.138	5.40701639180555e-09	Pcolce
Pim3	1.71707825408748e-13	0.924586067269164	0.256	0.163	5.54358714332144e-09	Pim3
Gdf10	1.87042411755843e-13	1.19878201519922	0.105	0.037	6.03866426353739e-09	Gdf10
Xdh	1.92268290018124e-13	0.515525680213175	0.504	0.367	6.20738174323513e-09	Xdh
Tagln2	2.125195171416e-13	0.728761971076523	0.373	0.256	6.86119261091655e-09	Tagln2
Plin2	2.23790469808465e-13	-0.759370710531418	0.23	0.353	7.2250753177663e-09	Plin2
Itga6	2.29609378498937e-13	-0.955233160123388	0.222	0.34	7.41293878483819e-09	Itga6
9530026P05Rik	2.6839692150273e-13	-0.793314760557467	0.312	0.388	8.66519461071564e-09	9530026P05Rik
Adam12	2.92609333987877e-13	-0.629324444798651	0.367	0.442	9.4468923477986e-09	Adam12
Pdgfrb	3.46644310895896e-13	-0.553218195766696	0.367	0.401	1.1191411577274e-08	Pdgfrb
Fhod3	4.05276665996565e-13	-1.65812507983121	0.049	0.12	1.30843571616991e-08	Fhod3
Mical3	4.11093295501933e-13	-0.869729202004935	0.2	0.268	1.32721470452799e-08	Mical3
Pawr	4.45193191814889e-13	-0.907153213924405	0.189	0.302	1.43730621977437e-08	Pawr
Igfbp3	5.49374812017497e-13	1.16925176443691	0.211	0.124	1.77365658059849e-08	Igfbp3
Ror1	5.51283415609361e-13	-0.534730664323343	0.494	0.55	1.77981850729482e-08	Ror1
Cavin3	5.52000248625315e-13	0.59448649267514	0.177	0.094	1.78213280268683e-08	Cavin3
Smpd3	6.24128126562733e-13	1.10205334409	0.168	0.08	2.01499765660778e-08	Smpd3
Atp5g1	6.55224130852489e-13	-1.09916275358724	0.104	0.199	2.11539110645726e-08	Atp5g1
Atp8b2	6.59004901139561e-13	0.733089045226983	0.122	0.057	2.12759732332907e-08	Atp8b2
Cst3	6.86709093228974e-13	0.573762600296155	0.571	0.438	2.21704030748974e-08	Cst3
Dlg1	1.0735291422443e-12	-0.666638444582514	0.4	0.466	3.46588883573571e-08	Dlg1
Gars	1.09919021281909e-12	0.718301699620749	0.249	0.144	3.54873560208642e-08	Gars
Nsmaf	1.1902532879554e-12	-0.545018579578269	0.205	0.208	3.842732740164e-08	Nsmaf
Deptor	1.33936089220441e-12	-1.06808834571395	0.122	0.212	4.32412664048195e-08	Deptor
Elf5	1.35830763703962e-12	-1.7084934842722	0.039	0.104	4.38529620618241e-08	Elf5
St3gal1	1.47925645891302e-12	0.672822730611306	0.376	0.252	4.7757794776007e-08	St3gal1
Slc7a1	1.5145415723232e-12	0.596642569784003	0.486	0.358	4.88969746624544e-08	Slc7a1
Gstt1	1.5707475297647e-12	0.8876453128894	0.105	0.045	5.07115839984532e-08	Gstt1
Slc22a4	2.24918159753527e-12	1.02874521240438	0.205	0.109	7.2614827876426e-08	Slc22a4
Gpx8	2.396160524244e-12	0.687780636365297	0.138	0.068	7.73600425252176e-08	Gpx8
Adamtsl4	2.41110764847806e-12	0.963820672911234	0.113	0.047	7.7842610431114e-08	Adamtsl4
Nrg1	2.51715113370545e-12	-1.14718564831581	0.156	0.215	8.12662243516804e-08	Nrg1
Olfml2b	2.67654231330298e-12	0.749738879254575	0.183	0.097	8.64121685849868e-08	Olfml2b
Dnm3os	4.26235064555141e-12	-1.23744562149173	0.083	0.15	1.37609990591627e-07	Dnm3os
Cyp51	4.3099615592415e-12	0.695271630945579	0.171	0.091	1.39147108940112e-07	Cyp51
Chd7	4.45068439958229e-12	-1.09948651820443	0.124	0.22	1.43690345840514e-07	Chd7
Aldh1a1	4.70509958259196e-12	0.855931139366416	0.131	0.056	1.51904140023981e-07	Aldh1a1
Plcb4	4.8732504962037e-12	0.590788763476348	0.297	0.186	1.57332892269936e-07	Plcb4
Tenm2	5.88699012409906e-12	-1.24807600087401	0.048	0.118	1.90061476156538e-07	Tenm2
Dnm3	6.16519998937161e-12	-0.606239197137416	0.313	0.359	1.99043481656862e-07	Dnm3
Qpct	6.16544405502966e-12	0.848395026872209	0.149	0.072	1.99051361316633e-07	Qpct
Exoc3	9.02362641810467e-12	0.858727991121152	0.177	0.091	2.91327778908509e-07	Exoc3
Col6a6	9.41298598694697e-12	0.535386369414263	0.176	0.099	3.03898252588583e-07	Col6a6
Hmgxb3	1.05380340606426e-11	0.796632499427166	0.152	0.075	3.40220429647847e-07	Hmgxb3
Fsd1l	1.08818748152998e-11	0.739782127481348	0.15	0.075	3.51321328411953e-07	Fsd1l
Mmp11	1.16422475052187e-11	-1.22492190182689	0.081	0.147	3.75869960705985e-07	Mmp11
Larp6	1.2149140152287e-11	0.537108811488494	0.126	0.067	3.92234989816585e-07	Larp6
Glis1	1.24043619653208e-11	0.775071800143797	0.362	0.246	4.00474826050383e-07	Glis1
Plb1	1.55668204421083e-11	-1.23387483941864	0.07	0.145	5.02574797973466e-07	Plb1
Dusp5	1.56228463610475e-11	-0.774500558959434	0.241	0.331	5.04383594766419e-07	Dusp5
Rasa1	2.01029401033394e-11	-0.604357007687385	0.314	0.358	6.49023421236313e-07	Rasa1
Igfbp7	2.22709303684996e-11	0.654705790111827	0.53	0.433	7.1901698694701e-07	Igfbp7
Cfh	2.44377589754398e-11	0.568531262464815	0.156	0.085	7.88973048522075e-07	Cfh
Ctsk	2.72168636743898e-11	-0.533211940642686	0.204	0.218	8.78696443727674e-07	Ctsk
Myadm	3.53295982973737e-11	0.613503168670124	0.244	0.147	1.14061608103071e-06	Myadm
Tnfrsf12a	3.62861640960472e-11	0.533599039438738	0.495	0.383	1.17149880784089e-06	Tnfrsf12a
Gm15261	3.72430026863501e-11	0.891142294041245	0.114	0.052	1.20239034172881e-06	Gm15261
Cpne2	3.77243909215679e-11	1.0510433002767	0.116	0.05	1.21793196090282e-06	Cpne2
Kcnn3	3.8643652219423e-11	-1.02081057477854	0.101	0.139	1.24761031190407e-06	Kcnn3
Slc43a3	3.93135603186609e-11	0.672342989302374	0.219	0.128	1.26923829488797e-06	Slc43a3
Mylk	3.94067635981466e-11	-1.01018674083287	0.188	0.282	1.27224736276616e-06	Mylk
Ddah2	4.04018580895034e-11	0.679676359533744	0.156	0.083	1.30437398841962e-06	Ddah2
Cdkn1a	4.17896233903726e-11	0.586636047258607	0.394	0.28	1.34917799115818e-06	Cdkn1a
Bbx	4.41031268597047e-11	-0.636801495634491	0.298	0.342	1.42386945066557e-06	Bbx
1810058I24Rik	4.70627580480673e-11	0.704072759731293	0.179	0.097	1.51942114358185e-06	1810058I24Rik
Emp3	4.82037519450355e-11	0.734869496535002	0.175	0.093	1.55625813154547e-06	Emp3
Slc25a24	6.32671893819134e-11	0.692447502580847	0.159	0.085	2.04258120919507e-06	Slc25a24
Runx2	6.40225601733792e-11	-1.03355202929001	0.133	0.189	2.06696835519755e-06	Runx2
Selenom	6.47411185405374e-11	0.834399467020166	0.124	0.058	2.09016701208125e-06	Selenom
Ccn2	6.85504855495598e-11	-1.44693700055515	0.09	0.169	2.21315242596754e-06	Ccn2
Etl4	7.84625242732101e-11	-0.883261305648515	0.192	0.291	2.53316259616059e-06	Etl4
Lpcat2	8.17778984953931e-11	0.581746780597876	0.257	0.16	2.64019945292377e-06	Lpcat2
Sesn3	8.33531858157703e-11	-0.663185699569131	0.259	0.321	2.69105760406214e-06	Sesn3
Gm26771	8.47342334749187e-11	0.711700689351961	0.124	0.061	2.73564472773775e-06	Gm26771
Mmp3	9.07869306864073e-11	-0.578594754903143	0.456	0.448	2.93105605721066e-06	Mmp3
Stox2	9.32184168050215e-11	-0.871295748826165	0.189	0.258	3.00955658655012e-06	Stox2
Syne1	1.03301546745003e-10	0.831098316596658	0.23	0.136	3.33509043666241e-06	Syne1
Myo5b	1.12132336266849e-10	-1.06786837199357	0.137	0.215	3.62019247637523e-06	Myo5b
Gxylt2	1.15452875998007e-10	0.527977120576309	0.365	0.255	3.72739610159566e-06	Gxylt2
Iqsec1	1.37724920632898e-10	0.687968552965619	0.178	0.099	4.4464490626331e-06	Iqsec1
Nin	1.71525464070576e-10	0.625899133978254	0.252	0.155	5.53769960751854e-06	Nin
Hc	1.76720393545785e-10	-0.715235071599531	0.176	0.226	5.70541790562568e-06	Hc
Col15a1	1.85983827284088e-10	-0.500432461585895	0.378	0.414	6.00448786386677e-06	Col15a1
Map2	1.87052686140743e-10	-0.850183876826847	0.177	0.249	6.0389959720539e-06	Map2
Sulf1	2.32897526740988e-10	-0.530815956483507	0.417	0.475	7.51909665083281e-06	Sulf1
Nav2	2.38435731424028e-10	-0.900309562416817	0.182	0.28	7.69789758902475e-06	Nav2
Arhgap20	2.68074144479993e-10	0.844423762731918	0.343	0.234	8.65477375453656e-06	Arhgap20
Ttc14	2.79136644039175e-10	-0.685571254355209	0.135	0.151	9.01192655280477e-06	Ttc14
Lcn2	3.04103826196088e-10	-0.53694904970516	0.249	0.359	9.8179920287407e-06	Lcn2
Fbxw7	4.02804979878884e-10	-0.558555889141401	0.305	0.336	1.30045587753898e-05	Fbxw7
Cmah	4.61996866767588e-10	-0.691227925400711	0.174	0.212	1.49155688435916e-05	Cmah
Ptprk	4.66292783108166e-10	-0.57815408860496	0.353	0.453	1.50542625026472e-05	Ptprk
Angptl4	4.78218710503484e-10	-0.860608212898428	0.161	0.257	1.5439291068605e-05	Angptl4
Slc25a13	5.30162499355706e-10	-1.32120659245724	0.065	0.121	1.7116296291699e-05	Slc25a13
Prkcb	5.53100859762007e-10	-0.764969496416614	0.172	0.222	1.78568612574164e-05	Prkcb
Vdr	5.88678233335875e-10	-1.50315641921024	0.052	0.104	1.90054767632487e-05	Vdr
Ldlrad4	6.19185477321645e-10	-0.526056864652375	0.497	0.584	1.99904031353293e-05	Ldlrad4
Mau2	6.19605814164012e-10	-0.561665972861098	0.175	0.188	2.00039737102851e-05	Mau2
P3h1	6.9791633932377e-10	-0.546304937196709	0.101	0.106	2.25322290150679e-05	P3h1
Arhgap31	8.12828665982713e-10	0.844248658028097	0.252	0.169	2.62421734812519e-05	Arhgap31
Syde2	8.15521677525294e-10	-0.598889124050466	0.149	0.169	2.63291173589041e-05	Syde2
Epb41l3	8.31688044231991e-10	0.627085934217633	0.406	0.294	2.68510485080298e-05	Epb41l3
Tuba1b	8.95778944392695e-10	0.546033044732903	0.207	0.125	2.89202232197182e-05	Tuba1b
Thrb	9.0474811518066e-10	-0.547396899217253	0.267	0.296	2.92097928986076e-05	Thrb
Ggt5	9.51688255367722e-10	-0.818702066822902	0.125	0.164	3.07252553245469e-05	Ggt5
Amotl1	9.56585951617829e-10	-0.568165511345838	0.233	0.271	3.08833774479816e-05	Amotl1
Ehf	1.00922176061517e-09	-1.1807532663529	0.1	0.161	3.25827245414607e-05	Ehf
Kif13a	1.04009569773056e-09	-0.532002021988118	0.226	0.234	3.35794896012311e-05	Kif13a
Tuba1c	1.04103507938053e-09	0.85568938297489	0.207	0.123	3.36098175378004e-05	Tuba1c
Dok6	1.12858463874947e-09	-0.866900881811914	0.12	0.191	3.64363550620266e-05	Dok6
Itga8	1.1367096466504e-09	-1.207932545298	0.076	0.124	3.66986709421082e-05	Itga8
Hsph1	1.22038441081168e-09	-0.739832858163353	0.241	0.257	3.94001107030552e-05	Hsph1
Cxadr	1.30429678738221e-09	-0.849442814856036	0.167	0.245	4.21092217806347e-05	Cxadr
Plcl1	1.342085489919e-09	-0.691082991428467	0.218	0.289	4.3329230042035e-05	Plcl1
Gdf15	1.47522518220362e-09	1.60084731272135	0.105	0.05	4.7627645007444e-05	Gdf15
Rngtt	1.78161133080964e-09	0.507743503811906	0.22	0.138	5.75193218151894e-05	Rngtt
Impdh2	2.0220882212609e-09	0.800191703459879	0.208	0.123	6.52831182234082e-05	Impdh2
Ano1	2.32620659216431e-09	-1.01380444630484	0.106	0.17	7.51015798280248e-05	Ano1
Tollip	2.79383853948461e-09	0.74217871940974	0.195	0.113	9.01990772472605e-05	Tollip
Cnih1	2.90715134684133e-09	0.706320712034075	0.14	0.074	9.38573812327723e-05	Cnih1
Tfap2c	3.09350550697379e-09	-1.16384976283003	0.09	0.15	9.9873825292649e-05	Tfap2c
Thsd7a	3.11078138989016e-09	-0.683478443911424	0.244	0.299	0.000100431577172604	Thsd7a
Cox7b	3.17318903382353e-09	-0.805924717454514	0.213	0.291	0.000102446407956993	Cox7b
Sntg1	3.27700942568323e-09	-0.808837332122234	0.151	0.214	0.000105798249308183	Sntg1
Nckap5	3.2899954019161e-09	0.715109709742813	0.221	0.143	0.000106217501550861	Nckap5
Spats2	3.31327044413625e-09	-0.701095086717897	0.179	0.222	0.000106968936288939	Spats2
Gm21887	3.83745268474143e-09	-1.10895731510646	0.099	0.164	0.000123892159926877	Gm21887
Pde1a	4.02870180443121e-09	0.799027030483264	0.132	0.067	0.000130066637756062	Pde1a
Adamts9	4.47859410104718e-09	0.593114919849307	0.31	0.218	0.000144591410552308	Adamts9
Acta2	4.49662325424819e-09	-1.58074105206122	0.101	0.096	0.000145173481763403	Acta2
Map3k12	4.68725029899586e-09	1.14991111871175	0.118	0.064	0.000151327875903081	Map3k12
5330438D12Rik	4.92918531581404e-09	1.17342390573219	0.124	0.062	0.000159138747921056	5330438D12Rik
Rnf149	5.40458950742136e-09	-0.683697619848001	0.171	0.214	0.000174487172247099	Rnf149
Pcna	5.56346857170648e-09	0.638608874035108	0.266	0.182	0.000179616582837544	Pcna
Emc7	5.8198580069294e-09	0.556105827154655	0.153	0.088	0.000187894115753716	Emc7
Podn	6.92767132115445e-09	0.51673169599022	0.122	0.069	0.000223659868603471	Podn
Ahi1	9.15979132709289e-09	-0.550349865757817	0.128	0.135	0.000295723862995194	Ahi1
Aven	9.98964425860399e-09	0.778829800658611	0.141	0.075	0.00032251566488903	Aven
Tmtc2	1.02160240548374e-08	0.531761470657492	0.58	0.48	0.000329824336610425	Tmtc2
Mfhas1	1.03079165994769e-08	0.544497016899819	0.215	0.136	0.000332791087414113	Mfhas1
Adipor2	1.414643826067e-08	-0.799408503277743	0.199	0.255	0.000456717759245732	Adipor2
Klhl13	1.59529866254733e-08	0.519738128126688	0.14	0.082	0.000515042173203406	Klhl13
Mthfd2	1.70845149289482e-08	0.669484970556084	0.142	0.078	0.000551573564481094	Mthfd2
S100a13	1.92272078390686e-08	0.770387281725559	0.21	0.131	0.000620750405084329	S100a13
Fbxo32	2.10259028928346e-08	-0.81151266082283	0.146	0.215	0.000678821274895165	Fbxo32
Tenm3	2.82730821981832e-08	-0.751784166578506	0.138	0.213	0.000912796458768346	Tenm3
Cars	3.16128427741209e-08	0.552022444354311	0.202	0.127	0.00102062062896249	Cars
Jpt1	3.18852345625608e-08	0.516089095983095	0.254	0.169	0.00102941479785228	Jpt1
Col13a1	3.99345861653987e-08	-0.995787915102206	0.092	0.147	0.0012892881143499	Col13a1
Nedd9	4.03814139179498e-08	-0.597804698195686	0.242	0.334	0.00130371394834101	Nedd9
Egflam	4.25760347936948e-08	-0.958723907146465	0.109	0.156	0.00137456728331444	Egflam
Ankrd44	4.36535637382488e-08	-0.567777981877003	0.25	0.273	0.00140935530528936	Ankrd44
Socs1	4.51458774442839e-08	0.579948331684407	0.115	0.064	0.0014575346532887	Socs1
Selenos	4.65405506994734e-08	0.637888421986937	0.252	0.166	0.0015025616793325	Selenos
Plec	4.8096645646096e-08	0.724029021438703	0.221	0.144	0.00155280020468421	Plec
Pip5k1b	4.94255523664334e-08	-1.14961588688992	0.073	0.107	0.0015957039581503	Pip5k1b
Ptpre	5.47821087916424e-08	-0.856773979998479	0.126	0.198	0.00176864038233817	Ptpre
Btbd11	5.53744565277484e-08	-0.623342349970651	0.197	0.227	0.00178776432899836	Btbd11
Cdc42bpg	6.35141383825522e-08	0.658191440234244	0.201	0.126	0.0020505539576807	Cdc42bpg
Col4a6	6.45574279907488e-08	-1.24903967103638	0.067	0.119	0.00208423656268132	Col4a6
Agbl3	7.94384291955076e-08	0.692786944368803	0.242	0.159	0.00256466968657696	Agbl3
Dkk3	8.04310378566e-08	-0.961155012894832	0.079	0.126	0.00259671605720033	Dkk3
Ifi27l2a	8.2043144704596e-08	0.562865393016146	0.188	0.117	0.00264876292678788	Ifi27l2a
Nbr1	8.22682529069921e-08	-0.665397282359914	0.138	0.161	0.00265603054510224	Nbr1
Pmp22	9.947574684013e-08	0.99859808272456	0.248	0.171	0.0032115744867336	Pmp22
Mknk2	1.07355486851373e-07	0.521049197342182	0.315	0.227	0.00346597189299657	Mknk2
Gria1	1.13012035020033e-07	1.00313552532626	0.13	0.069	0.00364859355062177	Gria1
Rps27l	1.22186875629027e-07	-0.591405589093656	0.323	0.412	0.00394480327968314	Rps27l
Tpm3-rs7	1.34100585223282e-07	-0.808102542207539	0.156	0.217	0.00432943739393365	Tpm3-rs7
Cxcl2	1.38407851078138e-07	1.05199881616808	0.135	0.077	0.00446849747205768	Cxcl2
Coro7	1.42084862548641e-07	0.643704530099984	0.12	0.066	0.00458720978738286	Coro7
Plekhh2	1.5006223362265e-07	-0.639225679814281	0.155	0.181	0.00484475921250727	Plekhh2
Cdk6	1.56754537448789e-07	-1.05016549740336	0.088	0.128	0.00506082024153416	Cdk6
Hsd11b1	1.57395512850477e-07	0.638905912406441	0.126	0.072	0.00508151413237764	Hsd11b1
Ripor3	1.73600821309686e-07	-1.00038647920258	0.068	0.112	0.00560470251598322	Ripor3
Lnpk	1.94497024445171e-07	-0.50311500274304	0.15	0.153	0.00627933643421234	Lnpk
Cfdp1	1.96012974669844e-07	0.575268331722746	0.225	0.147	0.0063282788872159	Cfdp1
Nr1d2	2.00934228081674e-07	-0.537789658050188	0.286	0.35	0.00648716155361684	Nr1d2
Nek6	2.08209326514125e-07	-0.634107411576753	0.107	0.12	0.00672203810650852	Nek6
Ell2	2.60139147625394e-07	-0.570104528477885	0.296	0.347	0.00839859238108583	Ell2
Tnpo2	2.67911988955968e-07	0.54840714829229	0.146	0.088	0.00864953856344342	Tnpo2
Sipa1l2	2.70760288782551e-07	0.685011396781069	0.241	0.162	0.00874149592334465	Sipa1l2
Kif1a	2.73965443940894e-07	-1.16024775160648	0.064	0.109	0.00884497435763175	Kif1a
Adgrl3	2.84073834655421e-07	-0.579013510741627	0.197	0.281	0.00917132375185025	Adgrl3
Ssr4	2.89788743182907e-07	-0.714290416422841	0.241	0.307	0.00935582957366016	Ssr4
Ank3	2.9121950126664e-07	-0.598131851401789	0.187	0.224	0.00940202159839348	Ank3
Tspo	2.96132459487295e-07	0.588792231284073	0.144	0.084	0.00956063645454733	Tspo
Gda	3.0985691480646e-07	0.562112633828873	0.151	0.091	0.0100037304945266	Gda
Snx5	3.25717834390416e-07	-0.514019701465512	0.3	0.361	0.0105158002832946	Snx5
St5	3.28229855334321e-07	-0.571382672520987	0.233	0.269	0.0105969008794685	St5
Fry	3.40890229765827e-07	-1.1290039973343	0.086	0.134	0.0110056410679897	Fry
Zc3h14	3.44115620106667e-07	-0.511869645939781	0.152	0.165	0.0111097727951438	Zc3h14
Hacd1	3.52561868092469e-07	0.689666306313601	0.153	0.09	0.0113824599113654	Hacd1
Serpine2	3.58520378220543e-07	0.6333310228041	0.102	0.054	0.0115748304108502	Serpine2
Tmod1	3.95927596864802e-07	0.956825094700119	0.117	0.061	0.0127825224647801	Tmod1
Reps2	4.132301172298e-07	-0.582826847868765	0.155	0.177	0.0133411343347641	Reps2
Il13ra1	4.27688478729694e-07	0.584210168676482	0.175	0.108	0.0138079225357882	Il13ra1
Tmem131l	4.72534650060777e-07	-0.541578820432812	0.224	0.253	0.0152557811772122	Tmem131l
Tes	5.54286641707271e-07	-0.82849450666085	0.133	0.169	0.0178951442275192	Tes
Ror2	5.72972219267848e-07	0.62851701678173	0.264	0.184	0.0184984080990625	Ror2
Retreg1	5.80271941305007e-07	-0.876077868805452	0.101	0.155	0.0187340796250321	Retreg1
Crybg3	5.89990303098439e-07	-0.693660243451124	0.163	0.225	0.0190478369355331	Crybg3
Zfp703	6.23342947054561e-07	0.569433936574227	0.192	0.122	0.0201246270456565	Zfp703
Map2k5	6.28368883877817e-07	-0.651351298733658	0.124	0.156	0.0202868894159953	Map2k5
Tbc1d4	6.72400226152901e-07	-1.08127127442285	0.059	0.101	0.0217084413013464	Tbc1d4
Zfp385b	6.96965047770466e-07	0.629022149981165	0.323	0.238	0.0225015165672695	Zfp385b
Eif4ebp1	7.00725398576164e-07	0.892531323791623	0.102	0.052	0.0226229194930315	Eif4ebp1
Col12a1	7.39445754024713e-07	-0.658368535019687	0.298	0.347	0.0238730061686879	Col12a1
Shank2	7.65186043498306e-07	-0.950283201084991	0.098	0.145	0.0247040314143428	Shank2
Frem1	8.13974458798814e-07	-0.728668055077026	0.117	0.142	0.0262791654023197	Frem1
C4b	8.2112535125961e-07	0.786026646992567	0.215	0.147	0.0265100319654165	C4b
Bgn	9.05963318774576e-07	0.537452386166786	0.431	0.344	0.0292490257466372	Bgn
Bend7	9.19839794951921e-07	-0.597868226460607	0.137	0.163	0.0296970277800228	Bend7
Gab1	9.62883224689538e-07	-0.586887119145578	0.281	0.345	0.0310866849091017	Gab1
Fbln7	1.02811974889226e-06	-0.646308698297995	0.095	0.116	0.0331928460929867	Fbln7
Pygb	1.08223119033304e-06	0.747429077038194	0.114	0.061	0.0349398339799021	Pygb
Gk	1.14690516275231e-06	-0.886005228872332	0.082	0.106	0.0370278331794585	Gk
Dapp1	1.37866818838042e-06	-1.00530230364593	0.068	0.113	0.044510302461862	Dapp1
Chil1	1.42032036594439e-06	-1.24061066848614	0.056	0.104	0.0458550430145145	Chil1
Lysmd2	1.48579157726892e-06	0.551831639005798	0.131	0.078	0.047968781072127	Lysmd2
Ulk1	1.48918004842417e-06	-0.53702975328713	0.176	0.199	0.0480781778633743	Ulk1
Slc12a2	1.5197358793364e-06	0.740662151578968	0.339	0.266	0.0490646728643755	Slc12a2
