## Supplementary material for "In utero Bisphenol A exposure developmentally reprograms mammary gland fibroblasts": Folder of DEG lists in each cell type: Fibroblast 1.csv

p_val	avg_log2FC	pct.1	pct.2	p_val_adj	cluster	gene
4.11671876681103e-85	-1.83532917041114	0.405	0.708	1.32908265386494e-80	Fibroblast 1	Lsmem1
5.10462477216661e-84	-3.07008631225657	0.063	0.389	1.64802810769399e-79	Fibroblast 1	Cwc22
8.54967305246966e-66	-5.72998415826671	0.005	0.203	2.76026194498983e-61	Fibroblast 1	Fabp3
1.41192647557674e-58	1.74595030169072	0.625	0.341	4.55840462639949e-54	Fibroblast 1	Apoe
1.44914213907294e-58	1.20324684401891	0.785	0.512	4.67855539599698e-54	Fibroblast 1	S100a6
4.60184419271265e-55	1.28801208740224	0.735	0.543	1.48570539761728e-50	Fibroblast 1	H2-D1
2.88020636582894e-46	2.5961132388794	0.317	0.08	9.29874625207873e-42	Fibroblast 1	Ptn
2.36352633024068e-44	0.783059799102341	0.889	0.777	7.63064475718203e-40	Fibroblast 1	Ahnak
2.64655402649145e-36	1.2721038848993	0.532	0.272	8.54439967452766e-32	Fibroblast 1	Col14a1
1.05712642206737e-34	0.810684244587818	0.765	0.607	3.41293265364449e-30	Fibroblast 1	H2-K1
5.74557688500981e-34	2.22580206348827	0.284	0.092	1.85495949732542e-29	Fibroblast 1	Mpp7
4.33507007294213e-33	1.46667630783104	0.357	0.135	1.39957737304937e-28	Fibroblast 1	Esr1
4.67023232429421e-33	1.28817320752917	0.625	0.419	1.50778450589839e-28	Fibroblast 1	Mcc
7.79345653065287e-33	0.700986838277543	0.978	0.958	2.51611744092128e-28	Fibroblast 1	Dcn
1.16948104644126e-32	0.956444123025148	0.744	0.575	3.7756695584356e-28	Fibroblast 1	Tiparp
1.56376062745334e-30	-1.34191360401759	0.251	0.456	5.04860118573311e-26	Fibroblast 1	Rgs6
1.93033675290452e-28	0.690620454343723	0.931	0.824	6.23209220675225e-24	Fibroblast 1	Gpc6
2.11776224541487e-28	-0.549270912092517	0.906	0.947	6.83719540932191e-24	Fibroblast 1	Jmjd1c
3.07925491303594e-26	0.55272458019234	0.843	0.753	9.94137448673653e-22	Fibroblast 1	Ubb
3.58201340357863e-26	1.01106635076917	0.47	0.25	1.15645302734536e-21	Fibroblast 1	Csrp2
4.24912885501329e-25	0.786359952569714	0.707	0.559	1.37183125084104e-20	Fibroblast 1	B2m
6.58801914641584e-25	0.595270444299776	0.924	0.831	2.12694198142035e-20	Fibroblast 1	Vim
1.18341815735689e-24	0.760402955998618	0.927	0.834	3.82066552102673e-20	Fibroblast 1	Gsn
2.73914003645642e-24	1.0113496058975	0.513	0.301	8.84331360769954e-20	Fibroblast 1	Nav3
2.80460435612996e-24	0.83400874857753	0.556	0.336	9.05466516376557e-20	Fibroblast 1	Twist2
5.73727052275281e-24	1.11394370316003	0.527	0.323	1.85227778827075e-19	Fibroblast 1	Eml1
1.11702987230996e-22	1.61435375181442	0.329	0.154	3.6063309427527e-18	Fibroblast 1	Ptgs2
5.82774919842525e-22	-0.566460247180272	0.93	0.928	1.88148882871159e-17	Fibroblast 1	Lama2
6.00059810261042e-22	-1.98321637059803	0.073	0.216	1.93729309742778e-17	Fibroblast 1	Pdk4
2.07804875379357e-20	0.880279307668325	0.463	0.268	6.70898040162255e-16	Fibroblast 1	Tmeff2
3.3085460192204e-20	1.14049602049888	0.477	0.33	1.0681640823053e-15	Fibroblast 1	Hmox1
3.68558742902072e-20	-1.06179697083074	0.253	0.415	1.18989190145934e-15	Fibroblast 1	Robo2
1.1671882678988e-19	1.2110853121938	0.302	0.162	3.76826732291129e-15	Fibroblast 1	Akap12
3.06493998808861e-19	1.28011504109228	0.329	0.163	9.89515875154409e-15	Fibroblast 1	Slc7a8
7.70081069170283e-19	0.92826981752618	0.469	0.29	2.48620673181626e-14	Fibroblast 1	Arl6ip5
5.5962380783199e-18	0.730024683666641	0.495	0.31	1.80674546358558e-13	Fibroblast 1	Stam
6.86492750642087e-18	0.58212319988606	0.505	0.323	2.21634184544798e-13	Fibroblast 1	Prrx1
6.99438617450368e-18	0.890366705394704	0.428	0.25	2.25813757643851e-13	Fibroblast 1	Efemp1
7.35456217675342e-18	0.592754101881577	0.634	0.447	2.37442039876484e-13	Fibroblast 1	Serpinh1
3.76788602203963e-17	-0.80891300610543	0.353	0.422	1.21646200221549e-12	Fibroblast 1	Htra3
4.46505125121235e-17	0.829376464465449	0.324	0.169	1.44154179645391e-12	Fibroblast 1	Sgcd
1.04582019225771e-16	1.13992624169155	0.351	0.194	3.37643049070401e-12	Fibroblast 1	Tuba1a
1.22734925454005e-16	0.812816193388431	0.5	0.324	3.96249706828256e-12	Fibroblast 1	Igf1
1.22877342309501e-16	0.71565461162983	0.632	0.464	3.96709499646224e-12	Fibroblast 1	Serpinf1
1.25960353666225e-16	0.770740811391511	0.487	0.311	4.06663001811409e-12	Fibroblast 1	B4galt5
1.27259946253259e-16	0.880658738977467	0.258	0.123	4.10858736478645e-12	Fibroblast 1	C1ra
1.83797323726722e-16	0.533320206461664	0.798	0.661	5.93389659651722e-12	Fibroblast 1	Adamts1
2.34817178594501e-16	0.836216172344363	0.243	0.115	7.58107261092345e-12	Fibroblast 1	Enpep
3.5855751510595e-16	-1.68620873823391	0.109	0.22	1.15760293751956e-11	Fibroblast 1	Khdrbs3
4.22337960787489e-16	1.2689238776904	0.238	0.128	1.36351810640241e-11	Fibroblast 1	mt-Nd6
4.79722254110838e-16	0.639923977822063	0.402	0.241	1.54878329739684e-11	Fibroblast 1	Tppp3
5.44091159631407e-16	0.908024008560871	0.389	0.231	1.75659830887e-11	Fibroblast 1	Crip1
6.74848465835314e-16	0.764656263388156	0.487	0.314	2.17874827194931e-11	Fibroblast 1	Mmp19
7.17638050854522e-16	0.840263187421262	0.398	0.235	2.31689444718383e-11	Fibroblast 1	Cavin1
9.9016881968592e-16	-1.39841557978478	0.208	0.323	3.19676003435599e-11	Fibroblast 1	Pkp4
1.05723933082805e-15	0.86170840550195	0.427	0.266	3.41329717957835e-11	Fibroblast 1	Vegfa
1.11562306902863e-15	0.911842494799117	0.459	0.291	3.60178907835895e-11	Fibroblast 1	Glis1
3.98529318817217e-15	-1.0229902445781	0.267	0.386	1.28665190580138e-10	Fibroblast 1	St6galnac3
8.68957932681365e-15	0.615789085671353	0.786	0.661	2.80543068566179e-10	Fibroblast 1	Srgap1
1.46110669173253e-14	1.08332976505126	0.233	0.107	4.71718295425848e-10	Fibroblast 1	Apba1
2.58900753121914e-14	0.936516804638867	0.241	0.117	8.35861081454099e-10	Fibroblast 1	Cd109
2.72434432698614e-14	-1.37316530906052	0.095	0.213	8.79554565967475e-10	Fibroblast 1	Btn1a1
3.07245764630377e-14	0.721597770552464	0.645	0.524	9.91942951109173e-10	Fibroblast 1	Igfbp7
3.47221905643263e-14	-0.527988933375536	0.725	0.776	1.12100592236928e-09	Fibroblast 1	Fbn1
4.4433794870862e-14	0.748291238732529	0.568	0.412	1.43454506740578e-09	Fibroblast 1	Dpt
4.65858007546816e-14	1.2168902168626	0.243	0.117	1.50402257736489e-09	Fibroblast 1	Slc22a4
5.13008111166776e-14	1.05759263889803	0.343	0.201	1.65624668690194e-09	Fibroblast 1	Fbln1
7.20784439893933e-14	0.821142177159554	0.424	0.267	2.32705256419756e-09	Fibroblast 1	Igfbp6
1.18261150656239e-13	-0.573418495862133	0.432	0.488	3.81806124893667e-09	Fibroblast 1	Wwc2
1.74177222340412e-13	0.735374116702915	0.314	0.178	5.6233116232602e-09	Fibroblast 1	Pcolce2
1.79775967045818e-13	1.03266020322887	0.344	0.204	5.80406709607424e-09	Fibroblast 1	Ptx3
1.91519065891409e-13	-0.769032972989658	0.318	0.453	6.18319304230415e-09	Fibroblast 1	Aff3
2.24199124549163e-13	0.789553581085819	0.398	0.25	7.23826873606973e-09	Fibroblast 1	Ube2s
2.25996912211075e-13	-1.22861568861716	0.197	0.309	7.29631031073454e-09	Fibroblast 1	Wnt5b
2.26738911864985e-13	0.998966906070366	0.283	0.15	7.32026576956103e-09	Fibroblast 1	Igf2bp2
2.33737650692531e-13	0.586466643841543	0.596	0.468	7.54622005260837e-09	Fibroblast 1	S100a10
2.96713856827764e-13	0.532376814640538	0.469	0.318	9.57940686768435e-09	Fibroblast 1	Gpc3
3.33692340702463e-13	0.693566534405035	0.616	0.471	1.0773257219579e-08	Fibroblast 1	Tmtc2
3.55631393165382e-13	0.506154661603538	0.598	0.437	1.14815595283443e-08	Fibroblast 1	C1s1
3.82816158978267e-13	0.552495420374997	0.529	0.37	1.23592196926133e-08	Fibroblast 1	Clec3b
4.1728293793217e-13	-0.588576973004698	0.408	0.463	1.34719796511401e-08	Fibroblast 1	Creb3l2
4.37415695758633e-13	0.569336154092022	0.541	0.382	1.41219657375675e-08	Fibroblast 1	Xdh
5.71317666942081e-13	-1.21086257773542	0.121	0.225	1.84449908772251e-08	Fibroblast 1	Sntg1
8.74615477299187e-13	-0.708584616637528	0.337	0.474	2.82369606846042e-08	Fibroblast 1	Lrmda
9.96748102659923e-13	-0.824899451440689	0.344	0.436	3.21800124943756e-08	Fibroblast 1	Chst11
1.11436464680659e-12	-1.06449278867357	0.267	0.386	3.59772626221506e-08	Fibroblast 1	Pde4b
1.21850596083357e-12	-0.582276941662529	0.676	0.779	3.93394649455119e-08	Fibroblast 1	Dst
1.37716336876285e-12	0.876299698952931	0.266	0.14	4.44617193605087e-08	Fibroblast 1	Myadm
1.70821747671079e-12	-0.998828958534416	0.221	0.314	5.51498012356078e-08	Fibroblast 1	Thsd7a
2.18389411870218e-12	0.661539371054212	0.497	0.343	7.05070216222999e-08	Fibroblast 1	Antxr2
2.41999234699823e-12	-0.553059383583814	0.508	0.579	7.8129452922838e-08	Fibroblast 1	Adam12
2.53205437595577e-12	-0.505778725223148	0.531	0.582	8.1747375527732e-08	Fibroblast 1	Gnaq
2.70596992523321e-12	-1.0141932426837	0.181	0.311	8.73622390361543e-08	Fibroblast 1	Pawr
2.9064898307303e-12	0.730146391215612	0.291	0.166	9.38360241851279e-08	Fibroblast 1	Hspb8
3.0691940440577e-12	-0.555740548198842	0.45	0.482	9.90889297124028e-08	Fibroblast 1	Suco
4.31602808656473e-12	-0.572015566279963	0.656	0.735	1.39342966774742e-07	Fibroblast 1	Itgav
5.74813709755805e-12	-0.707500250351045	0.29	0.359	1.85578606194662e-07	Fibroblast 1	Pla1a
5.8595577822632e-12	0.610459639797609	0.351	0.215	1.89175823000368e-07	Fibroblast 1	Il6ra
6.41099783683736e-12	0.798339361409668	0.318	0.185	2.06979065162294e-07	Fibroblast 1	Ngf
6.53536332270911e-12	-0.949823341979739	0.205	0.28	2.10994204873664e-07	Fibroblast 1	Mical3
8.75325812618547e-12	0.647613826783769	0.357	0.223	2.82598938603898e-07	Fibroblast 1	Sdc2
1.10911922366678e-11	0.570396948121207	0.666	0.535	3.5807914136082e-07	Fibroblast 1	Zfp36l2
1.14537314774208e-11	-0.607916627131335	0.384	0.496	3.69783720748532e-07	Fibroblast 1	Tanc1
1.36256425725024e-11	-0.521657209067187	0.514	0.565	4.39903870453238e-07	Fibroblast 1	Zmiz1
1.80580080124541e-11	-0.758098676352155	0.385	0.486	5.8300278868208e-07	Fibroblast 1	9530026P05Rik
1.80753011701464e-11	0.783403118112743	0.383	0.252	5.83561098278176e-07	Fibroblast 1	Tagln2
1.96345758691346e-11	1.15252328809412	0.222	0.115	6.33902281935011e-07	Fibroblast 1	Plcb4
1.99147350473048e-11	0.649369800173822	0.23	0.128	6.42947221002234e-07	Fibroblast 1	Adam33
2.03873971622775e-11	0.683223707978959	0.295	0.172	6.58207117384129e-07	Fibroblast 1	Slc7a5
2.04406759827009e-11	0.969116234480861	0.293	0.181	6.599272241015e-07	Fibroblast 1	Arhgap31
2.11233240679554e-11	0.518586261100691	0.309	0.184	6.8196651753394e-07	Fibroblast 1	Hecw2
3.42848190605341e-11	-1.3246397685972	0.115	0.219	1.10688538336934e-06	Fibroblast 1	Chd7
3.53834205949544e-11	0.683353044190317	0.5	0.355	1.1423537339081e-06	Fibroblast 1	Serping1
3.63423470602969e-11	0.709160551868241	0.215	0.113	1.17331267484168e-06	Fibroblast 1	Thbs3
3.86300513679466e-11	-0.694643700404589	0.41	0.549	1.24717120841416e-06	Fibroblast 1	Apod
4.12029829291534e-11	0.782558047552396	0.367	0.233	1.33023830386772e-06	Fibroblast 1	St3gal1
4.26150570699608e-11	-0.513501375378783	0.64	0.715	1.37582711750368e-06	Fibroblast 1	Pmepa1
4.91525543288701e-11	-0.964569558219267	0.217	0.345	1.58689021650757e-06	Fibroblast 1	Itga6
5.29163714913373e-11	-0.588543592442593	0.219	0.228	1.70840505359783e-06	Fibroblast 1	Nsmaf
5.66379644433724e-11	0.520330252460726	0.377	0.249	1.82855668205428e-06	Fibroblast 1	Mir100hg
5.71036822823092e-11	0.804411917884839	0.214	0.111	1.84359238248435e-06	Fibroblast 1	Dnaja3
5.80923973263181e-11	-0.549186653878236	0.311	0.334	1.87551304768018e-06	Fibroblast 1	Il17ra
6.13797193297292e-11	0.62030443576538	0.422	0.284	1.98164423856031e-06	Fibroblast 1	Gxylt2
6.23645049259985e-11	0.562865476300688	0.403	0.266	2.01343804153586e-06	Fibroblast 1	Serpinb6a
7.11944060444018e-11	-0.573341116421798	0.307	0.355	2.29851139914351e-06	Fibroblast 1	Itgb5
7.25989926789195e-11	1.32015421612121	0.246	0.143	2.34385847863891e-06	Fibroblast 1	Ltbp4
8.01426820370205e-11	-0.532752529154132	0.441	0.48	2.58740648956521e-06	Fibroblast 1	Pdgfrb
8.75067846796437e-11	-0.674152752432219	0.32	0.385	2.8251565433823e-06	Fibroblast 1	Dnm3
8.86306852067686e-11	-0.688433032118796	0.395	0.51	2.86144167190052e-06	Fibroblast 1	2610307P16Rik
8.98778190980334e-11	0.977879648851649	0.258	0.167	2.90170538958001e-06	Fibroblast 1	Pim3
9.69180380954899e-11	-0.998993025328718	0.198	0.282	3.12899885991289e-06	Fibroblast 1	Stox2
1.17821406759277e-10	-1.05734095567351	0.227	0.32	3.80386411722325e-06	Fibroblast 1	Runx1
1.24538212824734e-10	-0.88041955532941	0.185	0.249	4.02071620104653e-06	Fibroblast 1	Spats2
1.36978553309581e-10	-1.13359922603471	0.122	0.226	4.42235259359982e-06	Fibroblast 1	Cd24a
1.5319376265457e-10	0.513847624280348	0.418	0.285	4.94586062730279e-06	Fibroblast 1	Tpm3
1.88839733579999e-10	-0.953577425553009	0.191	0.309	6.09669079863027e-06	Fibroblast 1	Etl4
2.03048289119479e-10	-0.726528670154275	0.302	0.381	6.55541401422238e-06	Fibroblast 1	Bbx
2.54304895861487e-10	0.598162520445238	0.388	0.256	8.2102335628881e-06	Fibroblast 1	Plpp1
2.88938801176173e-10	0.595924082267392	0.412	0.283	9.32838919597274e-06	Fibroblast 1	Ablim1
3.04192047646929e-10	-0.840044525259251	0.239	0.334	9.82084025828111e-06	Fibroblast 1	Dusp5
3.11694527740448e-10	0.988870707788517	0.256	0.145	1.00630578281004e-05	Fibroblast 1	Syne1
3.81263143975261e-10	-0.511277228959438	0.414	0.433	1.23090806032413e-05	Fibroblast 1	Abca8a
4.18094266595546e-10	0.754116232372393	0.293	0.176	1.34981733970372e-05	Fibroblast 1	Dock11
5.01967545878027e-10	0.82350495822814	0.295	0.177	1.62060222186721e-05	Fibroblast 1	Ecm1
5.26035276300009e-10	1.01688143452474	0.21	0.108	1.69830488953458e-05	Fibroblast 1	Mfhas1
5.55852302255564e-10	0.725279791860559	0.262	0.152	1.79456915783209e-05	Fibroblast 1	Agpat4
7.30980639453469e-10	-0.6813221779082	0.26	0.388	2.35997099447552e-05	Fibroblast 1	Plin2
7.64013125963893e-10	-0.518038740449951	0.441	0.501	2.46661637717443e-05	Fibroblast 1	Arhgap32
7.76355372983987e-10	0.565080694520066	0.222	0.128	2.5064633216788e-05	Fibroblast 1	Csgalnact2
9.01896482586971e-10	0.907498093002979	0.273	0.161	2.91177279403204e-05	Fibroblast 1	Agbl3
1.02137442387569e-09	-0.777405925326641	0.163	0.202	3.29750732748268e-05	Fibroblast 1	Ggt5
1.14976814018378e-09	0.603682413873425	0.494	0.375	3.71202644058332e-05	Fibroblast 1	Tnfrsf12a
1.26176958254812e-09	-0.514884992694314	0.55	0.616	4.07362309725661e-05	Fibroblast 1	Tcf7l2
1.26518392904723e-09	-0.705058831012999	0.405	0.477	4.08464631492899e-05	Fibroblast 1	Dlg1
1.28974572756853e-09	-0.882686082589856	0.19	0.251	4.16394408145499e-05	Fibroblast 1	Stambpl1
1.34581418050257e-09	-0.848796843710842	0.213	0.303	4.34496108175253e-05	Fibroblast 1	Map2
1.51020254553384e-09	0.648621834247673	0.226	0.127	4.87568891825601e-05	Fibroblast 1	Rngtt
1.66596804190395e-09	-0.540808789043802	0.249	0.373	5.37857782328691e-05	Fibroblast 1	Lcn2
1.73338395881239e-09	0.844968686084291	0.267	0.157	5.59623011102579e-05	Fibroblast 1	Irak3
1.84046951844705e-09	-0.719711254629999	0.274	0.357	5.94195584030631e-05	Fibroblast 1	Sesn3
1.94653943620001e-09	-0.870166060570769	0.276	0.401	6.28440256977172e-05	Fibroblast 1	Lsamp
1.94710033959431e-09	0.712164650955609	0.427	0.299	6.28621344638022e-05	Fibroblast 1	Zfp385b
2.07319572944447e-09	0.815599780998902	0.237	0.134	6.69331241251148e-05	Fibroblast 1	Oaf
2.30374905185151e-09	-0.833401090319545	0.181	0.234	7.4376538139026e-05	Fibroblast 1	Ank3
2.31896530253909e-09	1.01622969447709	0.205	0.11	7.48677947924746e-05	Fibroblast 1	Tuba1c
2.36500398915465e-09	-0.690149060384586	0.238	0.292	7.63541537898579e-05	Fibroblast 1	Prkcb
2.36835199226018e-09	0.78381334908162	0.264	0.155	7.64622440701198e-05	Fibroblast 1	Lamb2
2.38611355393193e-09	0.709795546757222	0.456	0.326	7.70356760886923e-05	Fibroblast 1	Epb41l3
2.45145726428541e-09	-0.95613895887801	0.23	0.338	7.91452977774544e-05	Fibroblast 1	Mylk
2.47121798874461e-09	0.608232871871866	0.557	0.433	7.97832727666197e-05	Fibroblast 1	Bgn
2.56634400717442e-09	-0.524556882588203	0.508	0.553	8.28544162716261e-05	Fibroblast 1	Sept11
3.02352879855583e-09	-0.60186735446265	0.251	0.297	9.76146272613751e-05	Fibroblast 1	Hc
3.18415623138051e-09	0.535910949718399	0.457	0.327	0.00010280048393012	Fibroblast 1	Gclc
3.26551665121816e-09	1.26150600781529	0.351	0.252	0.000105427205084578	Fibroblast 1	Cxcl1
3.5675400804852e-09	0.657893456727055	0.389	0.27	0.000115178031498465	Fibroblast 1	Gm8797
3.94640367573969e-09	-0.978407731293372	0.18	0.259	0.000127409642671256	Fibroblast 1	Adipor2
4.0449747093231e-09	-0.742878519129811	0.175	0.207	0.000130592008490496	Fibroblast 1	Mau2
4.22073142925976e-09	-0.928722731511517	0.174	0.233	0.000136266314193651	Fibroblast 1	Runx2
4.97018872545428e-09	-0.593384024145466	0.284	0.317	0.000160462543001291	Fibroblast 1	Fam214a
5.3229561246351e-09	0.52070883288786	0.647	0.53	0.000171851638483844	Fibroblast 1	Rnf217
5.50684646334792e-09	-1.25226238234633	0.17	0.227	0.000177788538069188	Fibroblast 1	Nrg1
7.27469732903355e-09	-0.808190792732961	0.18	0.29	0.000234863603267848	Fibroblast 1	Angptl4
1.14698396666722e-08	0.654346136093679	0.353	0.24	0.000370303773638512	Fibroblast 1	Cdkn1a
1.19708196972625e-08	-0.661295661490849	0.274	0.308	0.000386477913926119	Fibroblast 1	Ankrd44
1.26165619621713e-08	-0.952281570600265	0.148	0.243	0.000407325702948701	Fibroblast 1	Ptpre
1.42821415986667e-08	-0.615207359843829	0.222	0.255	0.000461098941512953	Fibroblast 1	Ctsk
1.49225988194102e-08	0.530051572520666	0.28	0.179	0.000481776102884659	Fibroblast 1	Cd34
1.50486546476457e-08	0.648699999074793	0.559	0.437	0.000485845815299243	Fibroblast 1	Cst3
1.5314993675007e-08	-0.614938225817535	0.332	0.389	0.000494444570797602	Fibroblast 1	Rasa1
1.6848952684408e-08	-0.561010106516414	0.334	0.361	0.000543968437416112	Fibroblast 1	Fbxw7
2.22657431561753e-08	-0.51646436986311	0.325	0.367	0.000718849517797119	Fibroblast 1	Trip11
2.38013365263712e-08	-0.920753845758112	0.148	0.222	0.000768426149753894	Fibroblast 1	Fbxo32
2.38168478377551e-08	0.77604409601795	0.232	0.135	0.000768926932441923	Fibroblast 1	Ccl11
2.45826366002107e-08	0.5283113079847	0.549	0.425	0.000793650422637802	Fibroblast 1	Atp6v1h
2.59016342990955e-08	0.563174127171138	0.45	0.329	0.000836234263346299	Fibroblast 1	Rab8b
2.86155664138347e-08	0.776722332349538	0.22	0.125	0.000923853561670653	Fibroblast 1	Fosl1
3.41771439183473e-08	-1.01701446981276	0.132	0.213	0.00110340909140384	Fibroblast 1	Deptor
3.45087714697942e-08	-0.619701582443899	0.326	0.408	0.0011141156869023	Fibroblast 1	Sulf1
3.68552105445847e-08	-0.655541504332112	0.211	0.256	0.00118987047243192	Fibroblast 1	Rnf149
3.76274978197636e-08	-0.781596457986225	0.158	0.242	0.00121480376711107	Fibroblast 1	Dok6
4.2274179870477e-08	-0.518007441608577	0.378	0.435	0.00136482189711835	Fibroblast 1	Tnks2
4.70378947773852e-08	0.583732609751956	0.34	0.229	0.00151861843288788	Fibroblast 1	Ackr3
4.71979534202708e-08	0.978701588014172	0.225	0.137	0.00152378592617344	Fibroblast 1	Sipa1l2
5.3991329057138e-08	0.578749262819506	0.369	0.255	0.0017431100586097	Fibroblast 1	Dennd5b
6.31929843835766e-08	-0.958829170128935	0.182	0.279	0.00204018550082377	Fibroblast 1	Nav2
7.4094620950867e-08	0.672154840292129	0.231	0.139	0.00239214483739874	Fibroblast 1	Pptc7
7.91445758746354e-08	-1.08978429724616	0.139	0.218	0.0025551826321126	Fibroblast 1	Myo5b
9.52587842990282e-08	-0.52845002061667	0.526	0.613	0.00307542985109413	Fibroblast 1	Ldlrad4
9.61929783219135e-08	0.820745328268552	0.237	0.142	0.00310559030512298	Fibroblast 1	Pcolce
9.71356174977354e-08	0.687614875282757	0.264	0.166	0.00313602341091439	Fibroblast 1	Gse1
1.01363584072632e-07	-0.500037175772294	0.522	0.594	0.00327252331178493	Fibroblast 1	Trpm7
1.0782916790664e-07	-0.589213593834156	0.294	0.349	0.00348126468586586	Fibroblast 1	Thrb
1.10332417251338e-07	-0.742676268256102	0.222	0.324	0.00356208209095943	Fibroblast 1	Nedd9
1.10904651975501e-07	-0.583343110406344	0.236	0.258	0.00358055668902906	Fibroblast 1	Tnfaip2
1.15801878600453e-07	0.543657008923293	0.336	0.228	0.00373866365061561	Fibroblast 1	Micos10
1.28261379353862e-07	-0.545590409592569	0.592	0.597	0.00414091863243943	Fibroblast 1	Mmp3
1.29096059353896e-07	0.500729899697738	0.354	0.246	0.00416786627624052	Fibroblast 1	Ccnd2
1.36633522249001e-07	0.658462389909635	0.402	0.293	0.00441121326580901	Fibroblast 1	Slc7a1
1.4883220574657e-07	-0.506383851225938	0.217	0.226	0.004805047762528	Fibroblast 1	Bcl6
1.67617240125424e-07	-0.509514634453989	0.569	0.657	0.00541152259744933	Fibroblast 1	Myo1e
2.25059469538017e-07	0.564668827337973	0.204	0.124	0.00726604497403488	Fibroblast 1	Cdip1
2.58935323958526e-07	0.766891135010871	0.244	0.154	0.008359726934001	Fibroblast 1	Plec
2.63693394523899e-07	-0.885172337273462	0.149	0.201	0.00851334124220408	Fibroblast 1	Egflam
2.77496733531654e-07	0.572283236003256	0.28	0.181	0.00895898204206946	Fibroblast 1	Rhoc
2.84381443661362e-07	0.509064912633474	0.472	0.359	0.00918125490860708	Fibroblast 1	Peli2
2.90737462680646e-07	-0.621237139841333	0.22	0.256	0.00938645898264467	Fibroblast 1	Dennd1b
2.91859395198102e-07	-0.53231315663972	0.369	0.469	0.00942268057397074	Fibroblast 1	Ptprk
3.12509060202798e-07	-0.567308099154591	0.257	0.299	0.0100893550086473	Fibroblast 1	Pias2
3.1390276476223e-07	-0.72696516156824	0.198	0.224	0.0101343507603486	Fibroblast 1	Kif13a
3.20462123075891e-07	0.519373617032896	0.339	0.234	0.0103461196435052	Fibroblast 1	Dock10
3.5065422075176e-07	0.580949952773984	0.229	0.145	0.0113208715169706	Fibroblast 1	Scg3
3.58119971959591e-07	-0.658584351939529	0.303	0.404	0.0115619032947154	Fibroblast 1	Rps27l
3.63178240994182e-07	0.538121820953379	0.28	0.184	0.0117252095104972	Fibroblast 1	Lpcat2
4.88390017579236e-07	-0.710080794691892	0.246	0.263	0.0157676717175456	Fibroblast 1	Hsph1
4.94525885664641e-07	-0.616865428075238	0.252	0.322	0.0159657682186829	Fibroblast 1	Plcl1
5.51409605652164e-07	-0.522539711218411	0.235	0.257	0.0178022591184801	Fibroblast 1	Prrc1
6.12290778184291e-07	-0.556840463683766	0.228	0.261	0.0197678077736798	Fibroblast 1	Zfp280d
6.77199391492488e-07	-0.57112290389158	0.237	0.28	0.021863382354335	Fibroblast 1	Amotl1
8.11842305407393e-07	0.554266284919059	0.318	0.218	0.0262103288300777	Fibroblast 1	Glul
8.75503521335842e-07	0.787521556167536	0.373	0.274	0.0282656311863277	Fibroblast 1	Slc12a2
8.80019817943711e-07	-0.59004531887443	0.271	0.306	0.0284114398223127	Fibroblast 1	Sipa1l1
9.33030330460444e-07	-0.806959964938955	0.164	0.241	0.0301228842189154	Fibroblast 1	Cxadr
1.08184174238386e-06	-0.592149194313838	0.206	0.245	0.0349272606528628	Fibroblast 1	Foxp2
1.15977350325896e-06	-0.792323960817423	0.172	0.239	0.0374432875527155	Fibroblast 1	Tpm3-rs7
1.19136206069963e-06	-0.615026536442832	0.236	0.284	0.0384631241296875	Fibroblast 1	Pdcd4
