## Supplementary material for "In utero Bisphenol A exposure developmentally reprograms mammary gland fibroblasts": Folder of DEG lists in each cell type: Fibroblast 2.csv

p_val	avg_log2FC	pct.1	pct.2	p_val_adj	cluster	gene
1.15682724879428e-48	1.63379988994003	0.896	0.661	3.73481677273233e-44	Fibroblast 2	H2-D1
1.01842648943015e-30	1.10568870440418	0.927	0.693	3.28798992112525e-26	Fibroblast 2	Col14a1
7.72942152195232e-30	-3.2611239085725	0.067	0.366	2.49544373836231e-25	Fibroblast 2	Cwc22
9.03108078120138e-25	1.99386585201884	0.493	0.15	2.91568443021087e-20	Fibroblast 2	Sfrp2
1.37836059211933e-22	1.07223011499586	0.848	0.625	4.45003717165725e-18	Fibroblast 2	B2m
1.82690828112227e-22	2.94704729407063	0.355	0.077	5.89817338560324e-18	Fibroblast 2	Mpp7
1.49599070713455e-21	0.947377068231773	0.877	0.72	4.8298059979839e-17	Fibroblast 2	H2-K1
2.67171225029712e-21	3.74329858834909	0.309	0.062	8.62562300008425e-17	Fibroblast 2	Ptn
3.70863809847504e-19	-1.45232849929646	0.376	0.655	1.19733381009267e-14	Fibroblast 2	Lsmem1
1.27592462327246e-18	-1.70587636272948	0.24	0.501	4.11932264623513e-14	Fibroblast 2	Pcdh9
4.24480704340571e-18	1.17492239155133	0.727	0.445	1.37043595396353e-13	Fibroblast 2	Serping1
6.49458487731983e-18	-2.56886191695084	0.073	0.286	2.09677672764271e-13	Fibroblast 2	Gm8739
9.21106570655352e-16	-3.26276857778364	0.038	0.209	2.9737925633608e-11	Fibroblast 2	Adamts19
3.28078349262763e-15	-1.99452813021473	0.127	0.304	1.05920095059483e-10	Fibroblast 2	Gm21887
5.56596286340813e-15	0.937869776157692	0.693	0.413	1.79697111045132e-10	Fibroblast 2	Esr1
6.47566739975883e-15	1.6526333021592	0.338	0.103	2.09066922001214e-10	Fibroblast 2	Chrdl1
7.2176552161069e-15	1.0256387346199	0.553	0.274	2.33021998652011e-10	Fibroblast 2	Smpd3
1.43712400849353e-13	0.555130573916024	0.965	0.92	4.63975486142138e-09	Fibroblast 2	Jund
3.87254675910966e-13	0.548863918410514	0.981	0.929	1.25025172117855e-08	Fibroblast 2	Plpp3
7.60762309004771e-13	1.76580794358874	0.269	0.074	2.4561211146219e-08	Fibroblast 2	Il1r2
7.95456486199384e-13	0.995340730178207	0.808	0.643	2.56813126569471e-08	Fibroblast 2	Postn
7.9676505282992e-13	-0.930430504760026	0.572	0.696	2.5723559730614e-08	Fibroblast 2	Eln
9.65753956582757e-13	-0.774327393597138	0.664	0.714	3.11793664882743e-08	Fibroblast 2	Htra3
1.47551655800825e-12	0.71670652381382	0.756	0.667	4.76370520752965e-08	Fibroblast 2	Junb
1.4916518908475e-12	0.887335044008405	0.731	0.496	4.81579812960115e-08	Fibroblast 2	Gpc3
2.91315921807898e-12	1.48411651133757	0.353	0.133	9.405134535568e-08	Fibroblast 2	Igf1
6.04673294143817e-12	1.0306580218453	0.257	0.071	1.95218773014331e-07	Fibroblast 2	Aldh1a1
8.57362371531278e-12	0.542249000041886	0.979	0.965	2.76799441648873e-07	Fibroblast 2	Klf4
1.44109024347452e-11	2.05498587602868	0.299	0.124	4.65255985105749e-07	Fibroblast 2	Igfbp3
1.59605827256599e-11	0.876936877570372	0.781	0.611	5.1528741329793e-07	Fibroblast 2	Lum
2.0068909218641e-11	-2.52669946903008	0.058	0.201	6.47924734123823e-07	Fibroblast 2	Gm10320
8.43769350917594e-11	-0.553661593466965	0.962	0.953	2.72410934943745e-06	Fibroblast 2	Fbn1
1.71440407143872e-10	0.631785805490623	0.658	0.422	5.53495354463989e-06	Fibroblast 2	Aebp1
4.8145370143941e-10	-0.716131301682422	0.668	0.729	1.55437327509713e-05	Fibroblast 2	Gm15726
5.24363322304328e-10	0.567177357797834	0.939	0.85	1.69290698605952e-05	Fibroblast 2	Errfi1
6.18627257761104e-10	-0.782735648830867	0.591	0.696	1.99723810168172e-05	Fibroblast 2	Pmepa1
6.6886516775025e-10	0.868909737770346	0.685	0.487	2.15943119408168e-05	Fibroblast 2	Sat1
1.33742795429926e-09	-0.528538546975889	0.678	0.687	4.31788615045516e-05	Fibroblast 2	Bmp1
1.39524008526357e-09	0.723884655774999	0.322	0.156	4.50453261527343e-05	Fibroblast 2	C1ra
1.97262874398283e-09	0.522949047875954	0.862	0.746	6.36863189994856e-05	Fibroblast 2	Ubb
2.31963794561915e-09	1.09012936846465	0.324	0.139	7.48895110743141e-05	Fibroblast 2	Dnaja3
3.58497583144996e-09	0.832440673073976	0.276	0.118	0.000115740944718362	Fibroblast 2	Hsd17b7
3.76632352442241e-09	-1.93783896717889	0.067	0.212	0.000121595754985978	Fibroblast 2	Cck
4.11918484603906e-09	-0.627302355190128	0.779	0.811	0.000132987882754371	Fibroblast 2	Lpar1
5.45920610548042e-09	1.10933081083157	0.428	0.242	0.000176250469115435	Fibroblast 2	Akap12
5.91836155703509e-09	0.868859624373389	0.359	0.168	0.000191074302868878	Fibroblast 2	Ism1
6.4540206789233e-09	1.39839689251502	0.267	0.1	0.000208368057619039	Fibroblast 2	Tnfsf9
6.71365778068267e-09	-2.0254021198108	0.071	0.206	0.00021675044144934	Fibroblast 2	Deptor
7.61855943241347e-09	1.46610847280199	0.299	0.127	0.000245965191275469	Fibroblast 2	Impdh2
9.69411951482002e-09	0.608956556790721	0.962	0.935	0.000312974648535964	Fibroblast 2	Dcn
9.84707627524431e-09	0.616528290021076	0.376	0.204	0.000317912857546263	Fibroblast 2	Galnt17
1.18784848725921e-08	0.839629499537501	0.608	0.401	0.000383496884111636	Fibroblast 2	Ablim1
1.57647262357102e-08	0.92233258232608	0.319	0.147	0.000508964186519905	Fibroblast 2	Olfml2b
2.2272348816402e-08	0.954716260317475	0.301	0.136	0.00071906278153754	Fibroblast 2	Ccl11
2.3594057117023e-08	0.516218730252138	0.257	0.124	0.000761734134023087	Fibroblast 2	Pcolce
2.82505861419591e-08	0.658047365069475	0.357	0.186	0.00091207017359315	Fibroblast 2	Itga11
2.8536262176933e-08	0.616640510899391	0.355	0.186	0.000921293224382282	Fibroblast 2	Acbd3
3.20937678909702e-08	0.648321848970576	0.637	0.431	0.00103614729635997	Fibroblast 2	Ar
3.42557337082247e-08	0.885218836521807	0.724	0.54	0.00110594636277003	Fibroblast 2	Arhgap20
3.4639315666269e-08	0.644682194060843	0.772	0.605	0.00111833030628549	Fibroblast 2	Arhgap6
3.64225604457042e-08	-0.64472521638226	0.42	0.44	0.00117590236398956	Fibroblast 2	Col5a3
3.91695509568548e-08	0.734391847887652	0.384	0.201	0.00126458895264206	Fibroblast 2	Nin
4.53972903966661e-08	0.671835890912508	0.436	0.248	0.00146565152045637	Fibroblast 2	Itm2a
5.95237396268688e-08	-1.18244863590483	0.307	0.431	0.00192172393385346	Fibroblast 2	Ell2
6.63283962884194e-08	0.722804533667817	0.624	0.475	0.00214141227417162	Fibroblast 2	Ppp1r15a
1.06374868471428e-07	0.6712065375512	0.775	0.646	0.00343431262860004	Fibroblast 2	Efemp1
1.23079065012301e-07	0.535059390824796	0.864	0.74	0.00397360761392213	Fibroblast 2	Vim
1.36451358138055e-07	0.503043252338236	0.737	0.549	0.00440533209748712	Fibroblast 2	Pkn2
1.9894078216557e-07	0.711328230149676	0.336	0.174	0.00642280315221543	Fibroblast 2	Aars
3.16604138930748e-07	0.536854411044956	0.219	0.109	0.0102215646253792	Fibroblast 2	Ms4a4d
3.74922938382992e-07	1.2308005289071	0.205	0.077	0.0121043870656949	Fibroblast 2	Klhl13
4.00814728950564e-07	0.582804918843583	0.246	0.127	0.0129403035241689	Fibroblast 2	Adamtsl4
5.25509468181474e-07	0.503048338837129	0.887	0.788	0.0169660731802389	Fibroblast 2	S100a6
5.44264606942875e-07	0.508546139592471	0.367	0.212	0.0175715828351507	Fibroblast 2	Insig1
5.66095466393645e-07	0.943483563532284	0.418	0.242	0.0182763921325188	Fibroblast 2	Id3
6.58685136475143e-07	0.565887287592078	0.718	0.546	0.0212656496311	Fibroblast 2	C1s1
6.74331065048978e-07	0.705112726298571	0.37	0.212	0.0217707784351062	Fibroblast 2	Apoe
6.82149451829967e-07	-0.70678853727104	0.445	0.525	0.0220231950523305	Fibroblast 2	Ngf
7.52843219900698e-07	0.692984616276128	0.307	0.159	0.024305543354494	Fibroblast 2	Col6a6
9.21585968231881e-07	0.539686358432121	0.472	0.298	0.0297534029843663	Fibroblast 2	Osr2
9.62497900599716e-07	-0.520180183310356	0.486	0.481	0.0310742447208618	Fibroblast 2	Fbln2
1.04232845252749e-06	0.734182072276793	0.251	0.118	0.03365157408985	Fibroblast 2	Abca8a
1.09028295611959e-06	0.545172935087534	0.733	0.56	0.0351997852383211	Fibroblast 2	Mmp14
1.18191394293388e-06	-1.03031077772011	0.33	0.457	0.0381580916476204	Fibroblast 2	Chst11
1.24201853058982e-06	0.663328716634028	0.497	0.316	0.0400985682600925	Fibroblast 2	Tuba1a
