## Supplementary material for "In utero Bisphenol A exposure developmentally reprograms mammary gland fibroblasts": Folder of DEG lists in each cell type: Lymphatic Endothelial 1.csv

p_val	avg_log2FC	pct.1	pct.2	p_val_adj	cluster	gene
1.53619228039172e-12	3.09508427525283	0.507	0.122	4.95959677724467e-08	Lymphatic Endothelial 1	Cp
1.69207936821464e-10	1.76132654929204	0.424	0.084	5.46287824028096e-06	Lymphatic Endothelial 1	Gsn
1.49211177588054e-09	5.24182525624688	0.236	0.008	4.81728286843033e-05	Lymphatic Endothelial 1	Retnla
4.31856908909027e-09	-3.48232811622741	0.056	0.328	0.000139425003041279	Lymphatic Endothelial 1	Cwc22
5.96056670421772e-09	2.95683492721691	0.347	0.061	0.000192436896045669	Lymphatic Endothelial 1	Hdc
1.06837530727364e-08	-1.46147057738012	0.465	0.664	0.000344924967953295	Lymphatic Endothelial 1	Ccser1
6.39639394275089e-08	0.790279735214811	0.944	0.824	0.00206507578441712	Lymphatic Endothelial 1	Zfp36l1
8.2377293973072e-08	0.608812521763985	0.979	0.885	0.00265955093592063	Lymphatic Endothelial 1	H2-D1
2.59897343181925e-07	0.691268796976087	0.938	0.763	0.00839078572462846	Lymphatic Endothelial 1	Rpl8
2.9081564431131e-07	-0.687767579631392	0.868	0.87	0.00938898307659064	Lymphatic Endothelial 1	Rapgef5
1.50557837037184e-06	2.93118227840012	0.257	0.046	0.0486075976874548	Lymphatic Endothelial 1	Tmbim4
