## Supplementary material for "In utero Bisphenol A exposure developmentally reprograms mammary gland fibroblasts": Folder of DEG lists in each cell type: Macrophage 1.csv

p_val	avg_log2FC	pct.1	pct.2	p_val_adj	cluster	gene
2.78474682047643e-37	1.31051491491952	0.928	0.786	8.99055510990816e-33	Macrophage 1	H2-D1
6.04383941356219e-34	2.24481461031567	0.737	0.338	1.95125355466855e-29	Macrophage 1	Retnla
4.02463843749619e-33	-5.20772863877213	0.017	0.299	1.29935451954565e-28	Macrophage 1	Lsamp
6.49338422652307e-30	-3.74242127797572	0.074	0.357	2.09638909753297e-25	Macrophage 1	H2-Eb1
2.39092193304694e-29	0.984711328728531	0.896	0.756	7.71909146084205e-25	Macrophage 1	H2-K1
5.7197633418252e-27	3.31973426062853	0.391	0.078	1.84662559490827e-22	Macrophage 1	Mpp7
1.06236602840439e-26	-2.8159089134764	0.074	0.367	3.42984872270357e-22	Macrophage 1	Cwc22
1.53637934855253e-24	-4.5015712302415	0.01	0.218	4.96020072680184e-20	Macrophage 1	Fabp3
3.21495503817535e-24	1.58527712639417	0.662	0.325	1.03794823407491e-19	Macrophage 1	S100a6
1.05061251323179e-23	-2.68509439223983	0.166	0.461	3.39190249896882e-19	Macrophage 1	Prkg1
4.53143162087468e-19	-2.01936828039681	0.186	0.468	1.46297269879939e-14	Macrophage 1	Auts2
2.81958147761156e-18	1.09276537024547	0.867	0.731	9.10301880046893e-14	Macrophage 1	Lyz2
3.7454889091813e-18	0.89211773902102	0.849	0.744	1.20923109432918e-13	Macrophage 1	B2m
1.7948329953457e-15	0.758051020525073	0.83	0.705	5.79461832547361e-11	Macrophage 1	Ubb
1.88137435254901e-15	2.85547719106022	0.257	0.049	6.07401709720447e-11	Macrophage 1	Ptn
2.85521949232802e-15	0.913929002388273	0.876	0.747	9.21807613098102e-11	Macrophage 1	Hmox1
1.11929744158049e-14	0.963795800374836	0.53	0.253	3.6136517901426e-10	Macrophage 1	Cfh
1.91344573411779e-14	0.912389946284223	0.747	0.74	6.17755955259929e-10	Macrophage 1	Itm2b
3.22613771306203e-14	1.46206976275915	0.397	0.146	1.04155856066208e-09	Macrophage 1	Ccl24
3.38707759202429e-14	1.04465438930649	0.613	0.351	1.09351800058504e-09	Macrophage 1	S100a10
3.55151798943222e-14	1.6039819856	0.261	0.065	1.14660758288819e-09	Macrophage 1	Gltp
8.19197768306386e-14	2.09225492358993	0.288	0.075	2.64477999497717e-09	Macrophage 1	Fxyd2
1.03522036203148e-13	0.916326664237117	0.476	0.221	3.34220893881863e-09	Macrophage 1	Hexa
1.14113625867742e-13	-2.07257166073117	0.081	0.279	3.68415841114006e-09	Macrophage 1	Gpc6
2.00122733001605e-13	0.966979863465165	0.828	0.724	6.46096243495681e-09	Macrophage 1	Cst3
2.05009808977654e-13	1.30409925452858	0.329	0.11	6.61874168284355e-09	Macrophage 1	Fcna
2.43183179257883e-13	1.66038204505203	0.242	0.055	7.85116894234074e-09	Macrophage 1	Slc39a12
3.1568543265028e-13	-2.89573349006682	0.046	0.201	1.01919041931143e-08	Macrophage 1	Pcsk5
3.88204327645578e-13	1.05328968573511	0.497	0.237	1.25331767180375e-08	Macrophage 1	Blvrb
4.51510092827933e-13	1.1887596323767	0.677	0.539	1.45770033469498e-08	Macrophage 1	Selenop
5.24222137203286e-13	0.689926177166874	0.884	0.812	1.69245116996081e-08	Macrophage 1	Cd36
6.31171124302214e-13	-1.51352905279875	0.224	0.468	2.0377359748097e-08	Macrophage 1	Nfib
1.0507475078707e-12	-2.32094169967871	0.124	0.334	3.39233832916056e-08	Macrophage 1	Efna5
1.1330099847481e-12	0.581191724098603	0.793	0.672	3.65792273575925e-08	Macrophage 1	Rpl8
1.8221588614035e-12	0.530295423487778	0.915	0.844	5.8828398840412e-08	Macrophage 1	Ahnak
2.76456089097235e-12	1.10819508792334	0.451	0.205	8.92538483650422e-08	Macrophage 1	Esd
3.6055120231024e-12	-1.94246139414045	0.097	0.282	1.16403955665861e-07	Macrophage 1	Rbms3
4.62901574036678e-12	1.43192310672801	0.426	0.201	1.49447773177741e-07	Macrophage 1	Mknk2
1.09988428061326e-11	-1.850772589807	0.093	0.286	3.55097639995991e-07	Macrophage 1	Apod
1.11467194312987e-11	-2.59261975628726	0.072	0.208	3.59871836839478e-07	Macrophage 1	Prickle2
1.26897045597119e-11	0.748091925264671	0.915	0.821	4.09687111710297e-07	Macrophage 1	Cxcl2
1.44365168603505e-11	-1.2231272542784	0.311	0.516	4.66082946836414e-07	Macrophage 1	Lsmem1
3.32627995348984e-11	-2.17934113427504	0.12	0.279	1.07388948298419e-06	Macrophage 1	Rhoj
4.21942354816409e-11	-1.56021927814821	0.211	0.422	1.36224089252478e-06	Macrophage 1	Wwtr1
6.96520724547526e-11	-1.17448561171935	0.383	0.542	2.24871715920169e-06	Macrophage 1	Nrip1
7.60394310535112e-11	1.16782687407869	0.298	0.11	2.45493303156261e-06	Macrophage 1	Ltc4s
7.90590580930796e-11	-1.52608134109425	0.215	0.338	2.55242169053507e-06	Macrophage 1	Pbx1
8.93684112191739e-11	-1.69637838219989	0.166	0.347	2.88525915621103e-06	Macrophage 1	Ptprg
9.72234452598207e-11	1.31955653519785	0.499	0.299	3.13885893021331e-06	Macrophage 1	Pltp
1.51210261962092e-10	0.840353782533318	0.656	0.432	4.88182330744615e-06	Macrophage 1	Npc2
1.70688441309769e-10	0.816437440825745	0.689	0.477	5.5106763276859e-06	Macrophage 1	Ifi202b
1.72379883000715e-10	-1.37857656951049	0.253	0.468	5.56528452267808e-06	Macrophage 1	Igfbp5
1.99068280987661e-10	0.735438556471167	0.89	0.795	6.42691945168664e-06	Macrophage 1	Ctsb
2.37512880645496e-10	0.767789694826869	0.522	0.292	7.66810335163985e-06	Macrophage 1	Ccl9
3.33104318163352e-10	1.19533719323202	0.232	0.075	1.07542729119038e-05	Macrophage 1	Gm43661
3.50409081742838e-10	0.886743844724459	0.691	0.519	1.13129572040675e-05	Macrophage 1	Ctsd
3.73568627062209e-10	-1.99146038905762	0.083	0.25	1.20606631247034e-05	Macrophage 1	Btn1a1
3.96893577679109e-10	0.654282714176495	0.803	0.643	1.281370915537e-05	Macrophage 1	BC005537
4.98703378503369e-10	-1.70038814911198	0.207	0.403	1.61006385749813e-05	Macrophage 1	Sparc
5.66239623150855e-10	-1.6094618279276	0.205	0.399	1.82810462334253e-05	Macrophage 1	Sox4
6.00267121350682e-10	-1.43018960577637	0.172	0.377	1.93796240128068e-05	Macrophage 1	Cald1
6.48155884787036e-10	-1.52933118982699	0.228	0.403	2.09257127403495e-05	Macrophage 1	Cobll1
7.02423132925737e-10	-1.20507787877586	0.321	0.523	2.26777308465074e-05	Macrophage 1	Myo1e
8.16928672351942e-10	-0.663130888947473	0.178	0.377	2.63745421868825e-05	Macrophage 1	Tead1
9.12461502133776e-10	-1.61118236549115	0.213	0.396	2.94588195963889e-05	Macrophage 1	Pmepa1
1.07585814922168e-09	-1.66200131789603	0.157	0.315	3.4734080347622e-05	Macrophage 1	Arhgap28
1.27493346060581e-09	0.70101346140375	0.743	0.558	4.11612267756585e-05	Macrophage 1	Lamp1
1.32466913374828e-09	0.960529623449022	0.805	0.708	4.27669429830631e-05	Macrophage 1	Apoe
1.56227618472891e-09	0.858964421712124	0.52	0.295	5.04380866239728e-05	Macrophage 1	Pde2a
2.08390063392072e-09	-1.38614107707916	0.176	0.364	6.72787319661305e-05	Macrophage 1	Naaladl2
2.29304854227692e-09	1.27823276475034	0.381	0.179	7.40310721874103e-05	Macrophage 1	Cd163
2.38578375044721e-09	1.21362296495509	0.265	0.097	7.70250283831883e-05	Macrophage 1	Rgs10
2.54764994811029e-09	-1.6133116125604	0.151	0.334	8.22508785747406e-05	Macrophage 1	Wnt5b
2.79283956302215e-09	1.21554458055102	0.236	0.081	9.01668252921701e-05	Macrophage 1	Abca9
2.88551669487351e-09	0.718450843558313	0.248	0.104	9.31589064939912e-05	Macrophage 1	Fcgr2b
3.86572488875584e-09	1.14439012091628	0.236	0.084	0.000124804928033482	Macrophage 1	Hacd4
4.32866816256878e-09	0.790811139796365	0.356	0.175	0.000139751051628533	Macrophage 1	Cdc42bpg
4.46847142278344e-09	-1.61223167971163	0.164	0.328	0.000144264599884563	Macrophage 1	Pawr
4.53523580578225e-09	0.95344866277341	0.48	0.266	0.00014642008798968	Macrophage 1	Ninj1
5.06209268584923e-09	-1.56452493398463	0.137	0.299	0.000163429662362642	Macrophage 1	Sox9
5.60364847828531e-09	0.723257476904088	0.791	0.662	0.000180913791121441	Macrophage 1	Prdx1
5.86580305495196e-09	-1.41228472465835	0.199	0.39	0.000189377451629124	Macrophage 1	Itga6
6.71425408591769e-09	0.631751048776432	0.58	0.364	0.000216769693163853	Macrophage 1	Ctsc
7.54949384746845e-09	0.859126480632579	0.54	0.325	0.000243735408865519	Macrophage 1	Csf1r
7.64252441901337e-09	0.982698937558679	0.217	0.081	0.000246738900867847	Macrophage 1	Fam111a
9.70273167015816e-09	0.936117375183452	0.455	0.247	0.000313252691971056	Macrophage 1	C3ar1
1.02238850058705e-08	0.571598399042242	0.557	0.344	0.000330078127414528	Macrophage 1	5031439G07Rik
1.05385764770435e-08	0.571547043726639	0.737	0.529	0.000340237941561349	Macrophage 1	F13a1
1.21133574531364e-08	0.609906420840129	0.549	0.334	0.000391079745374508	Macrophage 1	Ifi203
1.63071074535173e-08	-1.17620008941756	0.309	0.5	0.000526474964136806	Macrophage 1	Nedd4l
1.73549041972008e-08	-1.76380751735612	0.097	0.244	0.000560303082006627	Macrophage 1	Golim4
2.13291674382126e-08	1.6818134636734	0.207	0.062	0.000688612170742694	Macrophage 1	Cfb
2.97977819298698e-08	0.813223513921217	0.455	0.253	0.000962021389605847	Macrophage 1	Folr2
3.05820886251528e-08	0.851268044897759	0.34	0.162	0.000987342731263059	Macrophage 1	Igf1
3.25531835151341e-08	-1.51947396188659	0.162	0.295	0.0010509795297861	Macrophage 1	Cxadr
3.92933978069343e-08	0.612789814443843	0.596	0.386	0.00126858734819687	Macrophage 1	Ednrb
4.18763106003945e-08	-1.451824807006	0.217	0.373	0.00135197668773374	Macrophage 1	Glis3
4.29595832382511e-08	-1.79271157165066	0.114	0.227	0.00138695014484694	Macrophage 1	Nhsl1
5.16246928170412e-08	0.81236168648652	0.261	0.114	0.00166670320759818	Macrophage 1	Cd209g
5.26136808250483e-08	-1.59269103871461	0.164	0.328	0.00169863268543668	Macrophage 1	2610307P16Rik
5.348117358401e-08	0.850675520794783	0.478	0.276	0.00172663968915976	Macrophage 1	Ccr1
5.38131576822557e-08	-1.76995576594814	0.124	0.244	0.00173735779577163	Macrophage 1	Nbea
5.76865072358895e-08	0.511432868330297	0.834	0.701	0.00186240888611069	Macrophage 1	Pim1
6.43516240231788e-08	0.691147436494112	0.385	0.205	0.00207759218158833	Macrophage 1	Cndp2
7.02590277596616e-08	0.525767641939391	0.221	0.104	0.00226831271122068	Macrophage 1	Lamtor3
8.16425192774316e-08	-1.68457679968214	0.097	0.231	0.00263582873487188	Macrophage 1	Cdcp1
8.57496474829657e-08	0.800082294026477	0.422	0.231	0.00276842736898755	Macrophage 1	Ifi204
9.00177187270636e-08	1.09650015200738	0.472	0.282	0.00290622204910325	Macrophage 1	Clec10a
9.53315262923423e-08	0.811743552357275	0.439	0.247	0.00307777832634827	Macrophage 1	Metrnl
9.57357536987943e-08	0.58245882051018	0.779	0.685	0.00309082880816557	Macrophage 1	Brd2
1.03149836857004e-07	0.55546765993677	0.368	0.208	0.00333019248292838	Macrophage 1	Gla
1.10183247544839e-07	0.732457627348076	0.362	0.188	0.00355726614698514	Macrophage 1	Wfdc17
1.22072013620267e-07	-1.10338756416164	0.219	0.399	0.00394109495973033	Macrophage 1	Ptprk
1.25589257303393e-07	0.850324209611756	0.381	0.201	0.00405464917204006	Macrophage 1	Tollip
1.39402403203678e-07	0.749857445880185	0.646	0.468	0.00450060658743073	Macrophage 1	Mafb
1.42737305026795e-07	0.599636500229777	0.636	0.516	0.00460827389279007	Macrophage 1	Ier5
1.47272304041638e-07	-1.05814460892268	0.253	0.412	0.00475468633598428	Macrophage 1	Gab1
1.47759219176389e-07	0.669977507440457	0.25	0.114	0.00477040639110971	Macrophage 1	Fcgr3
1.52034305661372e-07	-0.69034074501851	0.654	0.698	0.0049084275582774	Macrophage 1	Tanc2
1.78210163887045e-07	0.644736338635149	0.319	0.156	0.00575351514109325	Macrophage 1	Oasl1
1.94085094735418e-07	-1.1017919503217	0.147	0.312	0.00626603728353298	Macrophage 1	Pdzrn3
2.05707431441788e-07	0.943366777301379	0.371	0.192	0.00664126442409813	Macrophage 1	Nrp1
2.23408824295928e-07	0.776906256584206	0.534	0.338	0.00721275389239404	Macrophage 1	Ctss
2.50704404058869e-07	-1.09808603429838	0.354	0.471	0.0080939916850406	Macrophage 1	Rora
2.50937452721601e-07	-1.01906520934651	0.282	0.455	0.0081015156611169	Macrophage 1	Rps27l
2.63962412568829e-07	0.615538411173301	0.236	0.101	0.00852202648978463	Macrophage 1	Slc31a1
2.6546092019706e-07	0.861497925683386	0.308	0.149	0.00857040580856209	Macrophage 1	Ifi211
2.70597337758109e-07	-1.33488788207889	0.174	0.338	0.00873623504952056	Macrophage 1	Nav2
2.79947301350055e-07	-1.38396159063766	0.282	0.429	0.00903809862408653	Macrophage 1	Pkp4
2.82366286679283e-07	0.505989629271285	0.75	0.685	0.00911619556544065	Macrophage 1	Klf4
2.87367055479862e-07	0.699449535321742	0.636	0.497	0.00927764538616734	Macrophage 1	Ifitm3
2.89548606484533e-07	0.95562103659693	0.493	0.328	0.00934807676035315	Macrophage 1	Egr1
3.15955066279938e-07	1.13667433849471	0.34	0.169	0.0102006093148478	Macrophage 1	Zfp703
3.29714650857651e-07	0.525253362361531	0.464	0.282	0.0106448375029393	Macrophage 1	Unc93b1
3.491435280499e-07	0.782615499651675	0.391	0.214	0.011272098803091	Macrophage 1	Tex14
3.77193542228698e-07	0.982457988148057	0.338	0.169	0.0121776935108535	Macrophage 1	Slfn2
3.78371426748904e-07	1.07595262220953	0.371	0.195	0.0122157215125884	Macrophage 1	Itgb2
4.10867308252853e-07	0.609872694704799	0.584	0.39	0.0132648510469434	Macrophage 1	Arl6ip5
4.20544125010576e-07	0.741798032920463	0.451	0.266	0.0135772670759664	Macrophage 1	Serpinb8
4.27030489246981e-07	0.780119719937292	0.244	0.11	0.0137866793453388	Macrophage 1	Dusp3
4.28137423530872e-07	0.872619168336619	0.42	0.237	0.0138224167186942	Macrophage 1	Slc38a1
4.40618472785126e-07	0.703447896314933	0.346	0.188	0.0142253673938678	Macrophage 1	Tgfbi
4.45024423521667e-07	0.848277293192954	0.404	0.224	0.014367613513397	Macrophage 1	Hal
5.16722167517956e-07	-2.02271116450009	0.114	0.214	0.0166823751783172	Macrophage 1	Lgr4
5.30732261352067e-07	0.982357383142203	0.207	0.081	0.0171346910577515	Macrophage 1	Ms4a6b
5.39373719588953e-07	0.749057958521322	0.528	0.338	0.0174136805369294	Macrophage 1	Ctsz
6.35664410098667e-07	0.548897075504933	0.509	0.321	0.0205224254800355	Macrophage 1	C1qc
7.30551557552394e-07	-0.83123347588317	0.398	0.571	0.0235858570355791	Macrophage 1	Aopep
7.33086355239446e-07	-0.706495865363902	0.605	0.737	0.0236676929789055	Macrophage 1	Btbd9
9.25706905524363e-07	-1.19135538071131	0.161	0.302	0.029886447444854	Macrophage 1	Chst11
1.08670483911082e-06	-1.49967071009559	0.12	0.247	0.0350842657306927	Macrophage 1	Yap1
1.10373165321112e-06	0.634464247947154	0.731	0.607	0.0356339764239211	Macrophage 1	Eps8
1.13630334142183e-06	0.930703253594654	0.404	0.237	0.0366855533778039	Macrophage 1	Gm8797
1.20746232764859e-06	-0.929040210783467	0.302	0.458	0.0389829212481348	Macrophage 1	Tcf7l2
1.30570146954231e-06	0.733445214522802	0.453	0.273	0.0421545719441736	Macrophage 1	Glul
1.31504774911369e-06	-0.660984286587794	0.487	0.64	0.0424563165801355	Macrophage 1	Etv6
1.35512947130575e-06	0.782780447606235	0.383	0.214	0.0437503549811061	Macrophage 1	Polr2a
1.37389184370848e-06	0.731630426445702	0.76	0.656	0.0443560981741284	Macrophage 1	Vmp1
1.38982636388599e-06	0.726334755991936	0.466	0.286	0.044870544158059	Macrophage 1	Tmem189
1.39367663262581e-06	-0.861375448450869	0.308	0.351	0.0449948500843243	Macrophage 1	Inpp5d
1.42257201958789e-06	0.719513607839482	0.549	0.364	0.0459277376523949	Macrophage 1	Stam2
1.43343194425442e-06	0.900133292803453	0.329	0.169	0.0462783503202541	Macrophage 1	Alox5ap
1.51410359855432e-06	-1.14601760659757	0.188	0.328	0.0488828346793261	Macrophage 1	Cox7b
