## Supplementary material for "In utero Bisphenol A exposure developmentally reprograms mammary gland fibroblasts": Folder of DEG lists in each cell type: Macrophage 2.csv

p_val	avg_log2FC	pct.1	pct.2	p_val_adj	cluster	gene
1.63946886947595e-41	-3.64766222786088	0.345	0.94	5.2930252451031e-37	Macrophage 2	H2-Eb1
2.75229609055474e-19	3.58436145407119	0.609	0.09	8.88578792835597e-15	Macrophage 2	Mpp7
1.13231893361963e-16	3.80174407404592	0.564	0.097	3.65569167719098e-12	Macrophage 2	S100a6
7.93483380211716e-15	-4.69977555804826	0.036	0.448	2.56176109301352e-10	Macrophage 2	St6galnac3
5.12617115446702e-14	-2.28100602950253	0.355	0.761	1.65498435721968e-09	Macrophage 2	Lsmem1
3.93388589829287e-11	2.04759349199303	0.518	0.119	1.27005506226385e-06	Macrophage 2	Gpr132
9.3338706701071e-11	1.08862572416355	0.982	0.985	3.01344014584408e-06	Macrophage 2	H2-Ab1
1.73496494329398e-10	0.94176906608675	0.973	0.978	5.60133431942461e-06	Macrophage 2	H2-Aa
2.93490222390153e-09	-6.35623779242513	0.009	0.261	9.4753318298661e-05	Macrophage 2	Lsamp
3.92213905910698e-09	2.5398541403744	0.445	0.104	0.000126626259523269	Macrophage 2	Cd52
5.04896078655572e-09	1.02384826298884	0.855	0.687	0.000163005698993952	Macrophage 2	Rpl8
6.24151685779182e-09	-1.98932589704723	0.318	0.552	0.000201507371753809	Macrophage 2	Lilr4b
7.26975187665286e-09	-1.01007230064654	0.955	0.985	0.000234703939337738	Macrophage 2	Epb41l2
8.67184875050874e-09	1.36631522263075	0.282	0.037	0.000279970636910175	Macrophage 2	Col3a1
9.84708872271523e-09	4.89941126711355	0.245	0.015	0.000317913259412861	Macrophage 2	mt-Nd6
1.00534308547932e-08	2.4215399460898	0.445	0.112	0.000324575015146998	Macrophage 2	Dnase1l3
2.19078708474913e-08	-0.649943607826435	0.745	0.672	0.000707295610311257	Macrophage 2	Nktr
3.95912690780517e-08	-1.49300219951686	0.473	0.731	0.0012782041221849	Macrophage 2	Cpeb4
4.56593665244695e-08	-1.35128453538415	0.5	0.716	0.0014741126482425	Macrophage 2	Eea1
7.10617727793184e-08	-1.31460527965467	0.436	0.709	0.0022942293341803	Macrophage 2	Arg2
7.7746364074056e-08	-3.26398512397814	0.091	0.336	0.0025100413641309	Macrophage 2	Gdf15
1.70300231346672e-07	1.04121263944072	0.727	0.403	0.00549814296902729	Macrophage 2	Myl6
1.7381875957111e-07	-0.897074593110614	0.8	0.91	0.0056117386527533	Macrophage 2	Lyz2
1.75596660638173e-07	-0.704415460082593	0.955	0.903	0.00566913818870341	Macrophage 2	Ptprj
2.08083141324649e-07	-1.34462452030637	0.473	0.716	0.0067179642176663	Macrophage 2	Lilrb4a
2.66815842982058e-07	0.90241379009741	0.855	0.694	0.00861414949067574	Macrophage 2	Rpl18
2.83801431516502e-07	2.17910233954376	0.491	0.179	0.00916252921651025	Macrophage 2	St18
4.05584653131128e-07	0.902460599019089	0.755	0.649	0.0130943005263385	Macrophage 2	Rps2
4.79012120516966e-07	1.15196250567656	0.7	0.366	0.0154649063108902	Macrophage 2	Arl6ip5
5.93400002621583e-07	1.42359470393685	0.473	0.164	0.0191579190846378	Macrophage 2	H2-DMa
8.18916603356862e-07	0.960527119743668	0.782	0.53	0.0264387225393763	Macrophage 2	Rpl31
8.93735720678233e-07	-0.714816518823918	0.936	0.97	0.0288542577420968	Macrophage 2	Iqgap1
1.06678657702771e-06	0.823854205004631	0.845	0.649	0.0344412046393396	Macrophage 2	Rpl22
1.10798149358849e-06	-2.37218514787599	0.082	0.351	0.0357711825205043	Macrophage 2	Cwc22
1.23111642235542e-06	3.13215147851349	0.236	0.03	0.0397465936957446	Macrophage 2	Calm3
1.31761798133107e-06	0.935886301241647	0.755	0.604	0.0425392965272735	Macrophage 2	Rpl36a
1.38244281609218e-06	0.979604060176017	0.745	0.44	0.0446321663175361	Macrophage 2	Vim
1.38756193267592e-06	-1.01795578422992	0.818	0.918	0.0447974369964421	Macrophage 2	Myo1e
