## Supplementary material for "In utero Bisphenol A exposure developmentally reprograms mammary gland fibroblasts": Folder of DEG lists in each cell type: Mature Luminal.csv

p_val	avg_log2FC	pct.1	pct.2	p_val_adj	cluster	gene
0	-13.0593426747938	0.002	0.731	0	Mature Luminal	Lsamp
2.25208537618779e-275	4.08977415591231	0.361	0.008	7.27085763702228e-271	Mature Luminal	Gsn
1.02850922011872e-257	1.68099372827007	0.835	0.432	3.32054201715328e-253	Mature Luminal	S100a6
1.64686060749346e-250	-2.91453893313496	0.11	0.495	5.31688947129263e-246	Mature Luminal	Cwc22
3.81113395465742e-243	2.7075683267684	0.438	0.051	1.23042459726115e-238	Mature Luminal	Apoe
1.03527853868574e-193	-1.55850007629794	0.531	0.815	3.34239676214691e-189	Mature Luminal	Prkg1
4.39045188603998e-193	3.96152451978346	0.275	0.008	1.41745739140801e-188	Mature Luminal	Dcn
2.727188733691e-191	1.45403134666105	0.753	0.453	8.8047288267214e-187	Mature Luminal	H2-D1
5.43894295666696e-176	1.17353406188348	0.814	0.592	1.75596273355993e-171	Mature Luminal	H2-K1
8.10349941787981e-173	2.07122640627491	0.576	0.228	2.6162147870625e-168	Mature Luminal	Mpp7
3.92936673853918e-152	2.72810222160712	0.246	0.015	1.26859605153737e-147	Mature Luminal	Nrg1
8.26214579960089e-152	1.74420043596741	0.377	0.076	2.66743377140115e-147	Mature Luminal	Tcf4
7.98736615137762e-147	2.93693586402162	0.232	0.013	2.57872116197226e-142	Mature Luminal	Il1r1
6.94167752589146e-140	2.18589011076634	0.409	0.114	2.24112058923406e-135	Mature Luminal	Timp3
2.127173352939e-136	3.90044194999734	0.259	0.027	6.86757916996356e-132	Mature Luminal	Ptn
1.2924527583282e-126	2.63070629507139	0.29	0.046	4.17268373026259e-122	Mature Luminal	Ablim1
1.56770537325078e-121	1.18719949728023	0.698	0.401	5.06133679754013e-117	Mature Luminal	Tacstd2
1.8691438614683e-118	-1.75878278768749	0.229	0.502	6.03453095675041e-114	Mature Luminal	Pdk4
1.0654253098448e-116	-0.884698378057642	0.759	0.852	3.43972561283393e-112	Mature Luminal	Dlg1
2.27313678336738e-116	2.80229888019897	0.275	0.046	7.33882210510159e-112	Mature Luminal	Adamts1
1.20442012805159e-114	2.2340124112989	0.258	0.038	3.88847038341454e-110	Mature Luminal	Apbb2
1.23070668834548e-113	0.767586734069004	0.864	0.69	3.97333654332338e-109	Mature Luminal	Myl6
2.77837821618928e-111	-1.34115797879097	0.426	0.603	8.96999407096708e-107	Mature Luminal	Khdrbs3
2.99716331028349e-108	-0.881977751803797	0.817	0.91	9.67634174725024e-104	Mature Luminal	Neat1
6.896580407877e-105	1.78361966204977	0.354	0.101	2.22656098468309e-100	Mature Luminal	Dusp1
1.41509890991083e-104	-1.07383914754918	0.523	0.67	4.56864683064711e-100	Mature Luminal	Adipor2
2.62417362188567e-100	1.36489125710229	0.642	0.384	8.47214453825789e-96	Mature Luminal	Cst3
3.62128162966376e-98	-0.926500548233378	0.594	0.718	1.16913077413695e-93	Mature Luminal	Nbea
1.47313430904249e-92	-0.584632262278113	0.936	0.973	4.75601411674369e-88	Mature Luminal	Wnt5b
2.90537863643543e-92	0.648457328204025	0.898	0.778	9.38001492773177e-88	Mature Luminal	Rpl36a
5.29879149791401e-84	0.594424079428077	0.918	0.807	1.71071483510154e-79	Mature Luminal	Rpl21
2.74559600622134e-82	0.523959169052275	0.943	0.877	8.86415670608559e-78	Mature Luminal	Rpl18
2.78152674652383e-82	0.611331761838122	0.883	0.745	8.98015910115218e-78	Mature Luminal	Gas5
1.04171256535161e-81	-0.818004598246248	0.635	0.741	3.36316901723766e-77	Mature Luminal	Zmiz1
1.81378276074749e-76	0.573315649173545	0.918	0.836	5.85579764307327e-72	Mature Luminal	Tm4sf1
2.84502357293635e-76	0.539416014314386	0.928	0.865	9.185158605225e-72	Mature Luminal	Rpl8
5.13695324984082e-76	-1.86964696822422	0.148	0.352	1.65846535671111e-71	Mature Luminal	Gpc6
3.35453934461631e-75	0.681899737910513	0.886	0.747	1.08301302740938e-70	Mature Luminal	Cldn4
5.35590360735076e-75	0.554776532630636	0.903	0.804	1.72915347963319e-70	Mature Luminal	Rps18
2.25167212544281e-73	0.93325428305875	0.634	0.439	7.26952345699212e-69	Mature Luminal	B2m
4.61868619260729e-72	-0.724072641602992	0.662	0.742	1.49114283728326e-67	Mature Luminal	Slmap
1.69181164990089e-71	1.05353387286999	0.544	0.303	5.46201391170502e-67	Mature Luminal	Cldn1
2.52264839901997e-71	0.845419772411443	0.797	0.678	8.14437035623598e-67	Mature Luminal	Lcn2
8.91212237591413e-70	1.00786394936296	0.552	0.345	2.87727870906388e-65	Mature Luminal	Fgfr1
1.71573362684896e-68	-1.27837786883189	0.265	0.432	5.53924601428187e-64	Mature Luminal	Gm2a
2.14390442241475e-68	-0.784570229415477	0.554	0.644	6.92159542776601e-64	Mature Luminal	Sppl2a
2.10964491723472e-67	0.608846220898485	0.885	0.778	6.81098861529229e-63	Mature Luminal	Anxa1
1.26658402316597e-66	-0.7715997987891	0.84	0.893	4.08916651879134e-62	Mature Luminal	Prkca
1.60108364716892e-66	-0.742176681724499	0.692	0.78	5.16909855488485e-62	Mature Luminal	Psme4
5.46915017718629e-66	-2.36168382777251	0.057	0.205	1.76571513470459e-61	Mature Luminal	Gm10320
2.23445167012403e-64	-0.691203836259349	0.828	0.89	7.21392721699544e-60	Mature Luminal	Magi3
3.77715847110208e-63	-2.27170306543884	0.065	0.215	1.21945561239531e-58	Mature Luminal	Fkbp11
5.09141340753139e-62	-0.855961474684913	0.476	0.597	1.64376281862151e-57	Mature Luminal	Tango6
2.19449482546094e-61	0.922893134290698	0.471	0.249	7.08492654400063e-57	Mature Luminal	Anxa3
1.01083334809238e-60	-0.963303388588205	0.405	0.544	3.26347546431624e-56	Mature Luminal	Nudt4
7.07378208376984e-60	0.582259971030075	0.786	0.636	2.28377054574509e-55	Mature Luminal	Junb
1.29011043350956e-59	1.46856551043529	0.307	0.149	4.16512153458562e-55	Mature Luminal	Ets1
1.22338768812306e-58	0.700273246100369	0.722	0.577	3.94970715110531e-54	Mature Luminal	Ier3
5.8840045598826e-58	0.529518601823219	0.868	0.782	1.8996508721581e-53	Mature Luminal	Rps2
3.86963592553266e-57	-1.26604688811147	0.228	0.363	1.24931195855822e-52	Mature Luminal	Vdr
4.31579120288093e-57	-1.14463416681767	0.25	0.432	1.39335318985011e-52	Mature Luminal	Car2
6.11978208676921e-57	0.716362046886345	0.735	0.57	1.97577164671344e-52	Mature Luminal	Itm2b
1.78358188844522e-56	0.593464873009334	0.803	0.674	5.75829412684541e-52	Mature Luminal	Myl12a
2.06295765791988e-56	0.978057010127287	0.483	0.287	6.66025879859434e-52	Mature Luminal	Cdkn1a
4.7044889042423e-56	-1.1964221437487	0.303	0.466	1.51884424273463e-51	Mature Luminal	Lsmem1
6.59582851465046e-56	1.18638349116747	0.402	0.204	2.1294632359549e-51	Mature Luminal	D130009I18Rik
1.83460559312072e-55	0.738963623801976	0.641	0.456	5.92302415739025e-51	Mature Luminal	S100a10
2.54297099465179e-55	-1.4668451322834	0.191	0.326	8.20998185623331e-51	Mature Luminal	Tbc1d4
6.02582001602501e-55	-0.734312229888973	0.521	0.62	1.94543599217367e-50	Mature Luminal	Shank2
1.96366606145773e-53	-0.710997245924569	0.546	0.619	6.33969587941628e-49	Mature Luminal	Tnks2
2.44720597479931e-52	-1.61257084911464	0.25	0.437	7.90080448963959e-48	Mature Luminal	Apod
8.78131257032048e-52	0.595502659592651	0.854	0.737	2.83504676332797e-47	Mature Luminal	Fam107b
7.95042793777292e-51	1.75740115916327	0.251	0.112	2.56679565970999e-46	Mature Luminal	Chil1
1.31591860281802e-50	0.574946868040404	0.799	0.691	4.24844320919799e-46	Mature Luminal	Dst
1.74466655837575e-50	1.87945394411411	0.216	0.077	5.63265598371611e-46	Mature Luminal	Serpinb6a
1.96699831999471e-50	-0.614139686523497	0.783	0.861	6.35045407610293e-46	Mature Luminal	Itgav
5.13163034079603e-50	1.27934251592761	0.249	0.093	1.656746855526e-45	Mature Luminal	Eppk1
6.11338804805672e-50	0.629540980617781	0.703	0.538	1.97370733131511e-45	Mature Luminal	Nfkbiz
1.0834213753483e-49	0.652458452365557	0.709	0.545	3.49782591031197e-45	Mature Luminal	Fxyd3
2.977952213201e-49	-0.737709217322212	0.497	0.574	9.61431872031944e-45	Mature Luminal	Nhsl1
3.68877009344441e-49	-0.531669228053785	0.74	0.79	1.19091942466853e-44	Mature Luminal	Myo5b
3.26049139663274e-48	0.769581910241413	0.583	0.414	1.05264964740288e-43	Mature Luminal	Cd63
8.39250138176128e-48	-0.800037533501236	0.44	0.558	2.70951907110163e-43	Mature Luminal	Cdk14
9.36896316055365e-48	1.26469973047044	0.321	0.183	3.02476975638475e-43	Mature Luminal	mt-Nd6
1.86711585604441e-47	-0.733532805996651	0.47	0.578	6.02798354123938e-43	Mature Luminal	Gm15726
4.63119807566587e-47	0.502268990317792	0.828	0.71	1.49518229872873e-42	Mature Luminal	Brd2
3.32207336427669e-46	0.903228697159932	0.414	0.228	1.07253138565673e-41	Mature Luminal	S100a16
3.38073666840846e-46	0.562456653466557	0.802	0.7	1.09147083339567e-41	Mature Luminal	Thbs1
4.1482997853127e-46	0.512003137019349	0.759	0.596	1.3392785856882e-41	Mature Luminal	Cd44
5.26439467313781e-46	0.547869473028647	0.752	0.587	1.69960982022254e-41	Mature Luminal	S100a11
8.80196920417002e-46	-0.574045650535085	0.594	0.621	2.84171575756629e-41	Mature Luminal	Snd1
9.56424700387551e-46	-0.579031291265287	0.622	0.664	3.08781714520121e-41	Mature Luminal	Gsk3b
1.08955502854489e-44	-0.715129316786132	0.557	0.65	3.51762840965716e-40	Mature Luminal	Atp13a3
1.26439372500286e-44	0.823169918073381	0.451	0.262	4.08209514117173e-40	Mature Luminal	Pfkp
1.43466038663427e-44	-1.05604374389234	0.316	0.428	4.63180105824874e-40	Mature Luminal	Arhgap42
1.70721612012782e-44	-0.595880809470432	0.597	0.656	5.51174724383267e-40	Mature Luminal	Arhgap32
2.59793644327504e-44	0.612965004714031	0.634	0.447	8.38743780711345e-40	Mature Luminal	Cfl1
4.46305860927231e-44	-0.752016110606324	0.613	0.735	1.44089847200356e-39	Mature Luminal	Aopep
1.1878450886091e-43	-0.539455164315184	0.749	0.805	3.83495786857449e-39	Mature Luminal	Ppp1cb
1.29004046747306e-43	1.51001455654123	0.257	0.115	4.16489564923678e-39	Mature Luminal	Hmox1
5.26498518738183e-43	-0.739314235082994	0.454	0.553	1.69980046774623e-38	Mature Luminal	Trpm7
5.43007699374924e-43	0.525288935355726	0.707	0.524	1.75310035743194e-38	Mature Luminal	Rab11fip1
6.2259106378538e-43	-0.649366108865106	0.643	0.719	2.0100352494311e-38	Mature Luminal	Fndc3a
3.41164494942409e-42	-1.19570600036747	0.193	0.314	1.10144957192157e-37	Mature Luminal	Col9a1
1.88937144769648e-41	-0.524918107313935	0.551	0.587	6.09983571888808e-37	Mature Luminal	Glg1
2.4402237045236e-41	1.5672123375782	0.213	0.081	7.87826223005443e-37	Mature Luminal	Cavin3
2.84568005472719e-41	1.59198701196678	0.218	0.083	9.18727805668673e-37	Mature Luminal	Grid2
7.87629523389752e-41	-0.637291795151219	0.531	0.617	2.54286191626381e-36	Mature Luminal	Colec12
1.3443774440876e-40	0.562354127004211	0.918	0.881	4.34032257823683e-36	Mature Luminal	Hspa5
2.8402592353648e-40	0.542603909773134	0.525	0.34	9.16977694137527e-36	Mature Luminal	Map3k20
3.42233210794821e-40	1.20416528878835	0.322	0.171	1.10489992105108e-35	Mature Luminal	Txnip
5.70998325927222e-40	0.781001377969006	0.529	0.354	1.84346809525604e-35	Mature Luminal	Tubb2a
2.36751582387951e-39	-0.557963884332908	0.596	0.654	7.64352483739499e-35	Mature Luminal	Kmt2c
3.93854184869159e-39	0.72973740749807	0.488	0.32	1.27155823585008e-34	Mature Luminal	Sfn
4.0598985042985e-39	-1.24393269360878	0.133	0.276	1.31073823211277e-34	Mature Luminal	Tnc
5.03872251266895e-39	-0.766044891044207	0.386	0.448	1.62675156321517e-34	Mature Luminal	Fmn1
5.62965084427263e-39	0.958765318715785	0.311	0.155	1.81753277507342e-34	Mature Luminal	Egln3
6.27395291510449e-39	-0.760139428895293	0.312	0.384	2.02554569864148e-34	Mature Luminal	Chp1
8.34027416867183e-39	0.814853060008649	0.448	0.287	2.6926575153557e-34	Mature Luminal	Gadd45b
1.63425507135292e-38	1.44371402417506	0.204	0.077	5.27619249786292e-34	Mature Luminal	Ctnnd2
2.15363916936795e-38	0.51363534630838	0.546	0.366	6.95302405830443e-34	Mature Luminal	Chmp4c
3.72777981454338e-38	0.915913530613855	0.403	0.251	1.20351371312533e-33	Mature Luminal	Tagln2
6.50143638713948e-38	-1.15981624934948	0.19	0.278	2.09898873758798e-33	Mature Luminal	Ehbp1
1.27740353688065e-37	0.700640276972028	0.607	0.434	4.12409731881919e-33	Mature Luminal	F3
1.57607170239111e-37	-0.715173819320561	0.423	0.477	5.08834749116971e-33	Mature Luminal	Deptor
2.14100931140823e-37	-0.62590224607081	0.712	0.773	6.91224856188148e-33	Mature Luminal	2610307P16Rik
2.36857245351751e-37	1.07499449571938	0.327	0.182	7.64693616618127e-33	Mature Luminal	Cotl1
5.48162005286408e-37	-0.626796567722575	0.434	0.49	1.76974103406717e-32	Mature Luminal	Ap3b1
3.12956406127333e-36	-0.50135379038703	0.567	0.607	1.01037975718209e-31	Mature Luminal	Akap9
5.45622412295971e-36	1.09114509213569	0.328	0.185	1.76154195809754e-31	Mature Luminal	Cxcl1
1.61770203278724e-35	-0.891119859987263	0.269	0.351	5.2227510128536e-31	Mature Luminal	Lipa
5.57170330156105e-35	-0.639317878737433	0.602	0.681	1.79882441090899e-30	Mature Luminal	Large1
8.06716849248184e-35	0.862802187174512	0.423	0.29	2.60448534779776e-30	Mature Luminal	Pakap.1
9.13155745031525e-35	0.595982581110163	0.599	0.467	2.94812332283428e-30	Mature Luminal	Srsf2
1.56724188619346e-34	0.655544921579747	0.519	0.353	5.0598404295756e-30	Mature Luminal	Rela
1.66432645309129e-34	-0.581549451609352	0.556	0.621	5.37327795380523e-30	Mature Luminal	Farp1
2.26295385509303e-34	-0.947175220578615	0.223	0.318	7.30594652116785e-30	Mature Luminal	Shtn1
4.24984239182663e-34	1.37859365049622	0.212	0.092	1.37206161620123e-29	Mature Luminal	Lama3
1.42564557646603e-33	0.682132904416521	0.374	0.219	4.60269674362057e-29	Mature Luminal	Krt7
1.78556847027404e-33	-0.639712470940245	0.586	0.671	5.76470780627972e-29	Mature Luminal	Fndc3b
2.32384874783666e-33	-0.522713737035735	0.525	0.574	7.50254568239066e-29	Mature Luminal	Uhrf1bp1l
2.40437598066502e-33	0.562797070471065	0.574	0.425	7.76252785357701e-29	Mature Luminal	Osmr
2.45595225368326e-33	0.561538865041841	0.609	0.465	7.9290418510164e-29	Mature Luminal	Plk2
2.89268565977046e-33	0.87226552193568	0.414	0.257	9.33903565256894e-29	Mature Luminal	Hmgb2
3.81413992260632e-33	0.823731916213549	0.347	0.196	1.23139507401345e-28	Mature Luminal	Gm10076
6.20407500379174e-33	-0.697061161797085	0.511	0.616	2.00298561497416e-28	Mature Luminal	Pitpnc1
1.89031584887488e-32	1.37041120529697	0.203	0.103	6.10288471809256e-28	Mature Luminal	Serpinh1
2.03539589798602e-32	-0.546259846059471	0.577	0.63	6.57127565664787e-28	Mature Luminal	Zfand3
2.78824899556974e-32	-0.747919255104171	0.398	0.48	9.00186188219689e-28	Mature Luminal	Peli1
3.01102351509513e-32	0.738536213357765	0.409	0.253	9.72108941848463e-28	Mature Luminal	Tpm3
3.46893399335244e-32	-0.834898668817004	0.295	0.393	1.11994533975384e-27	Mature Luminal	Garem1
7.9021280562372e-32	0.508052325631836	0.606	0.443	2.55120204295618e-27	Mature Luminal	Nap1l1
9.38449422674316e-32	0.807538960217376	0.386	0.238	3.02978396110403e-27	Mature Luminal	Snrpg
1.33110516447749e-31	0.50479282029643	0.649	0.495	4.29747302351557e-27	Mature Luminal	Nfix
1.7170808989515e-31	-0.786745787936721	0.483	0.572	5.54359568226493e-27	Mature Luminal	Rhoj
2.25745438234065e-31	0.701225466534148	0.342	0.197	7.28819147338678e-27	Mature Luminal	Tmpo
2.4394653967125e-31	0.811981445674683	0.347	0.2	7.87581403328631e-27	Mature Luminal	Tspan8
5.11559136930987e-31	0.631559857436843	0.517	0.363	1.65156867358169e-26	Mature Luminal	Epha2
6.82319431096178e-31	1.08300401514613	0.281	0.156	2.20286828329401e-26	Mature Luminal	Ifi203
8.0567654543479e-31	-0.634409025429793	0.394	0.439	2.60112672693622e-26	Mature Luminal	Cp
1.19905986853214e-30	-0.872657752423756	0.235	0.315	3.87116478555601e-26	Mature Luminal	BC006965
1.44570365946199e-30	-0.57038193944402	0.539	0.598	4.66745426457304e-26	Mature Luminal	Srpk2
2.14652004139961e-30	0.545973211329868	0.571	0.411	6.93003995365865e-26	Mature Luminal	Aldh1a3
2.29132197327357e-30	-0.823772978311065	0.275	0.355	7.39753299071371e-26	Mature Luminal	Hdac8
2.53614929985544e-30	-0.646192177152484	0.368	0.439	8.18795801458329e-26	Mature Luminal	Reps2
2.60227788161371e-30	1.0510022094394	0.271	0.144	8.40145414078987e-26	Mature Luminal	Ifngr1
4.11769468858996e-30	-0.688453203073119	0.349	0.416	1.32939773021127e-25	Mature Luminal	Atad2b
5.7046695326858e-30	0.792774472607806	0.444	0.293	1.84175255862761e-25	Mature Luminal	Ifi202b
9.82353427083831e-30	-0.522106014854096	0.691	0.742	3.17152803934015e-25	Mature Luminal	Nrip1
1.0778417744698e-29	0.669411227872261	0.534	0.399	3.47981216887576e-25	Mature Luminal	Samd4
1.30573824324536e-29	-0.586080247232125	0.374	0.405	4.21557591831766e-25	Mature Luminal	Itgb8
1.41142738205607e-29	-0.693414388882232	0.361	0.417	4.55679330296802e-25	Mature Luminal	Cpeb4
2.32542490057259e-29	0.630469153178618	0.489	0.345	7.5076342914986e-25	Mature Luminal	Hspb1
2.73046206353811e-29	0.563658623010569	0.552	0.402	8.81529677213277e-25	Mature Luminal	Gpx1
6.93034469973471e-29	0.713173884936125	0.437	0.303	2.23746178630935e-24	Mature Luminal	Ptms
7.52040841244212e-29	0.850122023700082	0.32	0.187	2.42796385595694e-24	Mature Luminal	Plec
1.086099331356e-28	0.853400818495608	0.331	0.204	3.50647169128283e-24	Mature Luminal	Lamc1
1.42639473276613e-28	0.642231432276415	0.356	0.215	4.60511539473544e-24	Mature Luminal	Cltb
1.90778566266115e-28	0.541532861277684	0.563	0.43	6.15928601190153e-24	Mature Luminal	Txn1
2.9002562535311e-28	0.821154126296944	0.217	0.106	9.36347731452515e-24	Mature Luminal	Endod1
3.85167611355745e-28	0.750620197827351	0.429	0.299	1.24351363326202e-23	Mature Luminal	Filip1l
5.00551812549658e-28	0.920601296236174	0.33	0.203	1.61603152681657e-23	Mature Luminal	Map1b
5.07310279376981e-28	0.609672386968517	0.506	0.359	1.63785123696858e-23	Mature Luminal	Tpm4
5.17678837332304e-28	0.895557056734067	0.254	0.131	1.67132612632734e-23	Mature Luminal	Ovol1
1.13960453798486e-27	0.553982526039041	0.43	0.282	3.6792132508841e-23	Mature Luminal	Fosl1
1.25084132453564e-27	-0.501713614921678	0.485	0.524	4.03834121626333e-23	Mature Luminal	Rbm6
2.66682351653872e-27	-0.635963237653107	0.521	0.618	8.60983972314524e-23	Mature Luminal	Tspan5
4.53016871549778e-27	-0.675515644226003	0.321	0.38	1.46256496979846e-22	Mature Luminal	Rev3l
4.54329642176761e-27	0.670488760257212	0.303	0.177	1.46680324976767e-22	Mature Luminal	Hspa1a
4.87569791733226e-27	-0.715782754951233	0.316	0.402	1.57411907261072e-22	Mature Luminal	Spns2
5.48570284998302e-27	-0.711365260438873	0.326	0.393	1.77105916511702e-22	Mature Luminal	Slc39a14
5.53120500966321e-27	-0.821925451877179	0.266	0.359	1.78574953736977e-22	Mature Luminal	Ccser1
5.75018836720394e-27	-0.572719854307358	0.409	0.454	1.85644831435179e-22	Mature Luminal	Reps1
8.78813560450324e-27	0.630998408662821	0.466	0.331	2.83724957991387e-22	Mature Luminal	Dynll1
1.01130532073906e-26	-0.600029392826118	0.294	0.323	3.26499922800604e-22	Mature Luminal	4632427E13Rik
1.52549285515439e-26	-0.536822585681983	0.437	0.472	4.92505368286596e-22	Mature Luminal	Smad4
1.82704127404741e-26	0.892783357061909	0.304	0.178	5.89860275326207e-22	Mature Luminal	Crip1
1.91713439213024e-26	0.547910997107703	0.479	0.331	6.18946838499249e-22	Mature Luminal	Anxa5
2.03297657277061e-26	-0.502984560661916	0.523	0.572	6.56346486518992e-22	Mature Luminal	Mast2
2.54198964277802e-26	-0.565203267099762	0.464	0.533	8.20681356170883e-22	Mature Luminal	Barx2
2.77088751620487e-26	0.510310650473022	0.642	0.516	8.94581034606743e-22	Mature Luminal	Palld
3.08002498325183e-26	0.634770592107651	0.5	0.387	9.94386065842855e-22	Mature Luminal	H2afz
3.91991238177374e-26	0.750827744168957	0.385	0.248	1.26554371245565e-21	Mature Luminal	Tuba1c
3.99357580697586e-26	-0.546645231752523	0.503	0.549	1.28932594928216e-21	Mature Luminal	Slc12a2
5.49423895042442e-26	0.506179255312589	0.527	0.379	1.77381504514453e-21	Mature Luminal	Chmp4b
5.50918524599006e-26	-0.663049719925575	0.315	0.374	1.77864045666789e-21	Mature Luminal	Ube4b
7.38138209473178e-26	-0.623333255055857	0.348	0.404	2.38307920928415e-21	Mature Luminal	Kif21a
7.93578822522668e-26	-1.11569059453601	0.177	0.281	2.56206922851443e-21	Mature Luminal	Srgap1
1.31865242839902e-25	0.627295762436521	0.387	0.249	4.25726936508624e-21	Mature Luminal	Uba52
1.35236280535805e-25	1.05864365398618	0.235	0.127	4.36610331709846e-21	Mature Luminal	S100a13
6.16786125271035e-25	0.591993449374086	0.463	0.322	1.99129400543754e-20	Mature Luminal	Ube2s
8.26484637940845e-25	-0.999512126034918	0.209	0.251	2.66830565359202e-20	Mature Luminal	Itga8
8.43606364701657e-25	-0.542777969470508	0.559	0.633	2.7235831484393e-20	Mature Luminal	Btn1a1
1.16946601294594e-24	0.530043140000562	0.225	0.127	3.77562102279595e-20	Mature Luminal	Emp2
1.32089196312079e-24	-0.752851954366642	0.281	0.389	4.26449970293548e-20	Mature Luminal	Muc4
2.380930105109e-24	0.537936802034312	0.406	0.281	7.68683284434442e-20	Mature Luminal	Crim1
7.62028341962963e-24	-0.756145600716309	0.277	0.343	2.46020850202743e-19	Mature Luminal	Npas2
8.26337844244619e-24	-0.551135736976998	0.382	0.44	2.66783173014375e-19	Mature Luminal	Sec24d
1.17514237441953e-23	0.550765992844927	0.489	0.349	3.79394715581346e-19	Mature Luminal	Itpr2
2.25766244624539e-23	0.670922411480282	0.358	0.228	7.28886320770325e-19	Mature Luminal	Lamc2
2.71368347824686e-23	0.77228630351914	0.246	0.136	8.76112710951998e-19	Mature Luminal	Srf
2.95058656013165e-23	0.966623980810681	0.245	0.139	9.52596870938503e-19	Mature Luminal	Selenow
3.669898373247e-23	-0.861089874955128	0.247	0.368	1.18482668980279e-18	Mature Luminal	Lgals7
5.21386533071826e-23	-0.506684500882296	0.396	0.428	1.68329642202239e-18	Mature Luminal	Strbp
1.28353768797812e-22	-0.766700125990906	0.221	0.286	4.14390142563736e-18	Mature Luminal	Rassf3
2.06725993024978e-22	0.826390305772758	0.211	0.11	6.6741486848114e-18	Mature Luminal	Pdcl3
2.35971542215195e-22	-0.873360055842327	0.187	0.255	7.61834124041757e-18	Mature Luminal	Qsox1
2.53162873328764e-22	-0.882062917843088	0.192	0.261	8.17336336541914e-18	Mature Luminal	Acsl3
4.2299304659336e-22	0.631846079659561	0.337	0.213	1.36563305092666e-17	Mature Luminal	Snrpf
4.52031143135402e-22	0.646619732564574	0.322	0.201	1.45938254561264e-17	Mature Luminal	Rpl29
5.61480494311804e-22	0.544601643252824	0.263	0.159	1.81273977588566e-17	Mature Luminal	Crb3
5.96382366859214e-22	-0.687825881269497	0.302	0.361	1.92542047140497e-17	Mature Luminal	Rps6ka5
6.70001394782097e-22	0.633915454292545	0.283	0.17	2.163099503054e-17	Mature Luminal	Rsu1
8.53589025384881e-22	-0.556035599038161	0.416	0.466	2.75581216845509e-17	Mature Luminal	Aig1
8.91754751949637e-22	0.788940890281564	0.292	0.189	2.8790302166694e-17	Mature Luminal	Schip1
1.22595390049574e-21	0.803846974009977	0.216	0.114	3.95799216775048e-17	Mature Luminal	Cirbp
1.6017146733199e-21	0.520311347145947	0.414	0.284	5.17113582281329e-17	Mature Luminal	Smap1
2.15923139197796e-21	0.601811373744615	0.393	0.276	6.97107854900085e-17	Mature Luminal	Gnai2
5.39445422230325e-21	-0.719022976024174	0.202	0.242	1.74159954567061e-16	Mature Luminal	Trp53inp1
6.71232617039586e-21	0.5904188924823	0.263	0.16	2.1670745041123e-16	Mature Luminal	Vsig10
6.98725966644797e-21	0.692208014551165	0.26	0.152	2.25583678331273e-16	Mature Luminal	Lmo7
7.03394278299206e-21	-0.675388834386218	0.284	0.354	2.27090842748899e-16	Mature Luminal	Vti1a
7.4441596297821e-21	-0.972143847789751	0.17	0.268	2.40334693647515e-16	Mature Luminal	Ltf
7.50847069906111e-21	-0.901889534736709	0.164	0.232	2.42410976519188e-16	Mature Luminal	Slc2a9
8.02056537755656e-21	-0.676759072207332	0.275	0.315	2.58943953214414e-16	Mature Luminal	Pip5k1b
1.49075342637448e-20	0.554608985801837	0.374	0.251	4.81289743705002e-16	Mature Luminal	Ror1
1.57275374934585e-20	-0.554525371869373	0.353	0.41	5.07763547976309e-16	Mature Luminal	Ndst1
1.71495993513654e-20	0.65104407167843	0.318	0.201	5.53674815058832e-16	Mature Luminal	Cx3cl1
2.46371623002305e-20	-0.569211791504763	0.341	0.394	7.95410784862942e-16	Mature Luminal	Per2
2.6297706874328e-20	0.528696502510246	0.404	0.279	8.49021466437681e-16	Mature Luminal	Zyx
2.84638531048206e-20	-0.520285600108648	0.303	0.335	9.18955497489133e-16	Mature Luminal	Cspp1
3.11076349225477e-20	-0.698831208491132	0.259	0.324	1.00430999347445e-15	Mature Luminal	Mospd2
4.76031697480491e-20	-0.825872288829095	0.275	0.328	1.53686833531576e-15	Mature Luminal	Gm20275
4.9234325488704e-20	0.584969434064412	0.353	0.235	1.58953019840281e-15	Mature Luminal	Pttg1ip
7.7812799534536e-20	0.512908062738772	0.271	0.167	2.51218623297249e-15	Mature Luminal	Ndufa13
2.03605822682456e-19	0.528695214194956	0.288	0.182	6.57341398530309e-15	Mature Luminal	Tollip
2.35642324618444e-19	0.878453865549598	0.216	0.129	7.60771245030646e-15	Mature Luminal	Rab8b
2.61949507049827e-19	0.786965813307376	0.217	0.121	8.45703983510365e-15	Mature Luminal	Tuba4a
2.81024793524269e-19	0.712310978936862	0.286	0.184	9.07288545893103e-15	Mature Luminal	Dsp
2.95363239416085e-19	0.784044849280053	0.252	0.152	9.53580218454831e-15	Mature Luminal	Gm2000
2.96423953316477e-19	0.890970975809875	0.252	0.15	9.57004733282247e-15	Mature Luminal	Slc5a1
4.32500321761307e-19	-0.578727930947677	0.225	0.246	1.39632728880638e-14	Mature Luminal	Chm
5.81012364110117e-19	0.530606232554722	0.281	0.18	1.87579841752951e-14	Mature Luminal	Rap2b
1.63438078545539e-18	-0.624995702530521	0.244	0.292	5.27659836584274e-14	Mature Luminal	Arhgef38
1.7521503357867e-18	-0.537973747057779	0.489	0.485	5.65681735908738e-14	Mature Luminal	Alcam
1.93993077809202e-18	-0.527111663729029	0.342	0.372	6.2630665170701e-14	Mature Luminal	Dock8
2.04942286007458e-18	0.53858404558776	0.407	0.29	6.61656170375078e-14	Mature Luminal	Rheb
2.13490180748375e-18	-0.741786094266168	0.22	0.271	6.89253048546127e-14	Mature Luminal	Abhd5
2.48797873470336e-18	-0.519198737520283	0.315	0.349	8.03243934498978e-14	Mature Luminal	Zfhx3
2.98323236133214e-18	-0.951128921062605	0.173	0.226	9.63136567856081e-14	Mature Luminal	2610035D17Rik
3.71528867095121e-18	-0.502904865821269	0.414	0.459	1.1994809474166e-13	Mature Luminal	Fnbp1l
4.037514790139e-18	0.519668265822685	0.426	0.309	1.30351164999638e-13	Mature Luminal	Gm10260
4.28054325454989e-18	-0.508354882937	0.534	0.613	1.38197338973143e-13	Mature Luminal	Cmip
5.03717784367575e-18	-0.67409564519532	0.322	0.418	1.62625286683071e-13	Mature Luminal	Cblb
6.54403326112174e-18	0.518550987991727	0.425	0.307	2.11274113835315e-13	Mature Luminal	Tob1
1.00710331177203e-17	0.538906689190284	0.32	0.211	3.251433042056e-13	Mature Luminal	Nop53
1.1039884030449e-17	-0.553067420677818	0.349	0.385	3.56422655923044e-13	Mature Luminal	Ints2
1.17929485344709e-17	-0.582735586495013	0.342	0.39	3.80735343435393e-13	Mature Luminal	Stat5b
1.69829037229978e-17	0.571171653510679	0.3	0.195	5.48293046696984e-13	Mature Luminal	P3h2
2.40211901747724e-17	0.500782994731004	0.277	0.177	7.75524124792527e-13	Mature Luminal	Impdh2
2.99193401001749e-17	-0.540385823440913	0.413	0.474	9.65945895134148e-13	Mature Luminal	Pik3r1
3.08256676979205e-17	-0.645910605450422	0.257	0.32	9.95206681627363e-13	Mature Luminal	Fam171b
3.09841948195284e-17	-0.794024111142691	0.187	0.247	1.00032472974848e-12	Mature Luminal	Malt1
3.13942200722124e-17	0.53248681622472	0.39	0.276	1.01356239503138e-12	Mature Luminal	Snhg8
4.92195029414582e-17	-0.525664513471442	0.521	0.599	1.58905165246498e-12	Mature Luminal	Ccnl2
5.78002003816362e-17	-0.55025037781478	0.287	0.326	1.86607946932112e-12	Mature Luminal	Srgap3
6.14811280540289e-17	-0.501759995083332	0.288	0.315	1.98491821922432e-12	Mature Luminal	Psen1
7.44939473902888e-17	0.731781289831393	0.213	0.126	2.40503709149547e-12	Mature Luminal	Icam1
8.72968267853657e-17	-0.761908048140965	0.174	0.227	2.81837805276553e-12	Mature Luminal	9130230L23Rik
1.06430856657231e-16	-0.593869457747187	0.257	0.293	3.43612020717871e-12	Mature Luminal	Sh2d4b
1.75097992886598e-16	-0.506116071265119	0.288	0.307	5.6530387003438e-12	Mature Luminal	Stau2
1.76413492702977e-16	0.608045631852313	0.238	0.145	5.69550961191563e-12	Mature Luminal	Irf6
1.9734444480203e-16	0.743987744072924	0.236	0.143	6.37126540043353e-12	Mature Luminal	Polr2a
2.93159513103164e-16	-0.629324466679696	0.39	0.48	9.46465488053566e-12	Mature Luminal	Plin2
3.42714073578388e-16	0.639726769860292	0.245	0.152	1.10645238654783e-11	Mature Luminal	Nol7
3.74164092147876e-16	0.577712955867973	0.359	0.262	1.20798877149942e-11	Mature Luminal	Bag3
3.84741929892427e-16	0.715853062449927	0.254	0.16	1.2421393206577e-11	Mature Luminal	C2cd4b
5.59269959865052e-16	0.714058520785091	0.21	0.123	1.80560306542432e-11	Mature Luminal	Ostf1
5.73907868063278e-16	-0.563159615833912	0.257	0.288	1.85286155204229e-11	Mature Luminal	Angpt1
8.43229791651869e-16	-0.55826519571023	0.2	0.214	2.72236738234806e-11	Mature Luminal	Bmt2
8.97628173259722e-16	-0.536956687411939	0.499	0.568	2.89799255736901e-11	Mature Luminal	Slc20a1
1.06751698250656e-15	0.746351870847771	0.212	0.14	3.44647857802244e-11	Mature Luminal	Hif1a
1.15093150033483e-15	-0.575615003412571	0.276	0.325	3.715782348831e-11	Mature Luminal	Epb41l4b
1.17413470932834e-15	-0.503054386193646	0.266	0.291	3.79069390906654e-11	Mature Luminal	Ccdc138
1.38046569535193e-15	-0.613115041576299	0.274	0.331	4.45683349744371e-11	Mature Luminal	Mpzl1
1.46013515820889e-15	0.590675606859282	0.349	0.244	4.71404635827739e-11	Mature Luminal	Frk
1.53145843136294e-15	0.665069298215366	0.269	0.182	4.94431354565524e-11	Mature Luminal	Pcna
2.46960663490508e-15	-0.579198884270501	0.298	0.363	7.97312502079106e-11	Mature Luminal	Tet2
2.53162450753991e-15	-0.539271074322429	0.395	0.503	8.1733497225926e-11	Mature Luminal	Sik1
2.88258709797716e-15	-0.508483053079518	0.301	0.338	9.30643244581925e-11	Mature Luminal	Vps37b
3.11352099356639e-15	-0.571037085907976	0.236	0.275	1.00520025277291e-10	Mature Luminal	Htt
3.7673016399872e-15	-0.56325556614638	0.25	0.287	1.21627333446987e-10	Mature Luminal	Cyth1
4.09257555825765e-15	-0.645670099913541	0.22	0.261	1.32128801898348e-10	Mature Luminal	Cpeb3
4.22246205693101e-15	-0.748157476237599	0.156	0.203	1.36322187508018e-10	Mature Luminal	Hook1
4.50269929123777e-15	-0.574568391809771	0.269	0.316	1.45369646617612e-10	Mature Luminal	Phtf2
4.77732479032137e-15	-0.516021686596655	0.388	0.428	1.54235930855525e-10	Mature Luminal	Csnk1g3
6.43255718653506e-15	-0.541896518414251	0.297	0.339	2.07675108767284e-10	Mature Luminal	Atl2
9.44175824723978e-15	0.526920496092916	0.359	0.256	3.04827165012136e-10	Mature Luminal	Nhs
1.15414779262424e-14	0.708854591474405	0.229	0.143	3.72616614848734e-10	Mature Luminal	Bmp2k
1.4479827258656e-14	-0.677448340619229	0.208	0.25	4.67481223045708e-10	Mature Luminal	Atxn7l1
2.30166824687513e-14	0.574188092043481	0.277	0.192	7.43093593503637e-10	Mature Luminal	Spry2
2.50421233827042e-14	0.557739618267612	0.267	0.177	8.08484953410606e-10	Mature Luminal	Crispld2
2.69290244599824e-14	-0.711561843155842	0.214	0.27	8.69403554690532e-10	Mature Luminal	Ssh2
2.84807870926078e-14	0.643854631839238	0.265	0.175	9.19502211284844e-10	Mature Luminal	Tln1
3.0591898933952e-14	0.596852254527963	0.208	0.128	9.87659457082639e-10	Mature Luminal	Mrpl52
3.74301949281744e-14	0.671395978126407	0.292	0.204	1.20843384325611e-09	Mature Luminal	Msrb3
5.63465374948158e-14	-0.513164772678826	0.295	0.336	1.81914796302013e-09	Mature Luminal	Vps13b
6.21658461792654e-14	0.570876455837714	0.356	0.26	2.00702434389758e-09	Mature Luminal	Ncoa7
6.35339098655532e-14	-0.58220846549725	0.336	0.432	2.05119228000938e-09	Mature Luminal	Ivns1abp
7.34599275495211e-14	0.718160747568155	0.204	0.123	2.37165376093629e-09	Mature Luminal	Slc9a1
1.1335035762065e-13	-0.651953866955701	0.177	0.216	3.6595162957827e-09	Mature Luminal	Atf7ip
1.27930455370754e-13	-0.51247170771723	0.202	0.219	4.13023475164481e-09	Mature Luminal	Ppp3cb
1.37399214507371e-13	-0.819990560686693	0.153	0.206	4.43593364037047e-09	Mature Luminal	Rasgef1b
1.88919440835208e-13	-0.525085338068451	0.235	0.261	6.0992641473647e-09	Mature Luminal	Vps37a
2.50244769788933e-13	-0.591318015076014	0.258	0.322	8.07915239263571e-09	Mature Luminal	Tent4b
2.51772401155296e-13	-0.62674184301094	0.235	0.28	8.12847197129873e-09	Mature Luminal	Serp1
3.48668822561548e-13	0.787996548391446	0.21	0.132	1.12567729363996e-08	Mature Luminal	Mt2
4.5998679008739e-13	0.614050466153382	0.234	0.151	1.48506735179714e-08	Mature Luminal	Sertad1
6.6567250312554e-13	0.513100518801566	0.273	0.185	2.1491236763408e-08	Mature Luminal	Epha4
7.07738736759962e-13	0.51380648520151	0.338	0.249	2.28493451162954e-08	Mature Luminal	Ttc28
7.91463271571519e-13	-0.657644545680171	0.183	0.229	2.55523917226865e-08	Mature Luminal	Morc2a
1.23465857511088e-12	0.582191112094494	0.223	0.143	3.98609520974548e-08	Mature Luminal	Map7d1
1.50183679958297e-12	0.519520969633697	0.201	0.127	4.84868010745361e-08	Mature Luminal	Aldh2
1.77048097199341e-12	-0.621996744386883	0.181	0.22	5.71599781808072e-08	Mature Luminal	Slc30a4
1.77823581247915e-12	0.671394007702583	0.204	0.134	5.74103432058894e-08	Mature Luminal	Tmem65
2.31010515845947e-12	-0.532098901817596	0.188	0.202	7.45817450408641e-08	Mature Luminal	Atp6v0a2
3.05562032572465e-12	-0.511141557929889	0.364	0.42	9.86507022160204e-08	Mature Luminal	Fryl
4.15658820538057e-12	-0.525825887010987	0.197	0.223	1.34195450210712e-07	Mature Luminal	Vps50
4.17330669522284e-12	0.518592790876651	0.301	0.213	1.34735206655269e-07	Mature Luminal	Nucks1
4.26007864418507e-12	-0.653640557094908	0.24	0.27	1.37536639027515e-07	Mature Luminal	Ghr
4.26543666495268e-12	-0.808664249972132	0.145	0.208	1.37709622727997e-07	Mature Luminal	Tpm3-rs7
4.36228412283268e-12	-0.558877221885258	0.26	0.307	1.40836342905653e-07	Mature Luminal	Ddi2
4.46198858914344e-12	0.552191399589378	0.223	0.152	1.44055301600496e-07	Mature Luminal	Spred1
6.24662283882308e-12	-0.533837512107841	0.221	0.259	2.01672218351403e-07	Mature Luminal	Mtf2
8.68260318208988e-12	0.551025718543395	0.262	0.18	2.80317843733772e-07	Mature Luminal	Edn1
8.73023939647425e-12	-0.762191135254805	0.147	0.202	2.81855778915171e-07	Mature Luminal	Slc27a1
1.10162729460205e-11	0.513925673581486	0.202	0.129	3.55660372062273e-07	Mature Luminal	Arhgdia
1.33786068434021e-11	-0.687403653970699	0.163	0.202	4.31928321939235e-07	Mature Luminal	Klhl7
1.48394076370805e-11	-0.536792126732285	0.351	0.403	4.79090275563143e-07	Mature Luminal	Rnf217
1.61648931127532e-11	0.521326651708488	0.281	0.216	5.21883574145237e-07	Mature Luminal	Ifitm2
1.61794246911498e-11	0.514004388454017	0.241	0.162	5.22352726153772e-07	Mature Luminal	Trir
2.29431816835465e-11	-0.782670072279931	0.221	0.294	7.40720620653299e-07	Mature Luminal	Flnc
5.62778780612662e-11	0.568505931443521	0.25	0.173	1.81693129320798e-06	Mature Luminal	Clca3a2
7.42353677558902e-11	0.530521100529059	0.246	0.169	2.39668884799892e-06	Mature Luminal	Pomp
1.13345184339267e-10	-0.663173607621467	0.163	0.216	3.65934927639323e-06	Mature Luminal	Tcf7l1
1.17646295602711e-10	-0.732973706481675	0.17	0.23	3.79821065353354e-06	Mature Luminal	Lama5
1.66833994000879e-10	0.644662072599365	0.201	0.144	5.38623549631838e-06	Mature Luminal	Epas1
1.73607260352589e-10	-0.509611757116971	0.189	0.212	5.60491040048335e-06	Mature Luminal	Mga
1.90839794420345e-10	0.530723964359645	0.302	0.235	6.16126276286084e-06	Mature Luminal	Apoc1
2.10543922245089e-10	-0.614686261098824	0.183	0.22	6.7974105296827e-06	Mature Luminal	Yeats2
4.18408236457616e-10	-0.506933329019905	0.216	0.258	1.35083099140341e-05	Mature Luminal	Usp36
4.36955965427753e-10	-0.627734093430745	0.214	0.251	1.4107123343835e-05	Mature Luminal	Acsl4
5.01127923356347e-10	0.510692899035714	0.211	0.142	1.61789150055597e-05	Mature Luminal	Snhg12
7.62081229288478e-10	-0.649270601214326	0.207	0.249	2.46037924875785e-05	Mature Luminal	Man2a1
9.00138555940621e-10	-0.625636507031755	0.187	0.232	2.9060973278543e-05	Mature Luminal	Tiam1
1.11143187168989e-09	-0.66533021593545	0.174	0.244	3.5882577977508e-05	Mature Luminal	Ece1
1.27464631088611e-09	-0.50833258940945	0.325	0.362	4.11519561469579e-05	Mature Luminal	Fmnl2
1.43763504635134e-09	-0.579723592859428	0.173	0.225	4.64140474714529e-05	Mature Luminal	Arfgap3
1.9027458951709e-09	-0.559248142779076	0.197	0.237	6.14301512255926e-05	Mature Luminal	Ints7
2.50476870638815e-09	-0.716486760072426	0.191	0.246	8.08664576857413e-05	Mature Luminal	Tnfaip3
2.83116388400053e-09	-0.538500694985498	0.314	0.371	9.14041259949571e-05	Mature Luminal	Cox7b
3.09261452292912e-09	-0.523159346537149	0.236	0.282	9.98450598727666e-05	Mature Luminal	Paxbp1
4.88320880852695e-09	0.517005138627697	0.209	0.144	0.000157654396383292	Mature Luminal	Coro1c
6.41360694664322e-09	0.55070240778041	0.203	0.145	0.000207063300272376	Mature Luminal	Rel
1.03774921184709e-08	0.504812322495059	0.208	0.144	0.000335037333044834	Mature Luminal	Phldb1
1.2088606303173e-08	0.505750232812282	0.211	0.146	0.000390280654497942	Mature Luminal	Dynll2
1.27614174423941e-08	-0.551361879976865	0.182	0.214	0.000412002362127692	Mature Luminal	Sh3kbp1
2.17689406491565e-08	-0.571889910379947	0.192	0.246	0.000702810248858018	Mature Luminal	Ppm1l
4.73373507331322e-08	-0.540418734792224	0.196	0.221	0.00152828636841917	Mature Luminal	Ralgapa2
1.78254895578455e-07	-0.526865022959468	0.218	0.258	0.00575495930375043	Mature Luminal	Xdh
4.50783334188642e-07	0.54087198536894	0.219	0.166	0.0145535399442803	Mature Luminal	Tubb5
