## Supplementary material for "In utero Bisphenol A exposure developmentally reprograms mammary gland fibroblasts": Folder of DEG lists in each cell type: Pericyte.csv

p_val	avg_log2FC	pct.1	pct.2	p_val_adj	cluster	gene
1.21781108622343e-27	3.84879791250811	0.843	0.198	3.93170309187234e-23	Pericyte	Mpp7
6.72495931035363e-18	-9.7451417940745	0	0.37	2.17115311334767e-13	Pericyte	Lsamp
3.92020675187081e-10	-6.79362840445405	0	0.21	1.26563874984149e-05	Pericyte	Fkbp11
6.44161293480075e-10	2.24579458199283	0.633	0.21	2.07967473600042e-05	Pericyte	Rgs7bp
2.12940652586189e-09	1.21011759809436	0.946	0.716	6.87478896874511e-05	Pericyte	Crispld2
3.43543177540385e-09	-2.48978801804654	0.157	0.506	0.000110912914868913	Pericyte	Rgs5
3.54679420949148e-08	-1.38465123828676	0.355	0.691	0.00114508251053433	Pericyte	Lsmem1
6.07172208878306e-08	0.86673798324267	0.91	0.617	0.00196025547636361	Pericyte	Mylk
1.49225729976914e-07	0.74777558244049	0.928	0.679	0.00481775269230468	Pericyte	Myh11
1.80054579642793e-07	1.00215983189549	0.819	0.469	0.00581306210376757	Pericyte	Kcnab1
1.93122131943879e-07	2.67063325846479	0.518	0.21	0.00623494802980815	Pericyte	Fam129a
2.3061590939699e-07	1.1589697256659	0.886	0.679	0.00744543463488181	Pericyte	Ctnna3
5.68687993027154e-07	0.987590819716263	0.867	0.63	0.0183600918548817	Pericyte	Flna
9.59837640067455e-07	1.39889679123455	0.669	0.333	0.0309883582095778	Pericyte	Msrb3
1.00043443345725e-06	1.68743676060055	0.5	0.185	0.0322990256841673	Pericyte	Pde10a
1.01601102778536e-06	0.799332278499382	0.958	0.877	0.0328019160320504	Pericyte	Adamts1
1.18582882574189e-06	-1.11497674233965	0.663	0.889	0.0382844836390771	Pericyte	Nfkb1
1.50516119828653e-06	1.6039311185791	0.488	0.16	0.0485941292866807	Pericyte	Trpv2
