## Supplementary material for "In utero Bisphenol A exposure developmentally reprograms mammary gland fibroblasts": Folder of DEG lists in each cell type: T cell 1.csv

p_val	avg_log2FC	pct.1	pct.2	p_val_adj	cluster	gene
2.25613345280399e-21	-6.26282866899592	0.029	0.443	7.28392685237768e-17	T cell 1	Lsamp
7.53107333529852e-19	-4.24854889776259	0.021	0.398	2.43140702630113e-14	T cell 1	Cwc22
1.14516584022543e-18	1.2690357465346	0.921	0.709	3.6971679151678e-14	T cell 1	H2-D1
1.08114064945943e-17	3.20529588415217	0.479	0.127	3.49046258677978e-13	T cell 1	Mpp7
4.10697534643845e-15	2.71291093215582	0.543	0.209	1.32593699059765e-10	T cell 1	Il18rap
1.05483011471816e-13	-3.31118164317593	0.129	0.455	3.40551902536757e-09	T cell 1	Prkg1
6.50276252857129e-12	-6.65467209082099	0	0.201	2.09941688234924e-07	T cell 1	Fabp3
2.68304980088338e-11	1.54276397543505	0.6	0.34	8.66222628215198e-07	T cell 1	S100a6
2.29875477147319e-10	1.34419369920752	0.55	0.467	7.42152977970121e-06	T cell 1	Arhgap26
8.64735213878563e-09	-2.104689121505	0.171	0.434	0.000279179763800694	T cell 1	Glis3
2.25642954640073e-08	-2.14115641363457	0.136	0.389	0.000728488279055475	T cell 1	Ptprg
2.98849422045183e-08	1.19887455230921	0.693	0.402	0.000964835359072875	T cell 1	Gm26740
4.60502590236555e-08	-2.5127948002568	0.143	0.41	0.00148673261257872	T cell 1	Palld
5.59967422893591e-08	1.46256504605063	0.579	0.328	0.00180785482481196	T cell 1	Samsn1
9.50648017381676e-08	-1.52153460697468	0.314	0.586	0.00306916712411674	T cell 1	Pmepa1
1.10914678100966e-07	-2.31957379430279	0.157	0.422	0.0035808803824897	T cell 1	Kitl
1.2145237356386e-07	1.55249741442547	0.45	0.197	0.00392108988050921	T cell 1	Gpr132
1.33414614575872e-07	-1.18552601185499	0.529	0.77	0.00430729083158203	T cell 1	Myo1e
1.76559164510898e-07	-1.58669647613498	0.207	0.09	0.00570021262623434	T cell 1	Col3a1
1.81163674461981e-07	-1.99561051856375	0.2	0.463	0.00584886923000506	T cell 1	Auts2
2.0736235012729e-07	-3.24101189473879	0.05	0.25	0.00669469347385956	T cell 1	Pdk4
4.12910872353084e-07	-2.05527748149049	0.129	0.361	0.0133308275139193	T cell 1	Arhgap28
4.4800688950911e-07	-1.70226287960945	0.2	0.447	0.0144639024278016	T cell 1	Nfib
8.94530972071162e-07	0.911057272787772	0.779	0.557	0.0288799324333175	T cell 1	Arhgap15
1.15940100966302e-06	-2.21448936233849	0.121	0.324	0.0374312615969707	T cell 1	Tjp1
1.27591971496182e-06	1.61458515237824	0.407	0.217	0.0411930679975425	T cell 1	Ccnd2
1.29364446566907e-06	-1.23203032315816	0.286	0.545	0.0417653115741258	T cell 1	Fndc3b
1.31050486054778e-06	0.590171147882451	0.757	0.721	0.042309649422785	T cell 1	Rpl8
1.49473482137556e-06	-3.2143437490857	0.036	0.201	0.0482575137081099	T cell 1	Cck
