## Supplementary material for "In utero Bisphenol A exposure developmentally reprograms mammary gland fibroblasts": Folder of DEG lists in each cell type: Vascular Endothelial 2.csv

p_val	avg_log2FC	pct.1	pct.2	p_val_adj	cluster	gene
1.44346151137705e-18	-3.93230043538645	0.062	0.413	4.6602154894808e-14	Vascular Endothelial 2	Cwc22
2.3597851296607e-16	0.996464021676112	0.479	0.121	7.61856629110957e-12	Vascular Endothelial 2	Gsn
1.22142043605851e-14	3.17557096865266	0.391	0.099	3.94335587781491e-10	Vascular Endothelial 2	Col6a3
1.76686830665229e-14	5.8344185277777	0.224	0.004	5.70433432802691e-10	Vascular Endothelial 2	Retnla
1.98407775909423e-13	0.962539417609689	0.896	0.637	6.40559504523573e-09	Vascular Endothelial 2	S100a6
1.34149959783629e-11	2.88485055783096	0.37	0.103	4.33103145161446e-07	Vascular Endothelial 2	Mpp7
1.57869562107459e-11	-5.94030693531449	0.016	0.22	5.0968188126393e-07	Vascular Endothelial 2	Lsamp
5.65938470532351e-11	0.550112015774451	0.979	0.951	1.82713235211369e-06	Vascular Endothelial 2	H2-D1
1.96674962679273e-10	-3.8760619193958	0.016	0.211	6.34965117010033e-06	Vascular Endothelial 2	Fabp3
5.47246730818456e-08	-1.04653794951377	0.562	0.762	0.00176678607044738	Vascular Endothelial 2	Nedd4l
6.80345452821934e-08	0.547978730649402	0.943	0.888	0.00219649529443561	Vascular Endothelial 2	Ubb
8.24520740596368e-08	-1.04713988417251	0.24	0.099	0.00266196521101537	Vascular Endothelial 2	Col3a1
1.05867538814915e-07	0.500462318895126	0.932	0.91	0.00341793349063954	Vascular Endothelial 2	Brd2
2.13651094760291e-07	-0.826087893283887	0.557	0.717	0.00689772559433598	Vascular Endothelial 2	Tpm3-rs7
5.56361153870126e-07	-2.21047798066843	0.083	0.283	0.017962119852697	Vascular Endothelial 2	Gm10320
