## Supplementary material for "In utero Bisphenol A exposure developmentally reprograms mammary gland fibroblasts": Differential scATAC motif accessibility

	cluster	p_val	avg_log2FC	pct.1	pct.2	p_val_adj	gene
1	0	4.74732908476019e-13	1.36485239395367	0.945	0.901	4.19663891092801e-10	ENSMUSG00000015053-LINE1112-Gata2-I
2	0	1.76304577907004e-12	1.34401307344888	0.945	0.906	1.55853246869792e-09	ENSMUSG00000031162-LINE1118-Gata1-D
3	0	4.09093901458419e-11	0.795219765440286	0.885	0.809	3.61639008889242e-08	NP-0322962-LINE6241-NP-0322962-I-N4
4	0	1.37554632278267e-10	1.23915410749553	0.885	0.809	1.21598294933988e-07	ENSMUSG00000015619-LINE1113-Gata3-D
5	0	4.58037223619232e-10	1.47053284688601	0.93	0.869	4.04904905679401e-07	ENSMUSG00000015627-LINE1114-Gata5-D
6	0	1.90733228757315e-09	1.41068870714224	0.925	0.866	1.68608174221466e-06	ENSMUSG00000021944-LINE1116-Gata4-D-N1
7	0	1.1275990631398e-08	-5.94573449375524	0.092	0.136	9.9679757181558e-06	ENSMUSG00000022510-LINE6881-Trp63-I-N2
8	0	2.47248239760849e-08	-1.08150837877281	0.543	0.682	2.18567443948591e-05	ENSMUSG00000032402-LINE1698-Smad3-D
9	0	2.47248239760849e-08	-1.08150837877281	0.543	0.682	2.18567443948591e-05	ENSMUSG00000024563-LINE7358-Smad2-I-N1
10	0	2.47248239760849e-08	-1.08150837877281	0.543	0.682	2.18567443948591e-05	ENSMUSG00000027796-LINE17891-Smad9-I-N1
11	0	2.776799542487e-08	1.02989177253503	0.938	0.882	2.45469079555851e-05	ENSMUSG00000033016-LINE1662-Nfatc1-I
12	0	2.84310097447566e-08	0.485659509566465	0.832	0.744	2.51330126143648e-05	NP-0322962-LINE6263-NP-0322962-I-N4
13	0	4.1598903815465e-08	0.979498266558783	0.925	0.862	3.6773430972871e-05	ENSMUSG00000027544-LINE1659-Nfatc2-I
14	0	4.47045088393136e-08	1.30133127715419	0.924	0.866	3.95187858139532e-05	ENSMUSG00000003847-LINE1653-Nfat5-I
15	0	7.85835435351063e-08	1.53358730665284	0.911	0.859	6.94678524850339e-05	ENSMUSG00000005836-LINE1110-Gata6-D
16	0	9.81823493439076e-08	1.53940000623757	0.898	0.857	8.67931968200143e-05	ENSMUSG00000038539-LINE592-Atf5-I-N2
17	0	1.33741495387597e-07	-0.948029249394149	0.082	0.122	0.000118227481922636	ENSMUSG00000029026-LINE1639-Trp73-D
18	0	5.54613514024724e-07	0.693206021563997	0.908	0.871	0.000490278346397856	ENSMUSG00000057469-LINE996-E2f6-I
19	0	6.79864904794745e-07	0.857459887933696	0.795	0.694	0.000601000575838554	ENSMUSG00000027490-LINE993-E2f1-I
20	0	9.00989386756968e-07	0.696505896207521	0.796	0.712	0.00079647461789316	ENSMUSG00000018973-LINE1182-Hoxb1-I
21	0	1.13013001072144e-06	0.785947475991906	0.783	0.712	0.000999034929477756	ENSMUSG00000014859-LINE988-E2f4-I
22	0	1.40290423464682e-06	1.66139708137359	0.79	0.705	0.00124016734342779	ENSMUSG00000026630-LINE553-Batf3-I-N1
23	0	1.40290423464682e-06	1.66139708137359	0.79	0.705	0.00124016734342779	ENSMUSG00000034266-LINE573-Batf-I-N1
24	0	2.0455132167316e-06	1.37880773204852	0.809	0.733	0.00180823368359073	ENSMUSG00000052684-LINE240-Jun-D
25	0	4.43760938162154e-06	0.992472513935132	0.907	0.855	0.00392284669335344	ENSMUSG00000031902-LINE1661-Nfatc3-I
26	0	4.43760938162154e-06	0.992472513935132	0.907	0.855	0.00392284669335344	ENSMUSG00000023411-LINE7035-Nfatc4-I-N10
27	0	5.05734562424341e-06	1.89527988235847	0.915	0.899	0.00447069353183118	ENSMUSG00000056216-LINE244-Cebpg-D
28	0	8.35257508266428e-06	6.05271256265545	0.121	0.141	0.00738367637307523	ENSMUSG00000056829-LINE1099-Foxb2-I
29	0	8.35257508266428e-06	6.05271256265545	0.121	0.141	0.00738367637307523	ENSMUSG00000059246-LINE1100-Foxb1-D
30	0	1.0389703563871e-05	0.877621984179888	0.79	0.73	0.00918449795046199	ENSMUSG00000034271-LINE208-Jdp2-D-N2
31	0	1.17845052091185e-05	6.54673813585477	0.098	0.115	0.0104175026048608	ENSMUSG00000035451-LINE1065-Foxa1-I
32	0	1.32545009124618e-05	0.923901267041715	0.76	0.7	0.0117169788066162	ENSMUSG00000026491-LINE29-Ahctf1-D
33	0	1.36922601580572e-05	6.86839735679965	0.81	0.765	0.0121039579797226	ENSMUSG00000052837-LINE241-Junb-D
34	0	1.75028074419484e-05	0.668249281213702	0.908	0.866	0.0154724817786824	ENSMUSG00000018678-LINE317-Sp2-I
35	0	2.05891842160605e-05	0.800251607310111	0.921	0.892	0.0182008388469975	ENSMUSG00000016458-LINE2218-Wt1-I
36	0	3.19280366836017e-05	1.05608520496484	0.756	0.694	0.0282243844283039	ENSMUSG00000038615-LINE215-Nfe2l1-I
37	0	3.19280366836017e-05	1.05608520496484	0.756	0.694	0.0282243844283039	ENSMUSG00000029832-LINE1491-Nfe2l3-I-N2
38	0	4.05130545331851e-05	0.722201578070772	0.838	0.793	0.0358135402073356	ENSMUSG00000038346-LINE1233-Zfp384-I
39	1	1.12601063646469e-09	1.16887926168512	0.924	0.871	9.95393402634786e-07	ENSMUSG00000015627-LINE1114-Gata5-D
40	1	2.0791051059822e-09	1.43856634924945	0.903	0.88	1.83792891368827e-06	ENSMUSG00000031162-LINE1118-Gata1-D
41	1	7.19726750307912e-09	0.716165208663066	0.934	0.895	6.36238447272194e-06	ENSMUSG00000019768-LINE1592-Esr1-D
42	1	1.0756220813703e-08	1.22997525726308	0.909	0.847	9.50849919931344e-06	ENSMUSG00000015619-LINE1113-Gata3-D
43	1	2.58436496509373e-08	-1.40126682565683	0.085	0.18	2.28457862914286e-05	ENSMUSG00000022510-LINE6881-Trp63-I-N2
44	1	6.4826400170652e-08	1.80448461324922	0.894	0.886	5.73065377508564e-05	ENSMUSG00000015053-LINE1112-Gata2-I
45	1	7.08615037040584e-08	1.60185148741888	0.907	0.895	6.26415692743876e-05	ENSMUSG00000038615-LINE215-Nfe2l1-I
46	1	7.08615037040584e-08	1.60185148741888	0.907	0.895	6.26415692743876e-05	ENSMUSG00000029832-LINE1491-Nfe2l3-I-N2
47	1	1.22497728480676e-07	1.04111521629701	0.918	0.835	0.000108287991976918	ENSMUSG00000045680-LINE139-Tcf21-D-N1
48	1	1.26256381472312e-07	1.17547077787622	0.89	0.835	0.000111610641221523	ENSMUSG00000005836-LINE1110-Gata6-D
49	1	1.85896236650067e-07	0.861242393471688	0.913	0.829	0.000164332273198659	ENSMUSG00000005718-LINE44-Tcfap4-D
50	1	2.29265819855936e-07	1.00450835577035	0.894	0.85	0.000202670984752647	ENSMUSG00000015846-LINE1581-Rxra-D-N1
51	1	3.75251967391079e-07	1.19971231272947	0.915	0.874	0.000331722739173714	ENSMUSG00000063659-LINE743-Zfp238-I
52	1	7.35502733628652e-07	0.684260738924217	0.835	0.763	0.000650184416527729	ENSMUSG00000039656-LINE1628-Rxrb-D-N1
53	1	1.47413554386217e-06	1.15370210721697	0.901	0.841	0.00130313582077416	ENSMUSG00000021944-LINE1116-Gata4-D-N1
54	1	3.79947197061343e-06	0.804763726937329	0.814	0.742	0.00335873322202227	ENSMUSG00000048540-LINE148-Nhlh2-D
55	1	1.03785906796787e-05	1.57121367186253	0.945	0.94	0.00917467416083601	XP-0027269251-LINE1938-Nfil3-I-N4
56	1	1.83244933382887e-05	-2.51387959984205	0.304	0.42	0.0161988521110472	ENSMUSG00000021366-LINE333-Hivep1-I
57	1	1.83244933382887e-05	-2.51387959984205	0.304	0.42	0.0161988521110472	ENSMUSG00000015501-LINE829-Hivep2-I-N1
58	1	1.83244933382887e-05	-2.51387959984205	0.304	0.42	0.0161988521110472	ENSMUSG00000028634-LINE1075-Hivep3-I-N1
59	1	2.48820017618502e-05	1.06987151216689	0.939	0.916	0.0219956895574756	ENSMUSG00000001288-LINE1567-Rarg-D-N1
60	1	2.62373091568784e-05	0.971973495229728	0.947	0.904	0.0231937812946805	ENSMUSG00000005148-LINE292-Klf5-I
61	1	2.78129155971403e-05	1.97465960108273	0.947	0.943	0.024586617387872	ENSMUSG00000069171-LINE1637-Nr2f1-D
62	1	3.34995913874388e-05	0.540155738500547	0.841	0.763	0.0296136387864959	ENSMUSG00000003847-LINE1653-Nfat5-I
63	1	3.75847133956303e-05	2.7539607175892	0.941	0.907	0.0332248866417372	ENSMUSG00000027104-LINE197-Atf2-D
64	2	2.62172701882075e-09	1.55543714584199	0.641	0.453	2.31760668463754e-06	ENSMUSG00000024985-LINE1715-Tcf7l2-D
65	2	4.46093825648701e-08	1.43824132251765	0.63	0.466	3.94346941873452e-05	ENSMUSG00000027985-LINE1723-Lef1-D
66	2	1.7030276315242e-06	0.862016695757556	0.347	0.496	0.00150547642626739	ENSMUSG00000046873-LINE1387-Mbtps2-I-N16
67	2	1.7030276315242e-06	0.862016695757556	0.347	0.496	0.00150547642626739	ENSMUSG00000051176-LINE3240-Zfp42-I-N14
68	2	2.06717529714237e-06	-1.0944432178465	0.504	0.641	0.00182738296267386	ENSMUSG00000000435-LINE113-Myf5-I-N8
69	2	6.43255590231804e-06	0.510514260099077	0.332	0.477	0.00568637941764914	ENSMUSG00000021264-LINE330-Yy1-I
70	2	1.38415735849211e-05	-0.63744410938879	0.694	0.815	0.0122359510490703	ENSMUSG00000032402-LINE1698-Smad3-D
71	2	1.38415735849211e-05	-0.63744410938879	0.694	0.815	0.0122359510490703	ENSMUSG00000024563-LINE7358-Smad2-I-N1
72	2	1.38415735849211e-05	-0.63744410938879	0.694	0.815	0.0122359510490703	ENSMUSG00000027796-LINE17891-Smad9-I-N1
73	2	2.96200799736066e-05	1.32606307994484	0.612	0.517	0.0261841506966682	ENSMUSG00000055799-LINE1755-Tcf7l1-D
74	2	5.41950007783765e-05	3.30700419417999	0.819	0.705	0.0479083806880848	ENSMUSG00000021250-LINE181-Fos-I
75	4	1.9432895480919e-05	-2.35102262717052	0.348	0.647	0.0171786796051324	ENSMUSG00000031870-LINE6829-Pgr-I-N9
