## Supplementary material for "In utero Bisphenol A exposure developmentally reprograms mammary gland fibroblasts": Differential GRN enrichment

	cluster	p_val	avg_log2FC	pct.1	pct.2	p_val_adj	gene
1	0	7.38870968628638e-05	0.396476942067459	0.848	0.774	0.00273382258392596	Jund(+)
2	1	9.79600226483543e-22	1.01638878733363	0.937	0.748	3.62452083798911e-20	Esr1(+)
3	1	1.12174732049565e-18	0.920613061005013	0.918	0.781	4.15046508583389e-17	Mef2c(+)
4	1	9.70671931134371e-08	-5.82715526763019	0.273	0.405	3.59148614519717e-06	Barx2(+)
5	1	3.56290812555638e-05	0.178684949778186	0.998	0.991	0.00131827600645586	Klf2(+)
6	1	0.000103521356699123	0.348269051183987	0.875	0.832	0.00383029019786755	Jund(+)
7	1	0.000137430943929144	-4.20868849267565	0.247	0.378	0.00508494492537834	Rreb1(+)
8	1	0.000324513969692913	-1.20964870050367	0.465	0.583	0.0120070168786378	Bach2(+)
9	1	0.000379366317895502	-1.75995465325873	0.442	0.553	0.0140365537621336	Smad3(+)
10	2	1.21020110457264e-12	1.34819034122227	0.848	0.576	4.47774408691877e-11	Sox5(+)
